# Optimized quantitative bacterial two-hybrid (qB2H) for protein-protein interaction assessment

**DOI:** 10.1101/2025.10.29.680610

**Authors:** Antoine Guyot, Emma Maillard, Kelly Ferreira-Pinto, Laure Plançon-Arnould, Aravindan A. Nadaradjane, Raphaël Guérois, Françoise Ochsenbein, Loïc Martin, Oscar H.P. Ramos

**Affiliations:** Sanofi Large Molecule Research, Vitry-sur-Seine, France; CEA, Département Médicaments et Technologies pour la Santé (DMTS), SIMoS; Université Paris-Saclay, 91191 Gif-sur-Yvette, France; Université Paris-Saclay, CEA, CNRS, Institute for Integrative Biology of the Cell (I2BC), 91198, Gif-sur-Yvette, France

## Abstract

Characterizing mutation effects on protein-protein interactions (PPIs) is crucial for elucidating protein structure and function. Massively parallel PPI variant analyses such as deep mutational scanning (DMS) enable interface identification and generate datasets for machine learning. In cellulo strategies such as two-hybrid systems provide straightforward access to such data, but reliability depends on quantitative properties. Here, we show that existing bacterial two-hybrid (B2H) systems have limitations constraining accurate dataset generation. We engineered and benchmarked optimized quantitative B2H (qB2H) alternatives, enabling strain-independent assays, improved metrics, and generation of high-quality datasets. We demonstrate qB2H utility through interface mapping and binder optimization. Perturbation analysis of single-site variants accurately recovered known ASF1 complex contact positions, matching crystallographic data. Integration of generative AI–based design yielded an ASF1-binding peptide with a 70-fold increase in affinity. qB2H offers to R&D scientists a robust, reusable platform for quantitative PPI analysis, enabling both rational protein engineering and data-driven discovery.
