## Supplemental Data 1 for "Optimized quantitative bacterial two-hybrid (qB2H) for protein-protein interaction assessment"

### Sheet: KD
Kd (nM)	Partner_A	Partner_B
> 100 000	Asf1AN	ip3_mut3A
8700	Asf1AN	ip1
500	Asf1AN	ip2
55	Asf1AN	ip3
3	Asf1AN	ip4
> 100 000	Asf1BN	ip3_mut3A
10600	Asf1BN	ip4_mutG
5300	Asf1BN	ip1
310	Asf1BN	ip2
93	Asf1BN	ip3
2	Asf1BN	ip4
