## Supplementary material for "Optimized quantitative bacterial two-hybrid (qB2H) for protein-protein interaction assessment": Promoters and plasmids

### Sheet: Promoters
qBH2 responsive promoter name “ _ ” separated fields : cI binding element - distance from TSS; 35/-10 promoter origin	Example plasmid(s)	Sequence (restriction site (PacI, BsiWI); cI binding site ; dcm invalidation mutation ; -35 or -10 boxes ; cI binding element mutation ; trascription start site (TSS) ; translation start codon.	Observation
Hoschild (OR2-62_lac)	v1 series (VN1809)	TTAATTAACTAACACCGTGCGTGTTGCATTAGGCACCCCAGGCTTTACACTTTATGCTTCCGGCTCGTATGTTGTGTGGAATTGAAAGAGGAACGTACGATG	Hoschild original promoter
OL2-62_lac	v1 series (VN1816)	TTAATTAACCAACACCGCCAGAGATACCTGAGGCACCCCGGGCTTTACACTTTATGCTTCCGGCTCGTATGTTGTGTCGAATTGAAAGAGGAACGTACGATG	Hoschild with OL2 cI binding site centered at position -62 from TSS
OR1-62_L	v1 series (VN1810)	TTAATTAACTATCACCGCCAGAGGTACATTAGGCACCCCAGGCTTGACACTTTATGCTTCCGGCTCGGATACTGTGTGGAATTGAAAGAGGAACGTACGATG	OR1 cI binding site centered at position -62 from TSS. -35 and -10 boxes from pL promoter
OR2-62_L	v1 series (VN1811)	TTAATTAACTAACACCGTGCGTGTTGCATTAGGCACCCCAGGCTTGACACTTTATGCTTCCGGCTCGGATACTGTGTGGAATTGAAAGAGGAACGTACGATG	OR2 cI binding site centered at position -62 from TSS. -35 and -10 boxes from pL promoter
OR3-62_L	v1 series (VN1812)	TTAATTAACTATCACCGCAAGGGATACATTAGGCACCCCAGGCTTGACACTTTATGCTTCCGGCTCGGATACTGTGTGGAATTGAAAGAGGAACGTACGATG	OR3 cI binding site centered at position -62 from TSS. -35 and -10 boxes from pL promoter
OL1-62_L	v1 series (VN1813)	TTAATTAACTATCACCGCCAGTGGTACATTAGGCACCCCAGGCTTGACACTTTATGCTTCCGGCTCGGATACTGTGTGGAATTGAAAGAGGAACGTACGATG	OL1 cI binding site centered at position -62 from TSS. -35 and -10 boxes from pL promoter
OL2-62_L	v1 series (VN550, VN627), v2 series (VN990, VN991, VN999, VN1043, VN1170, VN1171, VN1335)	TTAATTAACCAACACCGCCAGAGATACATTAGGCACCCCAGGCTTGACACTTTATGCTTCCGGCTCGGATACTGTGTGGAATTGAAAGAGGAACGTACGATG	OL2 cI binding site centered at position -62 from TSS. -35 and -10 boxes from pL promoter
OL3-62_L	v1 series (VN1814)	TTAATTAACTATCACCGCAGATGGTTCATTAGGCACCCCAGGCTTGACACTTTATGCTTCCGGCTCGGATACTGTGTGGAATTGAAAGAGGAACGTACGATG	OL3 cI binding site centered at position -62 from TSS. -35 and -10 boxes from pL promoter
OL1-OL2-64_L	v1 series (VN1815)	TTAATTAACTATCACCGCCAGTGGTAACAAACCCAACACCGCCAGAGATACATTAGGCACCCCAGGCTTGACACTTTATGCTTCCGGCTCGGATACTGTGTGGAATTGAAAGAGGAACGTACGATG	OL1, OL2 cI binding site centered at position -64 from TSS. -35 and -10 boxes from pL promoter
Ranganathan (pRM)	v1 series (VN1817)	TTAATTAACTATCACCGCCAGAGGTAAAATAGTCAACACGCACGGTGTTAGATATTTATCCCTTGTGGTGATAGATTTAACGTAATTGAAAGAGGAACGTACGATG	Ranganathan’s original promoter (almost identical to lambda pRM promoter except for a single mutation in OR3 supposedly to avoid cI repressor binding)
Ranganathan_OR2-44	v1 series (VN1819)	TTAATTAACTATCACCGCCAGAGGTAAAATAGTCAACACGCACGGTGTTACCCCAGGCTAGATATTTATCCCTTGTGGTGATAGATTTAACGTAATTGAAAGAGGAACGTACGATG	Variant of Ranganatha’s original promoter with OR2 centered at position -44 from TSS
Ranganathan_OR2-62	v1 series (VN1818)	TTAATTAACTATCACCGCCAGAGGTAAAATAGTCAACACGCACGGTGTTACATTAGGCACCCCAGGCTAGATATTTATCCCTTGTGGTGATAGATTTAACGTAATTGAAAGAGGAACGTACGATG	Variant of Ranganatha’s original promoter with OR2 centered at position -62 from TSS
OL2-62_L2	v3 series (VN1312, VN1313, VN1314, VN1315, VN1316 )	TTAATTAACCAACACCGCCAGAGATACATTAGGCACCGGCGGCTTGACACTTTATGCTTCCGGCTCGGATACTGTGTGGAATTGAAAGAGGAACGTACGATG	OL2 cI binding site centered at position -62 from TSS. -35 and -10 boxes from pL promoter. dcm invalidating mutation close to -35 box.
OL2-62_L3	v4 series (VN1265, VN1264, VN1263, VN1287, VN1262, VN1852)	TTAATTAACCAACACCGCCAGAGATACATTAGGCACCGGCGGCTTGACACTTTATGCTTCCGGCTCGGATACTGTGTGGATTTGACAGCGGCAGGTACGATG	OL2 cI binding site centered at position -62 from TSS. -35 and -10 boxes from pL promoter. dcm invalidating mutation close to -35 box. Weak RBS for monocistronic expression of kanamycin resistance ORF.

### Sheet: qB2H_engineering
Addgene ID	Vector Number (VN)	Version name	Simplified name	Full Name	Replication origin	Copy number regulator	Antibiotic resistance	Antibiotic concentration (µg/ml) Cytometry / MIC50	Induction
235097	519	v1A	-	pBR-rpoA-ip3_mut3A	pBR322	rop	Ampicillin	75 / 50	20 µM IPTG
235098	515	v1A	-	pBR-rpoA-ip1	pBR322	rop	Ampicillin	75 / 50	20 µM IPTG
235099	516	v1A	-	pBR-rpoA-ip2	pBR322	rop	Ampicillin	75 / 50	20 µM IPTG
235100	517	v1A	-	pBR-rpoA-ip3	pBR322	rop	Ampicillin	75 / 50	20 µM IPTG
235101	518	v1A	-	pBR-rpoA-ip4	pBR322	rop	Ampicillin	75 / 50	20 µM IPTG
235102	550	v1B	-	pAC-cI_E34P-ASF1A_Term_f1-pOL2-62_L-eGFP-KanR	p15A	-	Chloramphenicol	25 / 17.5	20 µM IPTG
235103	627	v1B	-	pAC-cI_E34P-ASF1B_Term_f1-pOL2-62_L_eGFP-KanR	p15A	-	Chloramphenicol	25 / 17.5	20 µM IPTG
-	1809	v1B	-	pAC-cI_E34P-ASF1A_Term_f1-pOR2-62_Lac-eGFP-KanR	p15A	-	Chloramphenicol	25 / 17.5	20 µM IPTG
-	1810	v1B	-	pAC-cI_E34P-ASF1A_Term_f1-pOR1-62_L-eGFP-KanR	p15A	-	Chloramphenicol	25 / 17.5	20 µM IPTG
-	1811	v1B	-	pAC-cI_E34P-ASF1A_Term_f1-pOR2-62_L-eGFP-KanR	p15A	-	Chloramphenicol	25 / 17.5	20 µM IPTG
-	1812	v1B	-	pAC-cI_E34P-ASF1A_Term_f1-pOR3-62_L-eGFP-KanR	p15A	-	Chloramphenicol	25 / 17.5	20 µM IPTG
-	1813	v1B	-	pAC-cI_E34P-ASF1A_Term_f1-pOL1-62_L-eGFP-KanR	p15A	-	Chloramphenicol	25 / 17.5	20 µM IPTG
-	1814	v1B	-	pAC-cI_E34P-ASF1A_Term_f1-pOL3-62_L-eGFP-KanR	p15A	-	Chloramphenicol	25 / 17.5	20 µM IPTG
-	1815	v1B	-	pAC-cI_E34P-ASF1A_Term_f1-pOL1_OL2-62_L-eGFP-KanR	p15A	-	Chloramphenicol	25 / 17.5	20 µM IPTG
-	1816	v1B	-	pAC-cI_E34P-ASF1A_Term_f1-pOL2-62_Lacv2-eGFP-KanR	p15A	-	Chloramphenicol	25 / 17.5	20 µM IPTG
-	1817	v1B	-	pAC-cI_E34P-ASF1A_Term_f1-pRM-eGFP-KanR	p15A	-	Chloramphenicol	25 / 17.5	20 µM IPTG
-	1818	v1B	-	pAC-cI_E34P-ASF1A_Term_f1-pRMv2-eGFP-KanR	p15A	-	Chloramphenicol	25 / 17.5	20 µM IPTG
-	1819	v1B	-	pAC-cI_E34P-ASF1A_Term_f1-pRMv3-eGFP-KanR	p15A	-	Chloramphenicol	25 / 17.5	20 µM IPTG
235104	999	v2	pB2Hv2_cI-ASF1B+rpoA-ip3_mut3A	pB2Hws_v9_cI-ASF1B+rpoA-ip3_mut3A	p15A	-	Chloramphenicol	34 / 17.5	20 µM IPTG
235105	991	v2	pB2Hv2_cI-ASF1B+rpoA-ip1	pB2Hws_v9_cI-ASF1B+rpoA-ip1	p15A	-	Chloramphenicol	34 / 17.5	20 µM IPTG
235106	1043	v2	pB2Hv2_cI-ASF1B+rpoA-ip2	pB2Hws_v9_cI-ASF1B+rpoA-ip2	p15A	-	Chloramphenicol	34 / 17.5	20 µM IPTG
235107	990	v2	pB2Hv2_cI-ASF1B+rpoA-ip3	pB2Hws_v9_cI-ASF1B+rpoA-ip3	p15A	-	Chloramphenicol	34 / 17.5	20 µM IPTG
235108	1335	v2	pB2Hv2_cI-ASF1B+rpoA-ip4	pB2Hws_v9_cI-ASF1B+rpoA-ip4	p15A	-	Chloramphenicol	34 / 17.5	20 µM IPTG
-	1170	v2	pB2Hv2_2GG_cI-ASF1B+rpoA-ip3	pB2Hws_v9_2GG_cI-ASF1B+rpoA-ip3	p15A	-	Chloramphenicol	34 / 17.5	20 µM IPTG
-	1171	v2	pB2Hv2_pLTetO_WeakRBSLib_cI-ASF1B+rpoA-ip3	pB2Hws_v9_pLTetO_WeakRBSLib_cI-ASF1B+rpoA-ip3	p15A	-	Chloramphenicol	34 / 17.5	20 µM IPTG
235109	1312	v3	pB2Hv3_cI-ASF1B+rpoA-ip3_mut3A	pB2Hws_v30_pLWeakRBS_TIR371_cI-ASF1B+rpoA-ip3_mut3A_Ddcm_eGFP-wcKanR	p15A	-	Chloramphenicol	34 / 17.5	200 µM IPTG, 200 ng/ml aTc
235110	1313	v3	pB2Hv3_cI-ASF1B+rpoA-ip1	pB2Hws_v30_pLWeakRBS_TIR371_cI-ASF1B+rpoA-ip1_Ddcm_eGFP-wcKanR	p15A	-	Chloramphenicol	34 / 17.5	200 µM IPTG, 200 ng/ml aTc
235111	1314	v3	pB2Hv3_cI-ASF1B+rpoA-ip2	pB2Hws_v30_pLWeakRBS_TIR371_cI-ASF1B+rpoA-ip2_Ddcm_eGFP-wcKanR	p15A	-	Chloramphenicol	34 / 17.5	200 µM IPTG, 200 ng/ml aTc
235112	1315	v3	pB2Hv3_cI-ASF1B+rpoA-ip3	pB2Hws_v30_pLWeakRBS_TIR371_cI-ASF1B+rpoA-ip3_Ddcm_eGFP-wcKanR	p15A	-	Chloramphenicol	34 / 17.5	200 µM IPTG, 200 ng/ml aTc
235113	1316	v3	pB2Hv3_cI-ASF1B+rpoA-ip4	pB2Hws_v30_pLWeakRBS_TIR371_cI-ASF1B+rpoA-ip4_Ddcm_eGFP-wcKanR	p15A	-	Chloramphenicol	34 / 17.5	200 µM IPTG, 200 ng/ml aTc
-	1265	v4	pB2Hv4_cI-ASF1B+rpoA-ip3	pB2Hws_v28_pLWeakRBS_TIR371_cI-ASF1B+rpoA-ip3_Ddcm_WeaKRBSLibrary_TIR51_KanR	p15A	-	Chloramphenicol	34 / 17.5	200 µM IPTG, 200 ng/ml aTc
235114	1264	v4	pB2Hv4_cI-ASF1B+rpoA-ip3_mut3A	pB2Hws_v28_pLWeakRBS_TIR371_cI-ASF1B+rpoA-ip3_mut3A_Ddcm_WeaKRBS_TIR51_KanR	p15A	-	Chloramphenicol	34 / 17.5	200 µM IPTG, 200 ng/ml aTc
235115	1263	v4	pB2Hv4_cI-ASF1B+rpoA-ip1	pB2Hws_v28_pLWeakRBS_TIR371_cI-ASF1B+rpoA-ip1_Ddcm_WeaKRBS_TIR51_KanR	p15A	-	Chloramphenicol	34 / 17.5	200 µM IPTG, 200 ng/ml aTc
235116	1287	v4	pB2Hv4_cI-ASF1B+rpoA-ip2	pB2Hws_v28_pLWeakRBS_TIR371_cI-ASF1B+rpoA-ip2_Ddcm_WeaKRBS_TIR51_KanR	p15A	-	Chloramphenicol	34 / 17.5	200 µM IPTG, 200 ng/ml aTc
235117	1262	v4	pB2Hv4_cI-ASF1B+rpoA-ip3	pB2Hws_v28_pLWeakRBS_TIR371_cI-ASF1B+rpoA-ip3_Ddcm_WeaKRBS_TIR51_KanR	p15A	-	Chloramphenicol	34 / 17.5	200 µM IPTG, 200 ng/ml aTc
235118	1852	v4	pB2Hv4_cI-ASF1B+rpoA-ip4	pB2Hws_v28_pLWeakRBS_TIR371_cI-ASF1B+rpoA-ip4_Ddcm_WeaKRBS_TIR51_KanR	p15A	-	Chloramphenicol	34 / 17.5	200 µM IPTG, 200 ng/ml aTc

### Sheet: qB2H_stochasticity
Addgene ID	Vector Number (VN)	Version name	Simplified name	Full Name	Replication origin	Copy number regulator	Antibiotic resistance	Antibiotic concentration (µg/ml) No Kan selection / Kan selection	Induction	# of variants (NT)	# of variants (AA)	XL1-Blue (cfus)	NT/Cfus Ratio	AA/Cfus Ratio	SB39 (cfus)	NT/Cfus Ratio	AA/Cfus Ratio
-	1896	v2	pB2Hv2_cI-ASF1B+rpoA-2GG	pB2Hws_v9_cI-ASF1B+rpoA-2GG	p15A	-	Chloramphenicol	34 / -	-	-	-	-	-	-	-	-	-
235119	1897	v4	pB2Hv4_cI-ASF1B+rpoA-2GG	pB2Hws_v28_Ddcm_wkKanR_TIR51_pLWeakRBS_TIR371_cI-ASF1B+rpoA-2GG	p15A	-	Chloramphenicol	34 / -	-	-	-	-	-	-	-	-	-
-	1898	v2	pB2Hv2_cI-ASF1B+rpoA-ip3_mut3A-BClib	pB2Hws_v9_cI-ASF1B+rpoA-ip3_mut3A-BClib	p15A	-	Chloramphenicol	34 / 17.5	20 µM IPTG	10	1	> 925 000	> 92 500	> 925 000	3700	370	3700
-	1899	v2	pB2Hv2_cI-ASF1B+rpoA-ip1-Bclib	pB2Hws_v9_cI-ASF1B+rpoA-ip1-Bclib	p15A	-	Chloramphenicol	34 / 17.5	20 µM IPTG	10	1	> 925 000	> 92 500	> 925 000	4958	495.8	4958
-	1900	v2	pB2Hv2_cI-ASF1B+rpoA-ip2-BClib	pB2Hws_v9_cI-ASF1B+rpoA-ip2-BClib	p15A	-	Chloramphenicol	34 / 17.5	20 µM IPTG	10	1	> 925 000	> 92 500	> 925 000	5624	562.4	5624
-	1901	v2	pB2Hv2_cI-ASF1B+rpoA-ip3-BClib	pB2Hws_v9_cI-ASF1B+rpoA-ip3-BClib	p15A	-	Chloramphenicol	34 / 17.5	20 µM IPTG	10	1	> 925 000	> 92 500	> 925 000	2398	239.8	2398
-	1902	v2	pB2Hv2_cI-ASF1B+rpoA-ip4-BClib	pB2Hws_v9_cI-ASF1B+rpoA-ip4-BClib	p15A	-	Chloramphenicol	34 / 17.5	20 µM IPTG	10	1	> 925 000	> 92 500	> 925 000	3651	365.1	3651
-	1903	v4	pB2Hv4_cI-ASF1B+rpoA-ip3_mut3A-BClib	pB2Hws_v28_Ddcm_wkKanR_TIR51_pLWeakRBS_TIR371_cI-ASF1B+rpoA-ip3_mut3A-BClib	p15A	-	Chloramphenicol	34 / 17.5	200 µM IPTG, 200 ng/ml aTc	10	1	> 925 000	> 92 500	> 925 000	5180	518	5180
-	1904	v4	pB2Hv4_cI-ASF1B+rpoA-ip1-BClib	pB2Hws_v28_Ddcm_wkKanR_TIR51_pLWeakRBS_TIR371_cI-ASF1B+rpoA-ip1-BClib	p15A	-	Chloramphenicol	34 / 17.5	200 µM IPTG, 200 ng/ml aTc	10	1	> 925 000	> 92 500	> 925 000	6808	680.8	6808
-	1905	v4	pB2Hv4_cI-ASF1B+rpoA-ip2-BClib	pB2Hws_v28_Ddcm_wkKanR_TIR51_pLWeakRBS_TIR371_cI-ASF1B+rpoA-ip2-BClib	p15A	-	Chloramphenicol	34 / 17.5	200 µM IPTG, 200 ng/ml aTc	10	1	> 925 000	> 92 500	> 925 000	1258	125.8	1258
-	1906	v4	pB2Hv4_cI-ASF1B+rpoA-ip3-BClib	pB2Hws_v28_Ddcm_wkKanR_TIR51_pLWeakRBS_TIR371_cI-ASF1B+rpoA-ip3-BClib	p15A	-	Chloramphenicol	34 / 17.5	200 µM IPTG, 200 ng/ml aTc	10	1	> 925 000	> 92 500	> 925 000	759	75.9	759
-	1907	v4	pB2Hv4_cI-ASF1B+rpoA-ip4-BClib	pB2Hws_v28_Ddcm_wkKanR_TIR51_pLWeakRBS_TIR371_cI-ASF1B+rpoA-ip4-BClib	p15A	-	Chloramphenicol	34 / 17.5	200 µM IPTG, 200 ng/ml aTc	10	1	> 925 000	> 92 500	> 925 000	4741	474.1	4741

### Sheet: qB2H_interface_mapping
Addgene ID	Addgene ID	Vector Number (VN)	Version name	Simplified name	Full Name	Replication origin	Copy number regulator	Antibiotic resistance	Antibiotic concentration (µg/ml) No Kan selection / Kan selection	Induction	# of variants (NT)	# of variants (AA)	XL1-Blue (cfus)	Marionette Clo (cfus)	NT/Cfus Ratio	AA/Cfus Ratio
235120	-	1272	v4	pB2Hv4_cI-2GG+rpoA-ip3	pB2Hws_v28_Ddcm_wkKanR_TIR51_pLWeakRBS_TIR371_cI-2GG+rpoA-ip3	p15A	-	Chloramphenicol	34 / -	-	-	-	-	-	-	-
-	-	1279	v4	pB2Hv4_cI-2GG+rpoA-HIRAS	pB2Hws_v28_Ddcm_wkKanR_TIR51_pLWeakRBS_TIR371_cI-2GG+rpoA-HIRAS	p15A	-	Chloramphenicol	34 / -	-	-	-	-	-	-	-
-	-	1296	v4	pB2Hv4_cI-LibTwistASF1B_V90-N154+rpoA-ip3	pB2Hws_v28_Ddcm_wkKanR_TIR51_pLWeakRBS_TIR371_cI-LibTwistASF1B_V90-N154+rpoA-ip3	p15A	-	Chloramphenicol	34 / 17.5	200 µM IPTG, 200 ng/ml aTc	815	511	90000	429000	110.429	176.125
-	-	1297	v4	pB2Hv4_cI-LibTwistASF1B_A35-L96+rpoA-HIRAS	pB2Hws_v28_Ddcm_wkKanR_TIR51_pLWeakRBS_TIR371_cI-LibTwistASF1B_A35-L96+rpoA-HIRAS	p15A	-	Chloramphenicol	34 / 17.5	200 µM IPTG, 200 ng/ml aTc	769	495	163000	348000	211.964	329.293
-	-	1382	v4	pB2Hv4_cI-ASF1BTwistLib_K3-V62_barcode+rpoA-ip3	pB2Hws_v28_Ddcm_wkKanR_TIR51_pLWeakRBS_TIR371_cI-ASF1BTwistLib_K3-V62_codebarre+rpoA-ip3	p15A	-	Chloramphenicol	34 / 17.5	200 µM IPTG, 200 ng/ml aTc	721	455	380000	> 10 000 000	527.046	835.165
-	-	1383	v4	pB2Hv4_cI-ASF1BTwistLib_K3-V62_barcode+rpoA-HIRAs	pB2Hws_v28_Ddcm_wkKanR_TIR51_pLWeakRBS_TIR371_cI-ASF1BTwistLib_K3-V62_codebarre+rpoA-HIRAs	p15A	-	Chloramphenicol	34 / 17.5	200 µM IPTG, 200 ng/ml aTc	721	455	320000	> 10 000 000	443.828	703.297

### Sheet: qB2H_binder_selection
Addgene ID	Vector Number (VN)	Version name	Simplified name	Full Name	Replication origin	Copy number regulator	Antibiotic resistance	Antibiotic concentration (µg/ml) No Kan selection / Kan selection	Induction	# of variants (NT)	# of variants (AA)	SB39 (CFUs)	NT/Cfus Ratio	AA/Cfus Ratio
-	1925	v4	pB2Hv4_cI-ASF1B+rpoA-2GG-GSEAK-ip4_mutG	pB2Hws_vdcm_v28_wkKanR_TIR51_pLWeakRBS_TIR371_cI-ASF1B+rpoA-2GG-GSEAK-ip4_mutG	p15A	-	Chloramphenicol	-	-	-	-	-	-	-
-	1937	v4	pB2Hv4_cI-ASF1B+rpoA-2GG-GSEK-ip4_mutG	pB2Hws_vdcm_v28_wkKanR_TIR51_pLWeakRBS_TIR371_cI-ASF1B+rpoA-2GG-GSEK-ip4_mutG	p15A	-	Chloramphenicol	-	-	-	-	-	-	-
-	1938	v4	pB2Hv4_cI-ASF1B+rpoA-2GG-GSK-ip4_mutG	pB2Hws_vdcm_v28_wkKanR_TIR51_pLWeakRBS_TIR371_cI-ASF1B+rpoA-2GG-GSK-ip4_mutG	p15A	-	Chloramphenicol	-	-	-	-	-	-	-
-	1966	v4	pB2Hv4_cI-ASF1B+rpoA-LibOligoIDT-GSEAK-ip4_mutG	pB2Hws_vdcm_v28_wkKanR_TIR51_pLWeakRBS_TIR371_cI-ASF1B+rpoA-LibOligoIDT-GSEAK-ip4_mutG	p15A	-	Chloramphenicol	34 / -	200 µM IPTG, 200 ng/ml aTc	378	378	44630	118.069	118.069
-	1967	v4	pB2Hv4_cI-ASF1B+rpoA-LibOligoIDT-GSEK-ip4_mutG	pB2Hws_vdcm_v28_wkKanR_TIR51_pLWeakRBS_TIR371_cI-ASF1B+rpoA-LibOligoIDT-GSEK-ip4_mutG	p15A	-	Chloramphenicol	34 / -	200 µM IPTG, 200 ng/ml aTc	378	378	50580	133.81	133.81
-	1968	v4	pB2Hv4_cI-ASF1B+rpoA-LibOligoIDT-GSK-ip4_mutG	pB2Hws_vdcm_v28_wkKanR_TIR51_pLWeakRBS_TIR371_cI-ASF1B+rpoA-LibOligoIDT-GSK-ip4_mutG	p15A	-	Chloramphenicol	34 / 17.5	200 µM IPTG, 200 ng/ml aTc	378	378	104130	275.476	275.476
-	1972	v3	pB2Hv3_cI-ASF1B+rpoA-2GG-GSEAK-ip4_mutG	pB2Hws_v30_pLWeakRBS_TIR371_cI-ASF1B+rpoA-2GG-GSEAK-ip4_mutG_Ddcm_eGFP-wcKanR	p15A	-	Chloramphenicol	34 / -	200 µM IPTG, 200 ng/ml aTc	-	-	-	-	-
-	1973	v3	pB2Hv3_cI-ASF1B+rpoA-2GG-GSEK-ip4_mutG	pB2Hws_v30_pLWeakRBS_TIR371_cI-ASF1B+rpoA-2GG-GSEK-ip4_mutG_Ddcm_eGFP-wcKanR	p15A	-	Chloramphenicol	34 / -	200 µM IPTG, 200 ng/ml aTc	-	-	-	-	-
-	1974	v3	pB2Hv3_cI-ASF1B+rpoA-2GG-GSK-ip4_mutG	pB2Hws_v30_pLWeakRBS_TIR371_cI-ASF1B+rpoA-2GG-GSK-ip4_mutG_Ddcm_eGFP-wcKanR	p15A	-	Chloramphenicol	34 / 17.5	200 µM IPTG, 200 ng/ml aTc	-	-	-	-	-
