## Supplementary material for "Optimized quantitative bacterial two-hybrid (qB2H) for protein-protein interaction assessment": qB2H engineering flow cytometry data

### Sheet: Double_plasmids
Batch_1; Experiment_1
Plasmid(s)	cI fusion	rpoA fusion	Induction	Temp. (°C)	Kd (nM)	MFI	Norm. MFI (%)	Features
-	-	-	IPTG(20µM)	18°C	-	3.75	-3.38326	Control (SB39)
0550+0519	ASF1A	ip3_mut3A	IPTG(20µM)	18°C	100000	13.26	0	MFI(low)
0550+0517	ASF1A	ip3	IPTG(20µM)	18°C	55	294.35	100	MFI(high)
1809+0519	ASF1A	ip3_mut3A	IPTG(20µM)	18°C	100000	4.71	-3.04173	v1_Hochschild
1809+0515	ASF1A	ip1	IPTG(20µM)	18°C	8700	4.97	-2.94923
1809+0516	ASF1A	ip2	IPTG(20µM)	18°C	500	7.71	-1.97446
1809+0517	ASF1A	ip3	IPTG(20µM)	18°C	55	11.3	-0.697286
1809+0518	ASF1A	ip4	IPTG(20µM)	18°C	3	9.79	-1.23448
1811+0519	ASF1A	ip3_mut3A	IPTG(20µM)	18°C	100000	13.26	0	v1_OR2
1811+0515	ASF1A	ip1	IPTG(20µM)	18°C	8700	28.36	5.37194
1811+0516	ASF1A	ip2	IPTG(20µM)	18°C	500	185.01	61.1014
1811+0517	ASF1A	ip3	IPTG(20µM)	18°C	55	249.17	83.9269
1811+0518	ASF1A	ip4	IPTG(20µM)	18°C	3	238.05	79.9708
0550+0519	ASF1A	ip3_mut3A	IPTG(20µM)	18°C	100000	13.26	0	v1_OL2
0550+0515	ASF1A	ip1	IPTG(20µM)	18°C	8700	45.93	11.6226
0550+0516	ASF1A	ip2	IPTG(20µM)	18°C	500	222.25	74.3499
0550+0517	ASF1A	ip3	IPTG(20µM)	18°C	55	294.35	100
0550+0518	ASF1A	ip4	IPTG(20µM)	18°C	3	271.36	91.8211
1816+0519	ASF1A	ip3_mut3A	IPTG(20µM)	18°C	100000	3.92	-3.32278	v1_Hochschild_OL2_lac2
1816+0515	ASF1A	ip1	IPTG(20µM)	18°C	8700	4.4	-3.15202
1816+0516	ASF1A	ip2	IPTG(20µM)	18°C	500	8.15	-1.81792
1816+0517	ASF1A	ip3	IPTG(20µM)	18°C	55	12.25	-0.359316
1816+0518	ASF1A	ip4	IPTG(20µM)	18°C	3	10.6	-0.946316
Batch_2: Experiment_1
Plasmid(s)	cI fusion	rpoA fusion	Induction	Temp. (°C)	Kd (nM)	MFI	Norm. MFI (%)	Features
-	-	-	IPTG(20µM)	18°C	-	3.86	-3.12513	Control
0550+0519	ASF1A	ip3_mut3A	IPTG(20µM)	18°C	100000	11.45	0	MFI(low)
0550+0517	ASF1A	ip3	IPTG(20µM)	18°C	55	254.32	100	MFI(high)
1810+0519	ASF1A	ip3_mut3A	IPTG(20µM)	18°C	100000	8.56	-1.18994	v1_OR1
1810+0515	ASF1A	ip1	IPTG(20µM)	18°C	8700	63.8	21.5547
1810+0516	ASF1A	ip2	IPTG(20µM)	18°C	500	201.4	78.2106
1810+0517	ASF1A	ip3	IPTG(20µM)	18°C	55	231.6	90.6452
1810+0518	ASF1A	ip4	IPTG(20µM)	18°C	3	215.4	83.975
1812+0519	ASF1A	ip3_mut3A	IPTG(20µM)	18°C	100000	15.2	1.54404	v1_OR3
1812+0515	ASF1A	ip1	IPTG(20µM)	18°C	8700	17.31	2.41281
1812+0516	ASF1A	ip2	IPTG(20µM)	18°C	500	42	12.5787
1812+0517	ASF1A	ip3	IPTG(20µM)	18°C	55	73	25.3428
1812+0518	ASF1A	ip4	IPTG(20µM)	18°C	3	66.6	22.7076
1813+0519	ASF1A	ip3_mut3A	IPTG(20µM)	18°C	100000	17.7	2.57339	v1_OL1
1813+0515	ASF1A	ip1	IPTG(20µM)	18°C	8700	63.1	21.2665
1813+0516	ASF1A	ip2	IPTG(20µM)	18°C	500	179.6	69.2346
1813+0517	ASF1A	ip3	IPTG(20µM)	18°C	55	191.3	74.052
1813+0518	ASF1A	ip4	IPTG(20µM)	18°C	3	182	70.2228
1814+0519	ASF1A	ip3_mut3A	IPTG(20µM)	18°C	100000	12.8	0.555853	v1_OL3
1814+0515	ASF1A	ip1	IPTG(20µM)	18°C	8700	26.7	6.27908
1814+0516	ASF1A	ip2	IPTG(20µM)	18°C	500	173.3	66.6406
1814+0517	ASF1A	ip3	IPTG(20µM)	18°C	55	244.1	95.792
1814+0518	ASF1A	ip4	IPTG(20µM)	18°C	3	225.1	87.9689
Batch_3: Experiment_1
Plasmid(s)	cI fusion	rpoA fusion	Induction	Temp. (°C)	Kd (nM)	MFI	Norm. MFI (%)	Features
-	-	-	IPTG(20µM)	18°C	-	3.9	-3.26296	Control
0550+0519	ASF1A	ip3_mut3A	IPTG(20µM)	18°C	100000	12.4	0	MFI(low)
0550+0517	ASF1A	ip3	IPTG(20µM)	18°C	55	272.9	100	MFI(high)
1815+0519	ASF1A	ip3_mut3A	IPTG(20µM)	18°C	100000	9.74	-1.02111	v1_OL1-OL2-64
1815+0515	ASF1A	ip1	IPTG(20µM)	18°C	8700	123.5	42.6488
1815+0516	ASF1A	ip2	IPTG(20µM)	18°C	500	117.4	40.3071
1815+0517	ASF1A	ip3	IPTG(20µM)	18°C	55	74.9	23.9923
1815+0518	ASF1A	ip4	IPTG(20µM)	18°C	3	83.6	27.3321
1817+0519	ASF1A	ip3_mut3A	IPTG(20µM)	18°C	100000	12.1	-0.115163	v1_Ranganathan
1817+0515	ASF1A	ip1	IPTG(20µM)	18°C	8700	82.5	26.9098
1817+0516	ASF1A	ip2	IPTG(20µM)	18°C	500	72.6	23.1094
1817+0517	ASF1A	ip3	IPTG(20µM)	18°C	55	50.1	14.4722
1817+0518	ASF1A	ip4	IPTG(20µM)	18°C	3	45.7	12.7831
1818+0519	ASF1A	ip3_mut3A	IPTG(20µM)	18°C	100000	22.7	3.95393	v1_Ranganathan_OR2-44
1818+0515	ASF1A	ip1	IPTG(20µM)	18°C	8700	256.6	93.7428
1818+0516	ASF1A	ip2	IPTG(20µM)	18°C	500	234.5	85.2591
1818+0517	ASF1A	ip3	IPTG(20µM)	18°C	55	196.8	70.7869
1818+0518	ASF1A	ip4	IPTG(20µM)	18°C	3	218.8	79.2322
1819+0519	ASF1A	ip3_mut3A	IPTG(20µM)	18°C	100000	35	8.67562	v1_Ranganathan_OR2-62
1819+0515	ASF1A	ip1	IPTG(20µM)	18°C	8700	414.4	154.319
1819+0516	ASF1A	ip2	IPTG(20µM)	18°C	500	253.5	92.5528
1819+0517	ASF1A	ip3	IPTG(20µM)	18°C	55	203.3	73.2821
1819+0518	ASF1A	ip4	IPTG(20µM)	18°C	3	236.7	86.1036
Batch_1: Experiment_2
Plasmid(s)	cI fusion	rpoA fusion	Induction	Temp. (°C)	Kd (nM)	MFI	Norm. MFI (%)	Features
-	-	-	IPTG(20µM)	18°C	-	3.65	-3.91149	Control (SB39)
0550+0519	ASF1A	ip3_mut3A	IPTG(20µM)	18°C	100000	12.4	0	MFI(low)
0550+0517	ASF1A	ip3	IPTG(20µM)	18°C	55	236.1	100	MFI(high)
1809+0519	ASF1A	ip3_mut3A	IPTG(20µM)	18°C	100000	4.54	-3.51363	v1_Hochschild
1809+0515	ASF1A	ip1	IPTG(20µM)	18°C	8700	4.71	-3.43764
1809+0516	ASF1A	ip2	IPTG(20µM)	18°C	500	6.29	-2.73134
1809+0517	ASF1A	ip3	IPTG(20µM)	18°C	55	8.06	-1.9401
1809+0518	ASF1A	ip4	IPTG(20µM)	18°C	3	7.48	-2.19937
1811+0519	ASF1A	ip3_mut3A	IPTG(20µM)	18°C	100000	13.77	0.612427	v1_OR2
1811+0515	ASF1A	ip1	IPTG(20µM)	18°C	8700	23.35	4.89495
1811+0516	ASF1A	ip2	IPTG(20µM)	18°C	500	155.9	64.1484
1811+0517	ASF1A	ip3	IPTG(20µM)	18°C	55	221.02	93.2588
1811+0518	ASF1A	ip4	IPTG(20µM)	18°C	3	204.06	85.6772
0550+0519	ASF1A	ip3_mut3A	IPTG(20µM)	18°C	100000	12.4	0	v1_OL2
0550+0515	ASF1A	ip1	IPTG(20µM)	18°C	8700	28.62	7.25078
0550+0516	ASF1A	ip2	IPTG(20µM)	18°C	500	194.52	81.4126
0550+0517	ASF1A	ip3	IPTG(20µM)	18°C	55	236.1	100
0550+0518	ASF1A	ip4	IPTG(20µM)	18°C	3	206.25	86.6562
1816+0519	ASF1A	ip3_mut3A	IPTG(20µM)	18°C	100000	3.85	-3.82208	v1_Hochschild_OL2_lac2
1816+0515	ASF1A	ip1	IPTG(20µM)	18°C	8700	4.12	-3.70139
1816+0516	ASF1A	ip2	IPTG(20µM)	18°C	500	7.7	-2.10103
1816+0517	ASF1A	ip3	IPTG(20µM)	18°C	55	10.42	-0.885114
1816+0518	ASF1A	ip4	IPTG(20µM)	18°C	3	8.9	-1.5646
Batch_2: Experiment_2
Plasmid(s)	cI fusion	rpoA fusion	Induction	Temp. (°C)	Kd (nM)	MFI	Norm. MFI (%)	Features
-	-	-	IPTG(20µM)	18°C	-	3.85	-3.80521	Control
0550+0519	ASF1A	ip3_mut3A	IPTG(20µM)	18°C	100000	13	0	MFI(low)
0550+0517	ASF1A	ip3	IPTG(20µM)	18°C	55	253.46	100	MFI(high)
1810+0519	ASF1A	ip3_mut3A	IPTG(20µM)	18°C	100000	9.79	-1.33494	v1_OR1
1810+0515	ASF1A	ip1	IPTG(20µM)	18°C	8700	48.61	14.8091
1810+0516	ASF1A	ip2	IPTG(20µM)	18°C	500	200.48	77.9672
1810+0517	ASF1A	ip3	IPTG(20µM)	18°C	55	241.6	95.0678
1810+0518	ASF1A	ip4	IPTG(20µM)	18°C	3	224.45	87.9356
1812+0519	ASF1A	ip3_mut3A	IPTG(20µM)	18°C	100000	16.61	1.50129	v1_OR3
1812+0515	ASF1A	ip1	IPTG(20µM)	18°C	8700	18.64	2.3455
1812+0516	ASF1A	ip2	IPTG(20µM)	18°C	500	39.21	10.8999
1812+0517	ASF1A	ip3	IPTG(20µM)	18°C	55	69	23.2887
1812+0518	ASF1A	ip4	IPTG(20µM)	18°C	3	57.28	18.4147
1813+0519	ASF1A	ip3_mut3A	IPTG(20µM)	18°C	100000	8.68	-1.79656	v1_OL1
1813+0515	ASF1A	ip1	IPTG(20µM)	18°C	8700	62	20.3776
1813+0516	ASF1A	ip2	IPTG(20µM)	18°C	500	197	76.52
1813+0517	ASF1A	ip3	IPTG(20µM)	18°C	55	217.8	85.1701
1813+0518	ASF1A	ip4	IPTG(20µM)	18°C	3	200.6	78.0171
1814+0519	ASF1A	ip3_mut3A	IPTG(20µM)	18°C	100000	0	-5.4063	v1_OL3
1814+0515	ASF1A	ip1	IPTG(20µM)	18°C	8700	26	5.4063
1814+0516	ASF1A	ip2	IPTG(20µM)	18°C	500	170.66	65.566
1814+0517	ASF1A	ip3	IPTG(20µM)	18°C	55	243.56	95.8829
1814+0518	ASF1A	ip4	IPTG(20µM)	18°C	3	225.35	88.3099
Batch_3: Experiment_2
Plasmid(s)	cI fusion	rpoA fusion	Induction	Temp. (°C)	Kd (nM)	MFI	Norm. MFI (%)	Features
-	-	-	IPTG(20µM)	18°C	-	3.81	-4.40134	Control
0550+0519	ASF1A	ip3_mut3A	IPTG(20µM)	18°C	100000	13.43	0	MFI(low)
0550+0517	ASF1A	ip3	IPTG(20µM)	18°C	55	232	100	MFI(high)
1815+0519	ASF1A	ip3_mut3A	IPTG(20µM)	18°C	100000	10.47	-1.35426	v1_OL1-OL2-64
1815+0515	ASF1A	ip1	IPTG(20µM)	18°C	8700	140.9	58.32
1815+0516	ASF1A	ip2	IPTG(20µM)	18°C	500	101.5	40.2937
1815+0517	ASF1A	ip3	IPTG(20µM)	18°C	55	64.6	23.4113
1815+0518	ASF1A	ip4	IPTG(20µM)	18°C	3	69.51	25.6577
1817+0519	ASF1A	ip3_mut3A	IPTG(20µM)	18°C	100000	13.57	0.0640527	v1_Ranganathan
1817+0515	ASF1A	ip1	IPTG(20µM)	18°C	8700	94.4	37.0453
1817+0516	ASF1A	ip2	IPTG(20µM)	18°C	500	61.4	21.9472
1817+0517	ASF1A	ip3	IPTG(20µM)	18°C	55	42.7	13.3916
1817+0518	ASF1A	ip4	IPTG(20µM)	18°C	3	41.2	12.7053
1818+0519	ASF1A	ip3_mut3A	IPTG(20µM)	18°C	100000	40.69	12.472	v1_Ranganathan_OR2-44
1818+0515	ASF1A	ip1	IPTG(20µM)	18°C	8700	232.23	100.105
1818+0516	ASF1A	ip2	IPTG(20µM)	18°C	500	180.8	76.575
1818+0517	ASF1A	ip3	IPTG(20µM)	18°C	55	145.8	60.5618
1818+0518	ASF1A	ip4	IPTG(20µM)	18°C	3	152.77	63.7507
1819+0519	ASF1A	ip3_mut3A	IPTG(20µM)	18°C	100000	34.8	9.77719	v1_Ranganathan_OR2-62
1819+0515	ASF1A	ip1	IPTG(20µM)	18°C	8700	358	157.647
1819+0516	ASF1A	ip2	IPTG(20µM)	18°C	500	197.32	84.1332
1819+0517	ASF1A	ip3	IPTG(20µM)	18°C	55	155.06	64.7985
1819+0518	ASF1A	ip4	IPTG(20µM)	18°C	3	179.3	75.8887
Batch_1: Experiment_3
Plasmid(s)	cI fusion	rpoA fusion	Induction	Temp. (°C)	Kd (nM)	MFI	Norm. MFI (%)	Features
-	-	-	IPTG(20µM)	18°C	-	3.91	-3.54825	Control (SB39)
0550+0519	ASF1A	ip3_mut3A	IPTG(20µM)	18°C	100000	12	0	MFI(low)
0550+0517	ASF1A	ip3	IPTG(20µM)	18°C	55	240	100	MFI(high)
1809+0519	ASF1A	ip3_mut3A	IPTG(20µM)	18°C	100000	4.73	-3.1886	v1_Hochschild
1809+0515	ASF1A	ip1	IPTG(20µM)	18°C	8700	5.11	-3.02193
1809+0516	ASF1A	ip2	IPTG(20µM)	18°C	500	9.3	-1.18421
1809+0517	ASF1A	ip3	IPTG(20µM)	18°C	55	13.8	0.789474
1809+0518	ASF1A	ip4	IPTG(20µM)	18°C	3	12.36	0.157895
1811+0519	ASF1A	ip3_mut3A	IPTG(20µM)	18°C	100000	13.9	0.833333	v1_OR2
1811+0515	ASF1A	ip1	IPTG(20µM)	18°C	8700	32	8.77193
1811+0516	ASF1A	ip2	IPTG(20µM)	18°C	500	159	64.4737
1811+0517	ASF1A	ip3	IPTG(20µM)	18°C	55	219.5	91.0088
1811+0518	ASF1A	ip4	IPTG(20µM)	18°C	3	200.3	82.5877
0550+0519	ASF1A	ip3_mut3A	IPTG(20µM)	18°C	100000	12	0	v1_OL2
0550+0515	ASF1A	ip1	IPTG(20µM)	18°C	8700	41.1	12.7632
0550+0516	ASF1A	ip2	IPTG(20µM)	18°C	500	176.4	72.1053
0550+0517	ASF1A	ip3	IPTG(20µM)	18°C	55	240	100
0550+0518	ASF1A	ip4	IPTG(20µM)	18°C	3	228.2	94.8246
1816+0519	ASF1A	ip3_mut3A	IPTG(20µM)	18°C	100000	3.98	-3.51754	v1_Hochschild_OL2_lac2
1816+0515	ASF1A	ip1	IPTG(20µM)	18°C	8700	4.5	-3.28947
1816+0516	ASF1A	ip2	IPTG(20µM)	18°C	500	10.38	-0.710526
1816+0517	ASF1A	ip3	IPTG(20µM)	18°C	55	15.3	1.44737
1816+0518	ASF1A	ip4	IPTG(20µM)	18°C	3	14.3	1.00877
Batch_2: Experiment_3
Plasmid(s)	cI fusion	rpoA fusion	Induction	Temp. (°C)	Kd (nM)	MFI	Norm. MFI (%)	Features
-	-	-	IPTG(20µM)	18°C	-	4.01	-3.62642	Control
0550+0519	ASF1A	ip3_mut3A	IPTG(20µM)	18°C	100000	12.3	0	MFI(low)
0550+0517	ASF1A	ip3	IPTG(20µM)	18°C	55	240.9	100	MFI(high)
1810+0519	ASF1A	ip3_mut3A	IPTG(20µM)	18°C	100000	10.46	-0.804899	v1_OR1
1810+0515	ASF1A	ip1	IPTG(20µM)	18°C	8700	63.23	22.2791
1810+0516	ASF1A	ip2	IPTG(20µM)	18°C	500	183.7	74.9781
1810+0517	ASF1A	ip3	IPTG(20µM)	18°C	55	220.62	91.1286
1810+0518	ASF1A	ip4	IPTG(20µM)	18°C	3	204.6	84.1207
1812+0519	ASF1A	ip3_mut3A	IPTG(20µM)	18°C	100000	20.3	3.49956	v1_OR3
1812+0515	ASF1A	ip1	IPTG(20µM)	18°C	8700	25.74	5.87927
1812+0516	ASF1A	ip2	IPTG(20µM)	18°C	500	71.4	25.853
1812+0517	ASF1A	ip3	IPTG(20µM)	18°C	55	103	39.6763
1812+0518	ASF1A	ip4	IPTG(20µM)	18°C	3	98.04	37.5066
1813+0519	ASF1A	ip3_mut3A	IPTG(20µM)	18°C	100000	9.47	-1.23797	v1_OL1
1813+0515	ASF1A	ip1	IPTG(20µM)	18°C	8700	71.96	26.098
1813+0516	ASF1A	ip2	IPTG(20µM)	18°C	500	171.9	69.8163
1813+0517	ASF1A	ip3	IPTG(20µM)	18°C	55	183.35	74.825
1813+0518	ASF1A	ip4	IPTG(20µM)	18°C	3	167.4	67.8478
1814+0519	ASF1A	ip3_mut3A	IPTG(20µM)	18°C	100000	16.8	1.9685	v1_OL3
1814+0515	ASF1A	ip1	IPTG(20µM)	18°C	8700	40.21	12.2091
1814+0516	ASF1A	ip2	IPTG(20µM)	18°C	500	192.2	78.6964
1814+0517	ASF1A	ip3	IPTG(20µM)	18°C	55	259.3	108.049
1814+0518	ASF1A	ip4	IPTG(20µM)	18°C	3	240.9	100
Batch_3: Experiment_3
Plasmid(s)	cI fusion	rpoA fusion	Induction	Temp. (°C)	Kd (nM)	MFI	Norm. MFI (%)	Features
-	-	-	IPTG(20µM)	18°C	-	4.06	-3.83838	Control
0550+0519	ASF1A	ip3_mut3A	IPTG(20µM)	18°C	100000	12.8	0	MFI(low)
0550+0517	ASF1A	ip3	IPTG(20µM)	18°C	55	240.5	100	MFI(high)
1815+0519	ASF1A	ip3_mut3A	IPTG(20µM)	18°C	100000	10.1	-1.18577	v1_OL1-OL2-64
1815+0515	ASF1A	ip1	IPTG(20µM)	18°C	8700	113.9	44.4005
1815+0516	ASF1A	ip2	IPTG(20µM)	18°C	500	104.9	40.448
1815+0517	ASF1A	ip3	IPTG(20µM)	18°C	55	73.4	26.614
1815+0518	ASF1A	ip4	IPTG(20µM)	18°C	3	77.12	28.2477
1817+0519	ASF1A	ip3_mut3A	IPTG(20µM)	18°C	100000	13.51	0.311814	v1_Ranganathan
1817+0515	ASF1A	ip1	IPTG(20µM)	18°C	8700	86.7	32.455
1817+0516	ASF1A	ip2	IPTG(20µM)	18°C	500	70	25.1208
1817+0517	ASF1A	ip3	IPTG(20µM)	18°C	55	47.8	15.3711
1817+0518	ASF1A	ip4	IPTG(20µM)	18°C	3	46.5	14.8002
1818+0519	ASF1A	ip3_mut3A	IPTG(20µM)	18°C	100000	23.9	4.87484	v1_Ranganathan_OR2-44
1818+0515	ASF1A	ip1	IPTG(20µM)	18°C	8700	235.7	97.892
1818+0516	ASF1A	ip2	IPTG(20µM)	18°C	500	193.3	79.271
1818+0517	ASF1A	ip3	IPTG(20µM)	18°C	55	138.4	55.1603
1818+0518	ASF1A	ip4	IPTG(20µM)	18°C	3	154.8	62.3628
1819+0519	ASF1A	ip3_mut3A	IPTG(20µM)	18°C	100000	36.4	10.3645	v1_Ranganathan_OR2-62
1819+0515	ASF1A	ip1	IPTG(20µM)	18°C	8700	390.26	165.771
1819+0516	ASF1A	ip2	IPTG(20µM)	18°C	500	211.9	87.4396
1819+0517	ASF1A	ip3	IPTG(20µM)	18°C	55	155.6	62.7141
1819+0518	ASF1A	ip4	IPTG(20µM)	18°C	3	168.4	68.3355

### Sheet: DP_NormData_compilation
		Norm. MFI (%)
Plasmid(s)	Kd (nM)	Exp.1	Exp.2	Exp.3	Mean	SD	SE	Features
1810+0519	100000	-1.18994	-1.33494	-0.804899	-1.10993	0.27393	0.158153	v1_OR1
1810+0515	8700	21.5547	14.8091	22.2791	19.5476	4.11964	2.37848	v1_OR1
1810+0516	500	78.2106	77.9672	74.9781	77.052	1.80012	1.0393	v1_OR1
1810+0517	55	90.6452	95.0678	91.1286	92.2805	2.4259	1.4006	v1_OR1
1810+0518	3	83.975	87.9356	84.1207	85.3438	2.24579	1.29661	v1_OR1
1811+0519	100000	0	0.612427	0.833333	0.48192	0.431724	0.249256	v1_OR2
1811+0515	8700	5.37194	4.89495	8.77193	6.34627	2.11417	1.22062	v1_OR2
1811+0516	500	61.1014	64.1484	64.4737	63.2412	1.8602	1.07399	v1_OR2
1811+0517	55	83.9269	93.2588	91.0088	89.3982	4.87001	2.8117	v1_OR2
1811+0518	3	79.9708	85.6772	82.5877	82.7453	2.85647	1.64918	v1_OR2
1812+0519	100000	1.54404	1.50129	3.49956	2.18163	1.14156	0.659082	v1_OR3
1812+0515	8700	2.41281	2.3455	5.87927	3.54586	2.02107	1.16686	v1_OR3
1812+0516	500	12.5787	10.8999	25.853	16.4439	8.19165	4.72945	v1_OR3
1812+0517	55	25.3428	23.2887	39.6763	29.4359	8.92769	5.15441	v1_OR3
1812+0518	3	22.7076	18.4147	37.5066	26.2096	10.0161	5.78281	v1_OR3
1813+0519	100000	2.57339	-1.79656	-1.23797	-0.153711	2.3782	1.37305	v1_OL1
1813+0515	8700	21.2665	20.3776	26.098	22.5807	3.07831	1.77726	v1_OL1
1813+0516	500	69.2346	76.52	69.8163	71.8569	4.04878	2.33757	v1_OL1
1813+0517	55	74.052	85.1701	74.825	78.0157	6.20794	3.58415	v1_OL1
1813+0518	3	70.2228	78.0171	67.8478	72.0292	5.31991	3.07145	v1_OL1
550+519	100000	0	0	0	0	0	0	v1_OL2
550+515	8700	11.6226	7.25078	12.7632	10.5455	2.90975	1.67995	v1_OL2
550+516	500	74.3499	81.4126	72.1053	75.9559	4.85708	2.80424	v1_OL2
550+517	55	100	100	100	100	0	0	v1_OL2
550+518	3	91.8211	86.6562	94.8246	91.1006	4.13155	2.38535	v1_OL2
1814+0519	100000	0.555853	-5.4063	1.9685	-0.960649	3.91431	2.25993	v1_OL3
1814+0515	8700	6.27908	5.4063	12.2091	7.96483	3.70146	2.13704	v1_OL3
1814+0516	500	66.6406	65.566	78.6964	70.301	7.29047	4.20915	v1_OL3
1814+0517	55	95.792	95.8829	108.049	99.908	7.05049	4.0706	v1_OL3
1814+0518	3	87.9689	88.3099	100	92.0929	6.84985	3.95476	v1_OL3
1809+0519	100000	-3.04173	-3.51363	-3.1886	-3.24799	0.241493	0.139426	v1_Hochschild
1809+0515	8700	-2.94923	-3.43764	-3.02193	-3.13627	0.263515	0.15214	v1_Hochschild
1809+0516	500	-1.97446	-2.73134	-1.18421	-1.96333	0.773623	0.446651	v1_Hochschild
1809+0517	55	-0.697286	-1.9401	0.789474	-0.61597	1.3666	0.789008	v1_Hochschild
1809+0518	3	-1.23448	-2.19937	0.157895	-1.09199	1.18508	0.684205	v1_Hochschild
1816+0519	100000	-3.32278	-3.82208	-3.51754	-3.55414	0.251655	0.145293	v1_Hochschild_OL2_lac2
1816+0515	8700	-3.15202	-3.70139	-3.28947	-3.38096	0.285883	0.165055	v1_Hochschild_OL2_lac2
1816+0516	500	-1.81792	-2.10103	-0.710526	-1.54316	0.734844	0.424262	v1_Hochschild_OL2_lac2
1816+0517	55	-0.359316	-0.885114	1.44737	0.0676463	1.22345	0.706362	v1_Hochschild_OL2_lac2
1816+0518	3	-0.946316	-1.5646	1.00877	-0.500713	1.34331	0.775559	v1_Hochschild_OL2_lac2
1817+0519	100000	-0.115163	0.0640527	0.311814	0.0869011	0.214404	0.123786	v1_Ranganathan
1817+0515	8700	26.9098	37.0453	32.455	32.1367	5.07527	2.93021	v1_Ranganathan
1817+0516	500	23.1094	21.9472	25.1208	23.3925	1.60561	0.926998	v1_Ranganathan
1817+0517	55	14.4722	13.3916	15.3711	14.4116	0.991144	0.572237	v1_Ranganathan
1817+0518	3	12.7831	12.7053	14.8002	13.4295	1.18765	0.68569	v1_Ranganathan
1818+0519	100000	3.95393	12.472	4.87484	7.10025	4.67478	2.69899	v1_Ranganathan_OR2-44
1818+0515	8700	93.7428	100.105	97.892	97.2467	3.22993	1.8648	v1_Ranganathan_OR2-44
1818+0516	500	85.2591	76.575	79.271	80.3684	4.44484	2.56623	v1_Ranganathan_OR2-44
1818+0517	55	70.7869	60.5618	55.1603	62.1697	7.93643	4.5821	v1_Ranganathan_OR2-44
1818+0518	3	79.2322	63.7507	62.3628	68.4486	9.36468	5.4067	v1_Ranganathan_OR2-44
1819+0519	100000	8.67562	9.77719	10.3645	9.60578	0.857394	0.495017	v1_Ranganathan_OR2-62
1819+0515	8700	154.319	157.647	165.771	159.246	5.89096	3.40115	v1_Ranganathan_OR2-62
1819+0516	500	92.5528	84.1332	87.4396	88.0419	4.24196	2.4491	v1_Ranganathan_OR2-62
1819+0517	55	73.2821	64.7985	62.7141	66.9316	5.59764	3.2318	v1_Ranganathan_OR2-62
1819+0518	3	86.1036	75.8887	68.3355	76.776	8.91722	5.14836	v1_Ranganathan_OR2-62
1815+0519	100000	-1.02111	-1.35426	-1.18577	-1.18705	0.166576	0.0961725	v1_OL1-OL2-64
1815+0515	8700	42.6488	58.32	44.4005	48.4564	8.58689	4.95764	v1_OL1-OL2-64
1815+0516	500	40.3071	40.2937	40.448	40.3496	0.0854462	0.0493324	v1_OL1-OL2-64
1815+0517	55	23.9923	23.4113	26.614	24.6725	1.70626	0.98511	v1_OL1-OL2-64
1815+0518	3	27.3321	25.6577	28.2477	27.0791	1.3134	0.75829	v1_OL1-OL2-64

### Sheet: Single_plasmids
Batch_1; Experiment_1
Plasmid(s)	cI Fusion	rpoA fusion	Induction	Temp. (°C)	Kd (nM)	MFI	Norm. MFI (%)	Features
-	-	-	IPTG(20µM)	18°C	-	3.85	-4.45244	Control
550+519	ASF1A	ip3_mut3A	IPTG(20µM)	18°C	100000	15.6	0	MFI(low)
550+517	ASF1A	ip3	IPTG(20µM)	18°C	55	279.5	100	MFI(high)
550+519	ASF1A	ip3_mut3A	IPTG(20µM)	18°C	100000	15.6	0	v1_Asf1A
550+515	ASF1A	IP1	IPTG(20µM)	18°C	8700	48.2	12.3532	v1_Asf1A
550+516	ASF1A	ip2	IPTG(20µM)	18°C	500	204	71.3907	v1_Asf1A
550+517	ASF1A	ip3	IPTG(20µM)	18°C	55	279.5	100	v1_Asf1A
550+518	ASF1A	ip4	IPTG(20µM)	18°C	3	258.3	91.9667	v1_Asf1A
999	ASF1B	ip3_mut3A	IPTG(20µM)	18°C	100000	19.7	1.55362	v2_Asf1B
991	ASF1B	IP1	IPTG(20µM)	18°C	5300	63.35	18.094	v2_Asf1B
1043	ASF1B	ip2	IPTG(20µM)	18°C	310	270.1	96.438	v2_Asf1B
990	ASF1B	ip3	IPTG(20µM)	18°C	93	354.6	128.458	v2_Asf1B
1335	ASF1B	ip4	IPTG(20µM)	18°C	2	330	119.136	v2_Asf1B
627+519	ASF1B	ip3_mut3A	IPTG(20µM)	18°C	100000	16.5	0.341038	v1_Asf1B
627+515	ASF1B	IP1	IPTG(20µM)	18°C	5300	53.4	14.3236	v1_Asf1B
627+516	ASF1B	ip2	IPTG(20µM)	18°C	310	265.5	94.695	v1_Asf1B
627+517	ASF1B	ip3	IPTG(20µM)	18°C	93	305.3	109.776	v1_Asf1B
627+518	ASF1B	ip4	IPTG(20µM)	18°C	2	279.6	100.038	v1_Asf1B
1312	ASF1B	ip3_mut3A	IPTG(200µM), aTC(200ng/mL)	18°C	100000	16.4	0.303145	v3_Asf1B
1313	ASF1B	IP1	IPTG(200µM), aTC(200ng/mL)	18°C	5300	97.8	31.1482	v3_Asf1B
1314	ASF1B	ip2	IPTG(200µM), aTC(200ng/mL)	18°C	310	365.8	132.702	v3_Asf1B
1315	ASF1B	ip3	IPTG(200µM), aTC(200ng/mL)	18°C	93	424	154.756	v3_Asf1B
1316	ASF1B	ip4	IPTG(200µM), aTC(200ng/mL)	18°C	2	370	134.293	v3_Asf1B
Batch_1; Experiment_2
Plasmid(s)	cI Fusion	rpoA fusion	Induction	Temperature (°C)	Kd (nM)	MFI	Norm. MFI (%)	Features
-	-	-	IPTG(20µM)	18°C	-	3.92	-3.80581	Control
550+519	ASF1A	ip3_mut3A	IPTG(20µM)	18°C	100000	12.7	0	MFI(low)
550+517	ASF1A	ip3	IPTG(20µM)	18°C	55	243.4	100	MFI(high)
550+519	ASF1A	ip3_mut3A	IPTG(20µM)	18°C	100000	12.7	0	v1_Asf1A
550+515	ASF1A	IP1	IPTG(20µM)	18°C	8700	47.2	14.9545	v1_Asf1A
550+516	ASF1A	ip2	IPTG(20µM)	18°C	500	194.52	78.8123	v1_Asf1A
550+517	ASF1A	ip3	IPTG(20µM)	18°C	55	243.4	100	v1_Asf1A
550+518	ASF1A	ip4	IPTG(20µM)	18°C	3	236	96.7924	v1_Asf1A
999	ASF1B	ip3_mut3A	IPTG(20µM)	18°C	100000	15.7	1.30039	v2_Asf1B
991	ASF1B	IP1	IPTG(20µM)	18°C	5300	57.9	19.5925	v2_Asf1B
1043	ASF1B	ip2	IPTG(20µM)	18°C	310	240.4	98.6996	v2_Asf1B
990	ASF1B	ip3	IPTG(20µM)	18°C	93	315.5	131.253	v2_Asf1B
1335	ASF1B	ip4	IPTG(20µM)	18°C	2	284	117.599	v2_Asf1B
627+519	ASF1B	ip3_mut3A	IPTG(20µM)	18°C	100000	13.59	0.385782	v1_Asf1B
627+515	ASF1B	IP1	IPTG(20µM)	18°C	5300	56	18.769	v1_Asf1B
627+516	ASF1B	ip2	IPTG(20µM)	18°C	310	231.5	94.8418	v1_Asf1B
627+517	ASF1B	ip3	IPTG(20µM)	18°C	93	293.8	121.847	v1_Asf1B
627+518	ASF1B	ip4	IPTG(20µM)	18°C	2	256.6	105.722	v1_Asf1B
1312	ASF1B	ip3_mut3A	IPTG(200µM), aTC(200ng/mL)	18°C	100000	14.7	0.866927	v3_Asf1B
1313	ASF1B	IP1	IPTG(200µM), aTC(200ng/mL)	18°C	5300	95.45	35.8691	v3_Asf1B
1314	ASF1B	ip2	IPTG(200µM), aTC(200ng/mL)	18°C	310	356	148.808	v3_Asf1B
1315	ASF1B	ip3	IPTG(200µM), aTC(200ng/mL)	18°C	93	440	185.219	v3_Asf1B
1316	ASF1B	ip4	IPTG(200µM), aTC(200ng/mL)	18°C	2	362	151.409	v3_Asf1B
Batch_1; Experiment_3
Plasmid(s)	cI Fusion	rpoA fusion	Induction	Temperature (°C)	Kd (nM)	MFI	Norm. MFI (%)	Features
-	-	-	IPTG(20µM)	18°C	-	4.01	-3.94197	Control
550+519	ASF1A	ip3_mut3A	IPTG(20µM)	18°C	100000	14.2	0	MFI(low)
550+517	ASF1A	ip3	IPTG(20µM)	18°C	55	272.7	100	MFI(high)
550+519	ASF1A	ip3_mut3A	IPTG(20µM)	18°C	100000	14.2	0	v1_Asf1A
550+515	ASF1A	IP1	IPTG(20µM)	18°C	8700	50.6	14.0812	v1_Asf1A
550+516	ASF1A	ip2	IPTG(20µM)	18°C	500	198.3	71.2186	v1_Asf1A
550+517	ASF1A	ip3	IPTG(20µM)	18°C	55	272.7	100	v1_Asf1A
550+518	ASF1A	ip4	IPTG(20µM)	18°C	3	257	93.9265	v1_Asf1A
999	ASF1B	ip3_mut3A	IPTG(20µM)	18°C	100000	18.12	1.51644	v2_Asf1B
991	ASF1B	IP1	IPTG(20µM)	18°C	5300	60.6	17.9497	v2_Asf1B
1043	ASF1B	ip2	IPTG(20µM)	18°C	310	267.6	98.0271	v2_Asf1B
990	ASF1B	ip3	IPTG(20µM)	18°C	93	330	122.166	v2_Asf1B
1335	ASF1B	ip4	IPTG(20µM)	18°C	2	295	108.627	v2_Asf1B
627+519	ASF1B	ip3_mut3A	IPTG(20µM)	18°C	100000	15.5	0.502901	v1_Asf1B
627+515	ASF1B	IP1	IPTG(20µM)	18°C	5300	63.3	18.9942	v1_Asf1B
627+516	ASF1B	ip2	IPTG(20µM)	18°C	310	246.5	89.8646	v1_Asf1B
627+517	ASF1B	ip3	IPTG(20µM)	18°C	93	304.5	112.302	v1_Asf1B
627+518	ASF1B	ip4	IPTG(20µM)	18°C	2	287	105.532	v1_Asf1B
1312	ASF1B	ip3_mut3A	IPTG(200µM), aTC(200ng/mL)	18°C	100000	17.2	1.16054	v3_Asf1B
1313	ASF1B	IP1	IPTG(200µM), aTC(200ng/mL)	18°C	5300	104.2	34.8162	v3_Asf1B
1314	ASF1B	ip2	IPTG(200µM), aTC(200ng/mL)	18°C	310	370	137.64	v3_Asf1B
1315	ASF1B	ip3	IPTG(200µM), aTC(200ng/mL)	18°C	93	459	172.07	v3_Asf1B
1316	ASF1B	ip4	IPTG(200µM), aTC(200ng/mL)	18°C	2	386	143.83	v3_Asf1B

### Sheet: SP_NormData_compilaton
		Norm. MFI (%)
Plasmid(s)	Kd (nM)	Exp.1	Exp.2	Exp.3	Mean	SD	SE	Features
550+519	100000	0	0	0	0	0	0	v1_Asf1A
550+515	8700	12.3532	14.9545	14.0812	13.7963	1.32386	0.764333	v1_Asf1A
550+516	500	71.3907	78.8123	71.2186	73.8072	4.33542	2.50306	v1_Asf1A
550+517	55	100	100	100	100	0	0	v1_Asf1A
550+518	3	91.9667	96.7924	93.9265	94.2285	2.42699	1.40122	v1_Asf1A
627+519	100000	0.341038	0.385782	0.502901	0.409907	0.0835848	0.0482577	v1_Asf1B
627+515	5300	14.3236	18.769	18.9942	17.3623	2.63396	1.52072	v1_Asf1B
627+516	310	94.695	94.8418	89.8646	93.1338	2.83214	1.63514	v1_Asf1B
627+517	93	109.776	121.847	112.302	114.642	6.36617	3.67551	v1_Asf1B
627+518	2	100.038	105.722	105.532	103.764	3.22816	1.86378	v1_Asf1B
999	100000	1.55362	1.30039	1.51644	1.45682	0.136739	0.0789462	v2_Asf1B
991	5300	18.094	19.5925	17.9497	18.5454	0.909709	0.525221	v2_Asf1B
1043	310	96.438	98.6996	98.0271	97.7216	1.16132	0.670489	v2_Asf1B
990	93	128.458	131.253	122.166	127.292	4.65395	2.68696	v2_Asf1B
1335	2	119.136	117.599	108.627	115.12	5.67605	3.27707	v2_Asf1B
1312	100000	0.303145	0.866927	1.16054	0.776871	0.435735	0.251572	v3_Asf1B
1313	5300	31.1482	35.8691	34.8162	33.9445	2.47826	1.43082	v3_Asf1B
1314	310	132.702	148.808	137.64	139.717	8.25143	4.76396	v3_Asf1B
1315	93	154.756	185.219	172.07	170.681	15.279	8.82135	v3_Asf1B
1316	2	134.293	151.409	143.83	143.177	8.57637	4.95157	v3_Asf1B

### Sheet: All_NormData_compilation
Plasmid(s)	Kd (nM)	Exp.1	Exp.2	Exp.3	Mean	SD	SE	Features
1810+0519	100000	-1.18994	-1.33494	-0.804899	-1.10993	0.27393	0.158153	v1_OR1
1810+0515	8700	21.5547	14.8091	22.2791	19.5476	4.11964	2.37848	v1_OR1
1810+0516	500	78.2106	77.9672	74.9781	77.052	1.80012	1.0393	v1_OR1
1810+0517	55	90.6452	95.0678	91.1286	92.2805	2.4259	1.4006	v1_OR1
1810+0518	3	83.975	87.9356	84.1207	85.3438	2.24579	1.29661	v1_OR1
1811+0519	100000	0	0.612427	0.833333	0.48192	0.431724	0.249256	v1_OR2
1811+0515	8700	5.37194	4.89495	8.77193	6.34627	2.11417	1.22062	v1_OR2
1811+0516	500	61.1014	64.1484	64.4737	63.2412	1.8602	1.07399	v1_OR2
1811+0517	55	83.9269	93.2588	91.0088	89.3982	4.87001	2.8117	v1_OR2
1811+0518	3	79.9708	85.6772	82.5877	82.7453	2.85647	1.64918	v1_OR2
1812+0519	100000	1.54404	1.50129	3.49956	2.18163	1.14156	0.659082	v1_OR3
1812+0515	8700	2.41281	2.3455	5.87927	3.54586	2.02107	1.16686	v1_OR3
1812+0516	500	12.5787	10.8999	25.853	16.4439	8.19165	4.72945	v1_OR3
1812+0517	55	25.3428	23.2887	39.6763	29.4359	8.92769	5.15441	v1_OR3
1812+0518	3	22.7076	18.4147	37.5066	26.2096	10.0161	5.78281	v1_OR3
1813+0519	100000	2.57339	-1.79656	-1.23797	-0.153711	2.3782	1.37305	v1_OL1
1813+0515	8700	21.2665	20.3776	26.098	22.5807	3.07831	1.77726	v1_OL1
1813+0516	500	69.2346	76.52	69.8163	71.8569	4.04878	2.33757	v1_OL1
1813+0517	55	74.052	85.1701	74.825	78.0157	6.20794	3.58415	v1_OL1
1813+0518	3	70.2228	78.0171	67.8478	72.0292	5.31991	3.07145	v1_OL1
550+519	100000	0	0	0	0	0	0	v1_OL2
550+515	8700	11.6226	7.25078	12.7632	10.5455	2.90975	1.67995	v1_OL2
550+516	500	74.3499	81.4126	72.1053	75.9559	4.85708	2.80424	v1_OL2
550+517	55	100	100	100	100	0	0	v1_OL2
550+518	3	91.8211	86.6562	94.8246	91.1006	4.13155	2.38535	v1_OL2
1814+0519	100000	0.555853	-5.4063	1.9685	-0.960649	3.91431	2.25993	v1_OL3
1814+0515	8700	6.27908	5.4063	12.2091	7.96483	3.70146	2.13704	v1_OL3
1814+0516	500	66.6406	65.566	78.6964	70.301	7.29047	4.20915	v1_OL3
1814+0517	55	95.792	95.8829	108.049	99.908	7.05049	4.0706	v1_OL3
1814+0518	3	87.9689	88.3099	100	92.0929	6.84985	3.95476	v1_OL3
1809+0519	100000	-3.04173	-3.51363	-3.1886	-3.24799	0.241493	0.139426	v1_Hochschild
1809+0515	8700	-2.94923	-3.43764	-3.02193	-3.13627	0.263515	0.15214	v1_Hochschild
1809+0516	500	-1.97446	-2.73134	-1.18421	-1.96333	0.773623	0.446651	v1_Hochschild
1809+0517	55	-0.697286	-1.9401	0.789474	-0.61597	1.3666	0.789008	v1_Hochschild
1809+0518	3	-1.23448	-2.19937	0.157895	-1.09199	1.18508	0.684205	v1_Hochschild
1816+0519	100000	-3.32278	-3.82208	-3.51754	-3.55414	0.251655	0.145293	v1_Hochschild_OL2_lac2
1816+0515	8700	-3.15202	-3.70139	-3.28947	-3.38096	0.285883	0.165055	v1_Hochschild_OL2_lac2
1816+0516	500	-1.81792	-2.10103	-0.710526	-1.54316	0.734844	0.424262	v1_Hochschild_OL2_lac2
1816+0517	55	-0.359316	-0.885114	1.44737	0.0676463	1.22345	0.706362	v1_Hochschild_OL2_lac2
1816+0518	3	-0.946316	-1.5646	1.00877	-0.500713	1.34331	0.775559	v1_Hochschild_OL2_lac2
1817+0519	100000	-0.115163	0.0640527	0.311814	0.0869011	0.214404	0.123786	v1_Ranganathan
1817+0515	8700	26.9098	37.0453	32.455	32.1367	5.07527	2.93021	v1_Ranganathan
1817+0516	500	23.1094	21.9472	25.1208	23.3925	1.60561	0.926998	v1_Ranganathan
1817+0517	55	14.4722	13.3916	15.3711	14.4116	0.991144	0.572237	v1_Ranganathan
1817+0518	3	12.7831	12.7053	14.8002	13.4295	1.18765	0.68569	v1_Ranganathan
1818+0519	100000	3.95393	12.472	4.87484	7.10025	4.67478	2.69899	v1_Ranganathan_OR2-44
1818+0515	8700	93.7428	100.105	97.892	97.2467	3.22993	1.8648	v1_Ranganathan_OR2-44
1818+0516	500	85.2591	76.575	79.271	80.3684	4.44484	2.56623	v1_Ranganathan_OR2-44
1818+0517	55	70.7869	60.5618	55.1603	62.1697	7.93643	4.5821	v1_Ranganathan_OR2-44
1818+0518	3	79.2322	63.7507	62.3628	68.4486	9.36468	5.4067	v1_Ranganathan_OR2-44
1819+0519	100000	8.67562	9.77719	10.3645	9.60578	0.857394	0.495017	v1_Ranganathan_OR2-62
1819+0515	8700	154.319	157.647	165.771	159.246	5.89096	3.40115	v1_Ranganathan_OR2-62
1819+0516	500	92.5528	84.1332	87.4396	88.0419	4.24196	2.4491	v1_Ranganathan_OR2-62
1819+0517	55	73.2821	64.7985	62.7141	66.9316	5.59764	3.2318	v1_Ranganathan_OR2-62
1819+0518	3	86.1036	75.8887	68.3355	76.776	8.91722	5.14836	v1_Ranganathan_OR2-62
1815+0519	100000	-1.02111	-1.35426	-1.18577	-1.18705	0.166576	0.0961725	v1_OL1-OL2-64
1815+0515	8700	42.6488	58.32	44.4005	48.4564	8.58689	4.95764	v1_OL1-OL2-64
1815+0516	500	40.3071	40.2937	40.448	40.3496	0.0854462	0.0493324	v1_OL1-OL2-64
1815+0517	55	23.9923	23.4113	26.614	24.6725	1.70626	0.98511	v1_OL1-OL2-64
1815+0518	3	27.3321	25.6577	28.2477	27.0791	1.3134	0.75829	v1_OL1-OL2-64
550+519	100000	0	0	0	0	0	0	v1_Asf1A
550+515	8700	12.3532	14.9545	14.0812	13.7963	1.32386	0.764333	v1_Asf1A
550+516	500	71.3907	78.8123	71.2186	73.8072	4.33542	2.50306	v1_Asf1A
550+517	55	100	100	100	100	0	0	v1_Asf1A
550+518	3	91.9667	96.7924	93.9265	94.2285	2.42699	1.40122	v1_Asf1A
627+519	100000	0.341038	0.385782	0.502901	0.409907	0.0835848	0.0482577	v1_Asf1B
627+515	5300	14.3236	18.769	18.9942	17.3623	2.63396	1.52072	v1_Asf1B
627+516	310	94.695	94.8418	89.8646	93.1338	2.83214	1.63514	v1_Asf1B
627+517	93	109.776	121.847	112.302	114.642	6.36617	3.67551	v1_Asf1B
627+518	2	100.038	105.722	105.532	103.764	3.22816	1.86378	v1_Asf1B
999	100000	1.55362	1.30039	1.51644	1.45682	0.136739	0.0789462	v2_Asf1B
991	5300	18.094	19.5925	17.9497	18.5454	0.909709	0.525221	v2_Asf1B
1043	310	96.438	98.6996	98.0271	97.7216	1.16132	0.670489	v2_Asf1B
990	93	128.458	131.253	122.166	127.292	4.65395	2.68696	v2_Asf1B
1335	2	119.136	117.599	108.627	115.12	5.67605	3.27707	v2_Asf1B
1312	100000	0.303145	0.866927	1.16054	0.776871	0.435735	0.251572	v3_Asf1B
1313	5300	31.1482	35.8691	34.8162	33.9445	2.47826	1.43082	v3_Asf1B
1314	310	132.702	148.808	137.64	139.717	8.25143	4.76396	v3_Asf1B
1315	93	154.756	185.219	172.07	170.681	15.279	8.82135	v3_Asf1B
1316	2	134.293	151.409	143.83	143.177	8.57637	4.95157	v3_Asf1B

### Sheet: signal-to-noise
B2H system	High/Low	Mean sign-to-noise ratio
v1_OR1	IP3/IP3mut3A	24.2754
v1_OR2	IP3/IP3mut3A	16.8778
v1_OR3	IP3/IP3mut3A	4.67688
v1_OL1	IP3/IP3mut3A	18.4204
v1_OL2	IP3/IP3mut3A	20.4129
v1_OL3	IP3/IP3mut3A	17.2524
v1_Hochschild	IP3/IP3mut3A	2.36401
v1_Hochschild_OL2_lac2	IP3/IP3mut3A	3.22524
v1_Ranganathan	IP1/IP3mut3A	6.73072
v1_Ranganathan_OR2-44	IP1/IP3mut3A	8.95773
v1_Ranganathan_OR2-62	IP1/IP3mut3A	10.9496
v1_OL1-OL2-64	IP1/IP3mut3A	12.4715
v1_Asf1A	IP3/IP3mut3A	18.7621
v1_Asf1B	IP3/IP3mut3A	19.9223
v2_Asf1B	IP3/IP3mut3A	18.7692
v3_Asf1B	IP3/IP3mut3A	27.4906

### Sheet: KD_vs_Signal
B2H system	Coefficient of determination (R2) Kd vs Norm.Enrich (IP1-IP4)
v1_OR1	0.978595
v1_OR2	0.938827
v1_OR3	0.814339
v1_OL1	0.998953
v1_OL2	0.959564
v1_OL3	0.935432
v1_Hochschild	0.785515
v1_Hochschild_OL2_lac2	0.841739
v1_Ranganathan	0.782907
v1_Ranganathan_OR2-44	0.799508
v1_Ranganathan_OR2-62	0.972688
v1_OL1-OL2-64	0.672331
v1_Asf1A	0.943619
v1_Asf1B	0.9713
v2_Asf1B	0.954399
v3_Asf1B	0.952085

### Sheet: Inter_Exp_CV
B2H system	Mean coefficient of variation (CV, %)
v1_OR1	7.16785
v1_OR2	11.2887
v1_OR3	43.8396
v1_OL1	8.65251
v1_OL2	9.63052
v1_OL3	17.8345
v1_Hochschild	94.5481
v1_Hochschild_OL2_lac2	371.063
v1_Ranganathan	9.59437
v1_Ranganathan_OR2-44	8.82476
v1_Ranganathan_OR2-62	7.12381
v1_OL1-OL2-64	7.42461
v1_Asf1A	4.51135
v1_Asf1B	6.71892
v2_Asf1B	3.67009
v3_Asf1B	7.03714

### Sheet: t-test
	p level <	0.05
	Kd (nM)	> 100 000	8700	500	55	3
v1_OR1	> 100 000		0.00635398	6.45502e-05	9.50859e-05	9.24852e-05
	8700	0.00635398		0.000180629	3.432e-05	6.20017e-05
	500	6.45502e-05	0.000180629		0.000676933	0.00425314
	55	9.50859e-05	3.432e-05	0.000676933		0.0111494
	3	9.24852e-05	6.20017e-05	0.00425314	0.0111494
v1_OR2	> 100 000		0.0180748	7.50124e-05	0.000460851	0.000152927
	8700	0.0180748		2.33052e-06	0.000106617	3.47536e-06
	500	7.50124e-05	2.33052e-06		0.00283514	0.00059992
	55	0.000460851	0.000106617	0.00283514		0.0636934
	3	0.000152927	3.47536e-06	0.00059992	0.0636934
v1_OR3	> 100 000		0.190111	0.0459435	0.0160967	0.0258243
	8700	0.190111		0.0523636	0.0160821	0.0271499
	500	0.0459435	0.0523636		0.0686832	0.131881
	55	0.0160967	0.0160821	0.0686832		0.349351
	3	0.0258243	0.0271499	0.131881	0.349351
v1_OL1	> 100 000		0.000364471	3.3826e-05	0.000323835	0.000183717
	8700	0.000364471		5.92565e-05	0.000461535	0.00028164
	500	3.3826e-05	5.92565e-05		0.117223	0.483342
	55	0.000323835	0.000461535	0.117223		0.137491
	3	0.000183717	0.00028164	0.483342	0.137491
v1_OL2	> 100 000		0.0122255	0.000680126	#DIV/0!	0.000342441
	8700	0.0122255		7.77851e-05	0.000176249	1.29159e-05
	500	0.000680126	7.77851e-05		0.00666546	0.00773466
	55	#DIV/0!	0.000176249	0.00666546		0.0324625
	3	0.000342441	1.29159e-05	0.00773466	0.0324625
v1_OL3	> 100 000		0.0228272	0.000291087	8.19865e-05	8.78609e-05
	8700	0.0228272		0.000496181	0.000129771	0.000142741
	500	0.000291087	0.000496181		0.00361035	0.00984466
	55	8.19865e-05	0.000129771	0.00361035		0.120303
	3	8.78609e-05	0.000142741	0.00984466	0.120303
v1_Hochschild	> 100 000		0.308601	0.0457726	0.0375544	0.0410865
	8700	0.308601		0.0537285	0.0403195	0.0448614
	500	0.0457726	0.0537285		0.114711	0.177623
	55	0.0375544	0.0403195	0.114711		0.336315
	3	0.0410865	0.0448614	0.177623	0.336315
v1_Hochschild_OL2_lac2	> 100 000		0.237834	0.0155257	0.0158133	0.0272272
	8700	0.237834		0.0179068	0.0168992	0.0298801
	500	0.0155257	0.0179068		0.0688882	0.160437
	55	0.0158133	0.0168992	0.0688882		0.30848
	3	0.0272272	0.0298801	0.160437	0.30848
v1_Ranganathan	> 100 000		0.00408367	0.000669519	0.000520613	0.00100876
	8700	0.00408367		0.0424916	0.0114219	0.00962134
	500	0.000669519	0.0424916		0.00125328	0.000707284
	55	0.000520613	0.0114219	0.00125328		0.167526
	3	0.00100876	0.00962134	0.000707284	0.167526
v1_Ranganathan_OR2-44	> 100 000		1.43119e-05	2.00707e-05	0.000682929	0.00111237
	8700	1.43119e-05		0.00386287	0.0043158	0.0118605
	500	2.00707e-05	0.00386287		0.0188337	0.0725024
	55	0.000682929	0.0043158	0.0188337		0.213474
	3	0.00111237	0.0118605	0.0725024	0.213474
v1_Ranganathan_OR2-62	> 100 000		0.000202573	0.000322457	0.00131659	0.0027376
	8700	0.000202573		6.76693e-05	2.00697e-05	0.000209328
	500	0.000322457	6.76693e-05		0.0039289	0.0735202
	55	0.00131659	2.00697e-05	0.0039289		0.0969468
	3	0.0027376	0.000209328	0.0735202	0.0969468
v1_OL1-OL2-64	> 100 000		0.00490264	2.10252e-08	0.000661795	0.00030214
	8700	0.00490264		0.121811	0.0182365	0.0234574
	500	2.10252e-08	0.121811		0.00192621	0.00157156
	55	0.000661795	0.0182365	0.00192621		0.0648027
	3	0.00030214	0.0234574	0.00157156	0.0648027
v1_Asf1A	> 100 000		0.00152762	0.00057407	#DIV/0!	0.000110529
	8700	0.00152762		0.000386603	3.93036e-05	6.50124e-06
	500	0.00057407	0.000386603		0.0045045	0.00244481
	55	#DIV/0!	3.93036e-05	0.0045045		0.0270983
	3	0.000110529	6.50124e-06	0.00244481	0.0270983
	Kd (nM)	> 100 000	5300	310	93	2
v1_Asf1B	> 100 000		0.00395128	0.000153727	0.00051594	0.000161164
	5300	0.00395128		2.36757e-06	0.000163332	2.64559e-06
	310	0.000153727	2.36757e-06		0.00787775	0.00662203
	93	0.00051594	0.000163332	0.00787775		0.0393271
	2	0.000161164	2.64559e-06	0.00662203	0.0393271
v2_Asf1B	> 100 000		0.000374351	1.93767e-05	0.000225515	0.000412564
	5300	0.000374351		8.51242e-08	0.000200137	0.000446604
	310	1.93767e-05	8.51242e-08		0.00284491	0.0147468
	93	0.000225515	0.000200137	0.00284491		0.023723
	2	0.000412564	0.000446604	0.0147468	0.023723
v3_Asf1B	> 100 000		0.000705975	0.000570858	0.00133343	0.000588351
	5300	0.000705975		0.000474718	0.00170791	0.000508248
	310	0.000570858	0.000474718		0.0260185	0.320512
	93	0.00133343	0.00170791	0.0260185		0.0344595
	2	0.000588351	0.000508248	0.320512	0.0344595
