## Supplementary material for "Optimized quantitative bacterial two-hybrid (qB2H) for protein-protein interaction assessment": qB2H engineering minimal inhibitory concentration (MIC50) data

### Sheet: 4h_0.05
Batch_1; Experiment_1
						OD600nm at different [kanamycin] (µg/ml)									Norm. OD600nm (%) at different [kanamycin] (µg/ml)
Kd (nM)	Plasmid(s)	cI fusion	rpoA fusion	Induction	Temp. (°C)	0	12.5	25	50	100	200	400	800	1600	0	12.5	25	50	100	200	400	800	1600	Features
100000	1312	ASF1B	ip3_mut3A	200 µM IPTG, 200 ng/ml aTc	37	1.49	1.45	1.36	0.919	0.314	0.122	0.0775			100	97.3154	91.2752	61.6779	21.0738	8.18792	5.20134			v3
5300	1313	ASF1B	ip1	200 µM IPTG, 200 ng/ml aTc	37	1.46	1.49	1.41	1.23	0.564	0.169	0.0845			100	102.055	96.5753	84.2466	38.6301	11.5753	5.78767			v3
310	1314	ASF1B	ip2	200 µM IPTG, 200 ng/ml aTc	37	1.36			1.31	1.32	0.94	0.359	0.119	0.0712	100			96.3235	97.0588	69.1176	26.3971	8.75	5.23529	v3
93	1315	ASF1B	ip3	200 µM IPTG, 200 ng/ml aTc	37	1.37			1.41	1.42	0.99	0.48	0.158	0.083	100			102.92	103.65	72.2628	35.0365	11.5328	6.05839	v3
2	1316	ASF1B	ip4	200 µM IPTG, 200 ng/ml aTc	37	1.45			1.43	1.45	1.03	0.482	0.165	0.0845	100			98.6207	100	71.0345	33.2414	11.3793	5.82759	v3
100000	1264	ASF1B	ip3_mut3A	200 µM IPTG, 200 ng/ml aTc	37	1.51	1.45	1.43	0.992	0.383	0.144	0.0743			100	96.0265	94.702	65.6954	25.3642	9.53642	4.92053			v4
5300	1263	ASF1B	ip1	200 µM IPTG, 200 ng/ml aTc	37	1.51	1.51	1.43	1.2	0.586	0.187	0.0814			100	100	94.702	79.4702	38.8079	12.3841	5.39073			v4
310	1287	ASF1B	ip2	200 µM IPTG, 200 ng/ml aTc	37	1.41		1.45	1.39	1.23	0.502	0.145	0.0775		100		102.837	98.5816	87.234	35.6028	10.2837	5.49645		v4
93	1262	ASF1B	ip3	200 µM IPTG, 200 ng/ml aTc	37	1.44		1.43	1.43	1.25	0.649	0.18	0.0861		100		99.3056	99.3056	86.8056	45.0694	12.5	5.97917		v4
2	1852	ASF1B	ip4	200 µM IPTG, 200 ng/ml aTc	37	1.47		1.48	1.45	1.3	0.65	0.176	0.083		100		100.68	98.6395	88.4354	44.2177	11.9728	5.64626		v4
Batch_1; Experiment_2
						OD600nm at different [kanamycin] (µg/ml)									Norm. OD600nm (%) at different [kanamycin] (µg/ml)
Kd (nM)	Plasmid(s)	cI fusion	rpoA fusion	Induction	Temp. (°C)	0	12.5	25	50	100	200	400	800	1600	0	12.5	25	50	100	200	400	800	1600
100000	1312	ASF1B	ip3_mut3A	200 µM IPTG, 200 ng/ml aTc	37	1.54	1.51	1.53	1.02	0.358	0.117	0.0751			100	98.0519	99.3506	66.2338	23.2468	7.5974	4.87662			v3
5300	1313	ASF1B	ip1	200 µM IPTG, 200 ng/ml aTc	37	1.55	1.5	1.42	1.23	0.575	0.177	0.0822			100	96.7742	91.6129	79.3548	37.0968	11.4194	5.30323			v3
310	1314	ASF1B	ip2	200 µM IPTG, 200 ng/ml aTc	37	1.46			1.44	1.42	1	0.337	0.104	0.0594	100			98.6301	97.2603	68.4932	23.0822	7.12329	4.06849	v3
93	1315	ASF1B	ip3	200 µM IPTG, 200 ng/ml aTc	37	1.52			1.52	1.45	1.06	0.463	0.129	0.061	100			100	95.3947	69.7368	30.4605	8.48684	4.01316	v3
2	1316	ASF1B	ip4	200 µM IPTG, 200 ng/ml aTc	37	1.6			1.63	1.53	1.03	0.422	0.131	0.0625	100			101.875	95.625	64.375	26.375	8.1875	3.90625	v3
100000	1264	ASF1B	ip3_mut3A	200 µM IPTG, 200 ng/ml aTc	37	1.55	1.56	1.45	1.05	0.395	0.14	0.072			100	100.645	93.5484	67.7419	25.4839	9.03226	4.64516			v4
5300	1263	ASF1B	ip1	200 µM IPTG, 200 ng/ml aTc	37	1.61	1.65	1.62	1.24	0.6	0.18	0.0845			100	102.484	100.621	77.0186	37.2671	11.1801	5.24845			v4
310	1287	ASF1B	ip2	200 µM IPTG, 200 ng/ml aTc	37	1.52		1.55	1.54	1.3	0.516	0.124	0.0602		100		101.974	101.316	85.5263	33.9474	8.15789	3.96053		v4
93	1262	ASF1B	ip3	200 µM IPTG, 200 ng/ml aTc	37	1.66		1.61	1.56	1.39	0.658	0.173	0.072		100		96.988	93.9759	83.7349	39.6386	10.4217	4.33735		v4
2	1852	ASF1B	ip4	200 µM IPTG, 200 ng/ml aTc	37	1.65		1.61	1.53	1.37	0.607	0.146	0.0673		100		97.5758	92.7273	83.0303	36.7879	8.84848	4.07879		v4
Batch_1; Experiment_3
						OD600nm at different [kanamycin] (µg/ml)									Norm. OD600nm (%) at different [kanamycin] (µg/ml)
Kd (nM)	Plasmid(s)	cI fusion	rpoA fusion	Induction	Temp. (°C)	0	12.5	25	50	100	200	400	800	1600	0	12.5	25	50	100	200	400	800	1600
100000	1312	ASF1B	ip3_mut3A	200 µM IPTG, 200 ng/ml aTc	37	1.6	1.53	1.43	0.94	0.33	0.107	0.0641			100	95.625	89.375	58.75	20.625	6.6875	4.00625			v3
5300	1313	ASF1B	ip1	200 µM IPTG, 200 ng/ml aTc	37	1.53	1.56	1.51	1.27	0.503	0.169	0.0767			100	101.961	98.6928	83.0065	32.8758	11.0458	5.01307			v3
310	1314	ASF1B	ip2	200 µM IPTG, 200 ng/ml aTc	37	1.54			1.55	1.5	1.021	0.329	0.102	0.0625	100			100.649	97.4026	66.2987	21.3636	6.62338	4.05844	v3
93	1315	ASF1B	ip3	200 µM IPTG, 200 ng/ml aTc	37	1.48			1.56	1.53	1.05	0.456	0.123	0.0618	100			105.405	103.378	70.9459	30.8108	8.31081	4.17568	v3
2	1316	ASF1B	ip4	200 µM IPTG, 200 ng/ml aTc	37	1.6			1.69	1.56	1.028	0.368	0.114	0.0594	100			105.625	97.5	64.25	23	7.125	3.7125	v3
100000	1264	ASF1B	ip3_mut3A	200 µM IPTG, 200 ng/ml aTc	37	1.57	1.51	1.39	1.005	0.352	0.121	0.0696			100	96.1783	88.535	64.0127	22.4204	7.70701	4.43312			v4
5300	1263	ASF1B	ip1	200 µM IPTG, 200 ng/ml aTc	37	1.59	1.63	1.52	1.32	0.584	0.159	0.0735			100	102.516	95.5975	83.0189	36.7296	10	4.62264			v4
310	1287	ASF1B	ip2	200 µM IPTG, 200 ng/ml aTc	37	1.6		1.69	1.59	1.41	0.487	0.116	0.061		100		105.625	99.375	88.125	30.4375	7.25	3.8125		v4
93	1262	ASF1B	ip3	200 µM IPTG, 200 ng/ml aTc	37	1.65		1.68	1.62	1.46	0.629	0.167	0.0751		100		101.818	98.1818	88.4848	38.1212	10.1212	4.55152		v4
2	1852	ASF1B	ip4	200 µM IPTG, 200 ng/ml aTc	37	1.69		1.75	1.63	1.5	0.618	0.147	0.0735		100		103.55	96.4497	88.7574	36.568	8.69822	4.34911		v4

### Sheet: 6h_0.05
Batch_1; Experiment_1
						OD600nm at different [kanamycin] (µg/ml)									Norm. OD600nm (%) at different [kanamycin] (µg/ml)
Kd (nM)	Plasmid(s)	cI fusion	rpoA fusion	Induction	Temp. (°C)	0	12.5	25	50	100	200	400	800	1600	0	12.5	25	50	100	200	400	800	1600	Features
100000	1312	ASF1B	ip3_mut3A	200 µM IPTG, 200 ng/ml aTc	37	2.86	2.81	2.31	0.934	0.31	0.1	0.0594			100	98.2517	80.7692	32.6573	10.8392	3.4965	2.07692			v3
5300	1313	ASF1B	ip1	200 µM IPTG, 200 ng/ml aTc	37	2.95	2.99	2.78	1.98	0.508	0.198	0.0767			100	101.356	94.2373	67.1186	17.2203	6.71186	2.6			v3
310	1314	ASF1B	ip2	200 µM IPTG, 200 ng/ml aTc	37	2.91			2.98	2.73	1.69	0.307	0.0822	0.0453	100			102.405	93.8144	58.0756	10.5498	2.82474	1.5567	v3
93	1315	ASF1B	ip3	200 µM IPTG, 200 ng/ml aTc	37	3.03			3.14	2.96	1.84	0.515	0.129	0.0798	100			103.63	97.6898	60.7261	16.9967	4.25743	2.63366	v3
2	1316	ASF1B	ip4	200 µM IPTG, 200 ng/ml aTc	37	3.17			3.17	2.96	1.77	0.426	0.09	0.0523	100			100	93.3754	55.836	13.4385	2.83912	1.64984	v3
100000	1264	ASF1B	ip3_mut3A	200 µM IPTG, 200 ng/ml aTc	37	3.08	2.92	2.52	1.21	0.347	0.113	0.0735			100	94.8052	81.8182	39.2857	11.2662	3.66883	2.38636			v4
5300	1263	ASF1B	ip1	200 µM IPTG, 200 ng/ml aTc	37	3.13	3.1	2.97	1.9	0.595	0.133	0.0696			100	99.0415	94.8882	60.7029	19.0096	4.2492	2.22364			v4
310	1287	ASF1B	ip2	200 µM IPTG, 200 ng/ml aTc	37	3.07		3.09	2.91	2.14	0.58	0.107	0.0735		100		100.651	94.7883	69.7068	18.8925	3.48534	2.39414		v4
93	1262	ASF1B	ip3	200 µM IPTG, 200 ng/ml aTc	37	3.33		3.24	3.09	2.42	0.732	0.129	0.0798		100		97.2973	92.7928	72.6727	21.982	3.87387	2.3964		v4
2	1852	ASF1B	ip4	200 µM IPTG, 200 ng/ml aTc	37	3.33		3.45	3.32	2.71	0.735	0.119	0.0712		100		103.604	99.6997	81.3814	22.0721	3.57357	2.13814		v4
Batch_1; Experiment_2
						OD600nm at different [kanamycin] (µg/ml)									Norm. OD600nm (%) at different [kanamycin] (µg/ml)
Kd (nM)	Plasmid(s)	cI fusion	rpoA fusion	Induction	Temp. (°C)	0	12.5	25	50	100	200	400	800	1600	0	12.5	25	50	100	200	400	800	1600
100000	1312	ASF1B	ip3_mut3A	200 µM IPTG, 200 ng/ml aTc	37	3.02	2.95	2.47	1.09	0.33	0.118	0.0555			100	97.6821	81.7881	36.0927	10.9272	3.90728	1.83775			v3
5300	1313	ASF1B	ip1	200 µM IPTG, 200 ng/ml aTc	37	3.08	3.1	2.85	2.02	0.631	0.169	0.0869			100	100.649	92.5325	65.5844	20.487	5.48701	2.82143			v3
310	1314	ASF1B	ip2	200 µM IPTG, 200 ng/ml aTc	37	3.14			3.15	2.99	1.97	0.377	0.0971	0.0539	100			100.318	95.2229	62.7389	12.0064	3.09236	1.71656	v3
93	1315	ASF1B	ip3	200 µM IPTG, 200 ng/ml aTc	37	3.32			3.26	3.16	2.14	0.499	0.116	0.0523	100			98.1928	95.1807	64.4578	15.0301	3.49398	1.5753	v3
2	1316	ASF1B	ip4	200 µM IPTG, 200 ng/ml aTc	37	3.19			3.39	3.19	2.14	0.384	0.101	0.05	100			106.27	100	67.0846	12.0376	3.16614	1.5674	v3
100000	1264	ASF1B	ip3_mut3A	200 µM IPTG, 200 ng/ml aTc	37	3.06	3.02	2.58	1.29	0.462	0.192	0.0759			100	98.6928	84.3137	42.1569	15.098	6.27451	2.48039			v4
5300	1263	ASF1B	ip1	200 µM IPTG, 200 ng/ml aTc	37	3.29	3.21	2.96	1.84	0.764	0.205	0.0783			100	97.5684	89.9696	55.9271	23.2219	6.231	2.37994			v4
310	1287	ASF1B	ip2	200 µM IPTG, 200 ng/ml aTc	37	3.19		3.3	3.19	2.24	0.579	0.111	0.0665		100		103.448	100	70.2194	18.1505	3.47962	2.08464		v4
93	1262	ASF1B	ip3	200 µM IPTG, 200 ng/ml aTc	37	3.57		3.47	3.21	2.65	0.801	0.161	0.061		100		97.1989	89.916	74.2297	22.437	4.5098	1.70868		v4
2	1852	ASF1B	ip4	200 µM IPTG, 200 ng/ml aTc	37	3.36		3.55	3.32	2.7	0.805	0.191	0.0822		100		105.655	98.8095	80.3571	23.9583	5.68452	2.44643		v4
Batch_1; Experiment_3
						OD600nm at different [kanamycin] (µg/ml)									Norm. OD600nm (%) at different [kanamycin] (µg/ml)
Kd (nM)	Plasmid(s)	cI fusion	rpoA fusion	Induction	Temp. (°C)	0	12.5	25	50	100	200	400	800	1600	0	12.5	25	50	100	200	400	800	1600
100000	1312	ASF1B	ip3_mut3A	200 µM IPTG, 200 ng/ml aTc	37	2.95	2.83	2.2	0.864	0.237	0.11	0.0539			100	95.9322	74.5763	29.2881	8.0339	3.72881	1.82712			v3
5300	1313	ASF1B	ip1	200 µM IPTG, 200 ng/ml aTc	37	2.9	2.89	2.6	1.65	0.443	0.15	0.0743			100	99.6552	89.6552	56.8966	15.2759	5.17241	2.56207			v3
310	1314	ASF1B	ip2	200 µM IPTG, 200 ng/ml aTc	37	3.03			2.94	2.75	1.6	0.38	0.094	0.0335	100			97.0297	90.7591	52.8053	12.5413	3.10231	1.10561	v3
93	1315	ASF1B	ip3	200 µM IPTG, 200 ng/ml aTc	37	2.99			3.08	2.97	1.76	0.553	0.0932	0.0476	100			103.01	99.3311	58.8629	18.495	3.11706	1.59197	v3
2	1316	ASF1B	ip4	200 µM IPTG, 200 ng/ml aTc	37	3.11			3.24	3.04	1.63	0.331	0.0877	0.0492	100			104.18	97.7492	52.4116	10.6431	2.81994	1.58199	v3
100000	1264	ASF1B	ip3_mut3A	200 µM IPTG, 200 ng/ml aTc	37	2.93	2.77	2.36	1.05	0.553	0.108	0.0688			100	94.5392	80.5461	35.8362	18.8737	3.68601	2.34812			v4
5300	1263	ASF1B	ip1	200 µM IPTG, 200 ng/ml aTc	37	3.11	3.01	2.83	1.75	0.611	0.142	0.0735			100	96.7846	90.9968	56.2701	19.6463	4.56592	2.36334			v4
310	1287	ASF1B	ip2	200 µM IPTG, 200 ng/ml aTc	37	3.23		3.3	3.05	2.16	0.561	0.0971	0.061		100		102.167	94.4272	66.8731	17.3684	3.00619	1.88854		v4
93	1262	ASF1B	ip3	200 µM IPTG, 200 ng/ml aTc	37	3.46		3.28	3.31	2.43	0.728	0.143	0.0539		100		94.7977	95.6647	70.2312	21.0405	4.13295	1.5578		v4
2	1852	ASF1B	ip4	200 µM IPTG, 200 ng/ml aTc	37	3.49		3.42	3.4	2.58	0.772	0.142	0.0625		100		97.9943	97.4212	73.9255	22.1203	4.06877	1.79083		v4

### Sheet: 6h_0.01
Batch_1; Experiment_1
						OD600nm at different [kanamycin] (µg/ml)									Norm. OD600nm (%) at different [kanamycin] (µg/ml)
Kd (nM)	Plasmid(s)	cI fusion	rpoA fusion	Induction	Temp. (°C)	0	12.5	25	50	100	200	400	800	1600	0	12.5	25	50	100	200	400	800	1600	Features
100000	1312	ASF1B	ip3_mut3A	200 µM IPTG, 200 ng/ml aTc	37	1.03	0.883	0.395	0.072	0.0311	0.0249	0.0233			100	85.7282	38.3495	6.99029	3.01942	2.41748	2.26214			v3
5300	1313	ASF1B	ip1	200 µM IPTG, 200 ng/ml aTc	37	0.975	0.968	0.727	0.109	0.0296	0.0319	0.0327			100	99.2821	74.5641	11.1795	3.0359	3.27179	3.35385			v3
310	1314	ASF1B	ip2	200 µM IPTG, 200 ng/ml aTc	37	1.04			0.973	0.852	0.311	0.0406	0.0201	0.0249	100			93.5577	81.9231	29.9038	3.90385	1.93269	2.39423	v3
93	1315	ASF1B	ip3	200 µM IPTG, 200 ng/ml aTc	37	1.08			1.1	1.02	0.482	0.0633	0.0201	0.0256	100			101.852	94.4444	44.6296	5.86111	1.86111	2.37037	v3
2	1316	ASF1B	ip4	200 µM IPTG, 200 ng/ml aTc	37	1.21			1.19	1.01	0.386	0.0508	0.0194	0.0131	100			98.3471	83.4711	31.9008	4.19835	1.60331	1.08264	v3
100000	1264	ASF1B	ip3_mut3A	200 µM IPTG, 200 ng/ml aTc	37	0.802	0.756	0.488	0.0578	0.0272	0.0217	0.0209			100	94.2643	60.8479	7.20698	3.39152	2.70574	2.60599			v4
5300	1263	ASF1B	ip1	200 µM IPTG, 200 ng/ml aTc	37	1.06	0.87	0.661	0.114	0.0327	0.0233	0.0225			100	82.0755	62.3585	10.7547	3.08491	2.19811	2.12264			v4
310	1287	ASF1B	ip2	200 µM IPTG, 200 ng/ml aTc	37	0.971		1.03	0.857	0.551	0.0406	0.0194	0.0225		100		106.076	88.2595	56.7456	4.18126	1.99794	2.3172		v4
93	1262	ASF1B	ip3	200 µM IPTG, 200 ng/ml aTc	37	1.12		1.08	0.977	0.765	0.0877	0.0225	0.0162		100		96.4286	87.2321	68.3036	7.83036	2.00893	1.44643		v4
2	1852	ASF1B	ip4	200 µM IPTG, 200 ng/ml aTc	37	0.993		0.893	0.903	0.675	0.0735	0.0209	0.0209		100		89.9295	90.9366	67.9758	7.40181	2.10473	2.10473		v4
Batch_1; Experiment_2
						OD600nm at different [kanamycin] (µg/ml)									Norm. OD600nm (%) at different [kanamycin] (µg/ml)
Kd (nM)	Plasmid(s)	cI fusion	rpoA fusion	Induction	Temp. (°C)	0	12.5	25	50	100	200	400	800	1600	0	12.5	25	50	100	200	400	800	1600
100000	1312	ASF1B	ip3_mut3A	200 µM IPTG, 200 ng/ml aTc	37	1.28	1.13	0.6	0.0704	0.0327	0.0264	0.0249			100	88.2812	46.875	5.5	2.55469	2.0625	1.94531			v3
5300	1313	ASF1B	ip1	200 µM IPTG, 200 ng/ml aTc	37	1.31	1.25	0.913	0.143	0.0335	0.0225	0.0351			100	95.4198	69.6947	10.916	2.55725	1.71756	2.67939			v3
310	1314	ASF1B	ip2	200 µM IPTG, 200 ng/ml aTc	37	1.54			1.46	1.16	0.382	0.0492	0.0154	0.00994	100			94.8052	75.3247	24.8052	3.19481	1	0.645455	v3
93	1315	ASF1B	ip3	200 µM IPTG, 200 ng/ml aTc	37	1.47			1.57	1.41	0.479	0.068	0.0201	0.0225	100			106.803	95.9184	32.585	4.62585	1.36735	1.53061	v3
2	1316	ASF1B	ip4	200 µM IPTG, 200 ng/ml aTc	37	1.68			1.63	1.39	0.433	0.0633	0.0162	0.0311	100			97.0238	82.7381	25.7738	3.76786	0.964286	1.85119	v3
100000	1264	ASF1B	ip3_mut3A	200 µM IPTG, 200 ng/ml aTc	37	1.21	1.14	0.697	0.0767	0.0351	0.0241	0.0296			100	94.2149	57.6033	6.33884	2.90083	1.99174	2.44628			v4
8700	1263	ASF1B	ip1	200 µM IPTG, 200 ng/ml aTc	37	1.3	1.25	0.957	0.148	0.0382	0.0178	0.0241			100	96.1538	73.6154	11.3846	2.93846	1.36923	1.85385			v4
560	1287	ASF1B	ip2	200 µM IPTG, 200 ng/ml aTc	37	1.37		1.45	1.24	0.656	0.0382	0.0162	0.0256		100		105.839	90.5109	47.8832	2.78832	1.18248	1.86861		v4
84	1262	ASF1B	ip3	200 µM IPTG, 200 ng/ml aTc	37	1.64		1.62	1.44	0.915	0.0783	0.0162	0.017		100		98.7805	87.8049	55.7927	4.77439	0.987805	1.03659		v4
3	1852	ASF1B	ip4	200 µM IPTG, 200 ng/ml aTc	37	1.46		1.49	1.35	0.894	0.0947	0.0146	0.017		100		102.055	92.4658	61.2329	6.4863	1	1.16438		v4
Batch_1; Experiment_3
						OD600nm at different [kanamycin] (µg/ml)									Norm. OD600nm (%) at different [kanamycin] (µg/ml)
Kd (nM)	Plasmid(s)	cI fusion	rpoA fusion	Induction	Temp. (°C)	0	12.5	25	50	100	200	400	800	1600	0	12.5	25	50	100	200	400	800	1600
100000	1312	ASF1B	ip3_mut3A	200 µM IPTG, 200 ng/ml aTc	37	0.889	0.913	0.417	0.0571	0.028	0.0209	0.0178			100	102.7	46.9066	6.42295	3.14961	2.35096	2.00225			v3
5300	1313	ASF1B	ip1	200 µM IPTG, 200 ng/ml aTc	37	0.988	1.17	0.778	0.0963	0.0421	0.0296	0.0146			100	118.421	78.7449	9.74696	4.26113	2.99595	1.47773			v3
310	1314	ASF1B	ip2	200 µM IPTG, 200 ng/ml aTc	37	1.12			1.14	0.857	0.222	0.0241	0.0209	0.0201	100			101.786	76.5179	19.8214	2.15179	1.86607	1.79464	v3
93	1315	ASF1B	ip3	200 µM IPTG, 200 ng/ml aTc	37	1.36			1.32	1.17	0.372	0.0523	0.0304	0.00836	100			97.0588	86.0294	27.3529	3.84559	2.23529	0.614706	v3
2	1316	ASF1B	ip4	200 µM IPTG, 200 ng/ml aTc	37	1.33			1.4	1.08	0.326	0.0445	0.0249	0.0131	100			105.263	81.203	24.5113	3.34586	1.87218	0.984962	v3
100000	1264	ASF1B	ip3_mut3A	200 µM IPTG, 200 ng/ml aTc	37	1.14	1.1	0.52	0.0571	0.0225	0.0217	0.0201			100	96.4912	45.614	5.00877	1.97368	1.90351	1.76316			v4
5300	1263	ASF1B	ip1	200 µM IPTG, 200 ng/ml aTc	37	1.17	1.32	0.861	0.11	0.0468	0.0131	0.0162			100	112.821	73.5897	9.40171	4	1.11966	1.38462			v4
310	1287	ASF1B	ip2	200 µM IPTG, 200 ng/ml aTc	37	1.24		1.29	1.23	0.527	0.0421	0.00994	0.0107		100		104.032	99.1935	42.5	3.39516	0.801613	0.862903		v4
93	1262	ASF1B	ip3	200 µM IPTG, 200 ng/ml aTc	37	1.4		1.53	1.3	0.836	0.0633	0.0194	0.0154		100		109.286	92.8571	59.7143	4.52143	1.38571	1.1		v4
2	1852	ASF1B	ip4	200 µM IPTG, 200 ng/ml aTc	37	1.56		1.47	1.34	0.791	0.0586	0.017	0.0131		100		94.2308	85.8974	50.7051	3.75641	1.08974	0.839744		v4

### Sheet: All_NormData_compilation
Strain	Plasmid(s)	Starting O.D.	Time (h)	[Kan] (µg/ml)	Kd (nM)	Exp.1	Exp.2	Exp.3	Mean	SD	SE	Features
SB39	1312	0.05	4	0	100000	100	100	100	100	0	0	v3_OD(0.05)_4h
SB39	1313	0.05	4	0	5300	100	100	100	100	0	0	v3_OD(0.05)_4h
SB39	1314	0.05	4	0	310	100	100	100	100	0	0	v3_OD(0.05)_4h
SB39	1315	0.05	4	0	93	100	100	100	100	0	0	v3_OD(0.05)_4h
SB39	1316	0.05	4	0	2	100	100	100	100	0	0	v3_OD(0.05)_4h
SB39	1312	0.05	4	12.5	100000	97.3154	98.0519	95.625	96.9975	1.24433	0.718413	v3_OD(0.05)_4h
SB39	1313	0.05	4	12.5	5300	102.055	96.7742	101.961	100.263	3.02198	1.74474	v3_OD(0.05)_4h
SB39	1314	0.05	4	12.5	310							v3_OD(0.05)_4h
SB39	1315	0.05	4	12.5	93							v3_OD(0.05)_4h
SB39	1316	0.05	4	12.5	2							v3_OD(0.05)_4h
SB39	1312	0.05	4	25	100000	91.2752	99.3506	89.375	93.3336	5.29682	3.05812	v3_OD(0.05)_4h
SB39	1313	0.05	4	25	5300	96.5753	91.6129	98.6928	95.627	3.63397	2.09808	v3_OD(0.05)_4h
SB39	1314	0.05	4	25	310							v3_OD(0.05)_4h
SB39	1315	0.05	4	25	93							v3_OD(0.05)_4h
SB39	1316	0.05	4	25	2							v3_OD(0.05)_4h
SB39	1312	0.05	4	50	100000	61.6779	66.2338	58.75	62.2205	3.77128	2.17735	v3_OD(0.05)_4h
SB39	1313	0.05	4	50	5300	84.2466	79.3548	83.0065	82.2026	2.54302	1.46821	v3_OD(0.05)_4h
SB39	1314	0.05	4	50	310	96.3235	98.6301	100.649	98.5343	2.1645	1.24968	v3_OD(0.05)_4h
SB39	1315	0.05	4	50	93	102.92	100	105.405	102.775	2.70561	1.56208	v3_OD(0.05)_4h
SB39	1316	0.05	4	50	2	98.6207	101.875	105.625	102.04	3.50508	2.02366	v3_OD(0.05)_4h
SB39	1312	0.05	4	100	100000	21.0738	23.2468	20.625	21.6485	1.40218	0.809549	v3_OD(0.05)_4h
SB39	1313	0.05	4	100	5300	38.6301	37.0968	32.8758	36.2009	2.97993	1.72046	v3_OD(0.05)_4h
SB39	1314	0.05	4	100	310	97.0588	97.2603	97.4026	97.2406	0.172732	0.099727	v3_OD(0.05)_4h
SB39	1315	0.05	4	100	93	103.65	95.3947	103.378	100.808	4.68962	2.70756	v3_OD(0.05)_4h
SB39	1316	0.05	4	100	2	100	95.625	97.5	97.7083	2.19493	1.26724	v3_OD(0.05)_4h
SB39	1312	0.05	4	200	100000	8.18792	7.5974	6.6875	7.49094	0.755854	0.436393	v3_OD(0.05)_4h
SB39	1313	0.05	4	200	5300	11.5753	11.4194	11.0458	11.3468	0.272145	0.157123	v3_OD(0.05)_4h
SB39	1314	0.05	4	200	310	69.1176	68.4932	66.2987	67.9698	1.48054	0.854792	v3_OD(0.05)_4h
SB39	1315	0.05	4	200	93	72.2628	69.7368	70.9459	70.9819	1.26335	0.729395	v3_OD(0.05)_4h
SB39	1316	0.05	4	200	2	71.0345	64.375	64.25	66.5532	3.88144	2.24095	v3_OD(0.05)_4h
SB39	1312	0.05	4	400	100000	5.20134	4.87662	4.00625	4.69474	0.617959	0.356779	v3_OD(0.05)_4h
SB39	1313	0.05	4	400	5300	5.78767	5.30323	5.01307	5.36799	0.39134	0.22594	v3_OD(0.05)_4h
SB39	1314	0.05	4	400	310	26.3971	23.0822	21.3636	23.6143	2.55855	1.47718	v3_OD(0.05)_4h
SB39	1315	0.05	4	400	93	35.0365	30.4605	30.8108	32.1026	2.54685	1.47042	v3_OD(0.05)_4h
SB39	1316	0.05	4	400	2	33.2414	26.375	23	27.5388	5.21893	3.01315	v3_OD(0.05)_4h
SB39	1312	0.05	4	800	100000							v3_OD(0.05)_4h
SB39	1313	0.05	4	800	5300							v3_OD(0.05)_4h
SB39	1314	0.05	4	800	310	7.12329	6.62338	6.62338	6.79001	0.288624	0.166637	v3_OD(0.05)_4h
SB39	1315	0.05	4	800	93	8.48684	8.31081	8.31081	8.36949	0.101632	0.0586771	v3_OD(0.05)_4h
SB39	1316	0.05	4	800	2	8.1875	7.125	7.125	7.47917	0.613435	0.354167	v3_OD(0.05)_4h
SB39	1312	0.05	4	1600	100000							v3_OD(0.05)_4h
SB39	1313	0.05	4	1600	5300							v3_OD(0.05)_4h
SB39	1314	0.05	4	1600	310	5.23529	4.06849	4.05844	4.45408	0.676573	0.39062	v3_OD(0.05)_4h
SB39	1315	0.05	4	1600	93	6.05839	4.01316	4.17568	4.74908	1.13681	0.656338	v3_OD(0.05)_4h
SB39	1316	0.05	4	1600	2	5.82759	3.90625	3.7125	4.48211	1.16923	0.675058	v3_OD(0.05)_4h
SB39	1312	0.05	6	0	100000	100	100	100	100	0	0	v3_OD(0.05)_6h
SB39	1313	0.05	6	0	5300	100	100	100	100	0	0	v3_OD(0.05)_6h
SB39	1314	0.05	6	0	310	100	100	100	100	0	0	v3_OD(0.05)_6h
SB39	1315	0.05	6	0	93	100	100	100	100	0	0	v3_OD(0.05)_6h
SB39	1316	0.05	6	0	2	100	100	100	100	0	0	v3_OD(0.05)_6h
SB39	1312	0.05	6	12.5	100000	98.2517	97.6821	95.9322	97.2887	1.20879	0.697893	v3_OD(0.05)_6h
SB39	1313	0.05	6	12.5	5300	101.356	100.649	99.6552	100.553	0.854423	0.493301	v3_OD(0.05)_6h
SB39	1314	0.05	6	12.5	310							v3_OD(0.05)_6h
SB39	1315	0.05	6	12.5	93							v3_OD(0.05)_6h
SB39	1316	0.05	6	12.5	2							v3_OD(0.05)_6h
SB39	1312	0.05	6	25	100000	80.7692	81.7881	74.5763	79.0445	3.90301	2.2534	v3_OD(0.05)_6h
SB39	1313	0.05	6	25	5300	94.2373	92.5325	89.6552	92.1416	2.31592	1.3371	v3_OD(0.05)_6h
SB39	1314	0.05	6	25	310							v3_OD(0.05)_6h
SB39	1315	0.05	6	25	93							v3_OD(0.05)_6h
SB39	1316	0.05	6	25	2							v3_OD(0.05)_6h
SB39	1312	0.05	6	50	100000	32.6573	36.0927	29.2881	32.6794	3.40234	1.96434	v3_OD(0.05)_6h
SB39	1313	0.05	6	50	5300	67.1186	65.5844	56.8966	63.1999	5.51247	3.18263	v3_OD(0.05)_6h
SB39	1314	0.05	6	50	310	102.405	100.318	97.0297	99.9179	2.71019	1.56473	v3_OD(0.05)_6h
SB39	1315	0.05	6	50	93	103.63	98.1928	103.01	101.611	2.97653	1.7185	v3_OD(0.05)_6h
SB39	1316	0.05	6	50	2	100	106.27	104.18	103.483	3.19236	1.84311	v3_OD(0.05)_6h
SB39	1312	0.05	6	100	100000	10.8392	10.9272	8.0339	9.9334	1.64561	0.950092	v3_OD(0.05)_6h
SB39	1313	0.05	6	100	5300	17.2203	20.487	15.2759	17.6611	2.63338	1.52038	v3_OD(0.05)_6h
SB39	1314	0.05	6	100	310	93.8144	95.2229	90.7591	93.2655	2.282	1.31751	v3_OD(0.05)_6h
SB39	1315	0.05	6	100	93	97.6898	95.1807	99.3311	97.4005	2.09025	1.20681	v3_OD(0.05)_6h
SB39	1316	0.05	6	100	2	93.3754	100	97.7492	97.0415	3.36852	1.94482	v3_OD(0.05)_6h
SB39	1312	0.05	6	200	100000	3.4965	3.90728	3.72881	3.71087	0.205978	0.118921	v3_OD(0.05)_6h
SB39	1313	0.05	6	200	5300	6.71186	5.48701	5.17241	5.79043	0.813341	0.469583	v3_OD(0.05)_6h
SB39	1314	0.05	6	200	310	58.0756	62.7389	52.8053	57.8732	4.96988	2.86936	v3_OD(0.05)_6h
SB39	1315	0.05	6	200	93	60.7261	64.4578	58.8629	61.3489	2.84901	1.64487	v3_OD(0.05)_6h
SB39	1316	0.05	6	200	2	55.836	67.0846	52.4116	58.4441	7.67635	4.43194	v3_OD(0.05)_6h
SB39	1312	0.05	6	400	100000	2.07692	1.83775	1.82712	1.91393	0.141256	0.0815543	v3_OD(0.05)_6h
SB39	1313	0.05	6	400	5300	2.6	2.82143	2.56207	2.66117	0.140081	0.080876	v3_OD(0.05)_6h
SB39	1314	0.05	6	400	310	10.5498	12.0064	12.5413	11.6992	1.03065	0.595044	v3_OD(0.05)_6h
SB39	1315	0.05	6	400	93	16.9967	15.0301	18.495	16.8406	1.7377	1.00326	v3_OD(0.05)_6h
SB39	1316	0.05	6	400	2	13.4385	12.0376	10.6431	12.0397	1.3977	0.806963	v3_OD(0.05)_6h
SB39	1312	0.05	6	800	100000							v3_OD(0.05)_6h
SB39	1313	0.05	6	800	5300							v3_OD(0.05)_6h
SB39	1314	0.05	6	800	310	2.82474	3.09236	3.10231	3.00647	0.157459	0.0909092	v3_OD(0.05)_6h
SB39	1315	0.05	6	800	93	4.25743	3.49398	3.11706	3.62282	0.581	0.33544	v3_OD(0.05)_6h
SB39	1316	0.05	6	800	2	2.83912	3.16614	2.81994	2.94173	0.194583	0.112343	v3_OD(0.05)_6h
SB39	1312	0.05	6	1600	100000							v3_OD(0.05)_6h
SB39	1313	0.05	6	1600	5300							v3_OD(0.05)_6h
SB39	1314	0.05	6	1600	310	1.5567	1.71656	1.10561	1.45962	0.316833	0.182923	v3_OD(0.05)_6h
SB39	1315	0.05	6	1600	93	2.63366	1.5753	1.59197	1.93365	0.60629	0.350042	v3_OD(0.05)_6h
SB39	1316	0.05	6	1600	2	1.64984	1.5674	1.58199	1.59974	0.0439953	0.0254007	v3_OD(0.05)_6h
SB39	1312	0.01	6	0	100000	100	100	100	100	0	0	v3_OD(0.01)_6h
SB39	1313	0.01	6	0	5300	100	100	100	100	0	0	v3_OD(0.01)_6h
SB39	1314	0.01	6	0	310	100	100	100	100	0	0	v3_OD(0.01)_6h
SB39	1315	0.01	6	0	93	100	100	100	100	0	0	v3_OD(0.01)_6h
SB39	1316	0.01	6	0	2	100	100	100	100	0	0	v3_OD(0.01)_6h
SB39	1312	0.01	6	12.5	100000	85.7282	88.2812	102.7	92.2364	9.15097	5.28331	v3_OD(0.01)_6h
SB39	1313	0.01	6	12.5	5300	99.2821	95.4198	118.421	104.374	12.3172	7.11131	v3_OD(0.01)_6h
SB39	1314	0.01	6	12.5	310							v3_OD(0.01)_6h
SB39	1315	0.01	6	12.5	93							v3_OD(0.01)_6h
SB39	1316	0.01	6	12.5	2							v3_OD(0.01)_6h
SB39	1312	0.01	6	25	100000	38.3495	46.875	46.9066	44.0437	4.93135	2.84712	v3_OD(0.01)_6h
SB39	1313	0.01	6	25	5300	74.5641	69.6947	78.7449	74.3346	4.52951	2.61511	v3_OD(0.01)_6h
SB39	1314	0.01	6	25	310							v3_OD(0.01)_6h
SB39	1315	0.01	6	25	93							v3_OD(0.01)_6h
SB39	1316	0.01	6	25	2							v3_OD(0.01)_6h
SB39	1312	0.01	6	50	100000	6.99029	5.5	6.42295	6.30441	0.752183	0.434273	v3_OD(0.01)_6h
SB39	1313	0.01	6	50	5300	11.1795	10.916	9.74696	10.6142	0.76248	0.440218	v3_OD(0.01)_6h
SB39	1314	0.01	6	50	310	93.5577	94.8052	101.786	96.7162	4.43442	2.56021	v3_OD(0.01)_6h
SB39	1315	0.01	6	50	93	101.852	106.803	97.0588	101.904	4.87216	2.81294	v3_OD(0.01)_6h
SB39	1316	0.01	6	50	2	98.3471	97.0238	105.263	100.211	4.42474	2.55462	v3_OD(0.01)_6h
SB39	1312	0.01	6	100	100000	3.01942	2.55469	3.14961	2.9079	0.312744	0.180563	v3_OD(0.01)_6h
SB39	1313	0.01	6	100	5300	3.0359	2.55725	4.26113	3.28476	0.878779	0.507363	v3_OD(0.01)_6h
SB39	1314	0.01	6	100	310	81.9231	75.3247	76.5179	77.9219	3.51613	2.03004	v3_OD(0.01)_6h
SB39	1315	0.01	6	100	93	94.4444	95.9184	86.0294	92.1307	5.33505	3.08019	v3_OD(0.01)_6h
SB39	1316	0.01	6	100	2	83.4711	82.7381	81.203	82.4707	1.15743	0.668243	v3_OD(0.01)_6h
SB39	1312	0.01	6	200	100000	2.41748	2.0625	2.35096	2.27698	0.188697	0.108944	v3_OD(0.01)_6h
SB39	1313	0.01	6	200	5300	3.27179	1.71756	2.99595	2.66177	0.82926	0.478774	v3_OD(0.01)_6h
SB39	1314	0.01	6	200	310	29.9038	24.8052	19.8214	24.8435	5.04132	2.91061	v3_OD(0.01)_6h
SB39	1315	0.01	6	200	93	44.6296	32.585	27.3529	34.8559	8.85937	5.11496	v3_OD(0.01)_6h
SB39	1316	0.01	6	200	2	31.9008	25.7738	24.5113	27.3953	3.95263	2.28205	v3_OD(0.01)_6h
SB39	1312	0.01	6	400	100000	2.26214	1.94531	2.00225	2.0699	0.168898	0.0975135	v3_OD(0.01)_6h
SB39	1313	0.01	6	400	5300	3.35385	2.67939	1.47773	2.50366	0.950322	0.548669	v3_OD(0.01)_6h
SB39	1314	0.01	6	400	310	3.90385	3.19481	2.15179	3.08348	0.88132	0.50883	v3_OD(0.01)_6h
SB39	1315	0.01	6	400	93	5.86111	4.62585	3.84559	4.77752	1.01628	0.586752	v3_OD(0.01)_6h
SB39	1316	0.01	6	400	2	4.19835	3.76786	3.34586	3.77069	0.426248	0.246095	v3_OD(0.01)_6h
SB39	1312	0.01	6	800	100000							v3_OD(0.01)_6h
SB39	1313	0.01	6	800	5300							v3_OD(0.01)_6h
SB39	1314	0.01	6	800	310	1.93269	1	1.86607	1.59959	0.520326	0.30041	v3_OD(0.01)_6h
SB39	1315	0.01	6	800	93	1.86111	1.36735	2.23529	1.82125	0.435344	0.251346	v3_OD(0.01)_6h
SB39	1316	0.01	6	800	2	1.60331	0.964286	1.87218	1.47992	0.466353	0.269249	v3_OD(0.01)_6h
SB39	1312	0.01	6	1600	100000							v3_OD(0.01)_6h
SB39	1313	0.01	6	1600	5300							v3_OD(0.01)_6h
SB39	1314	0.01	6	1600	310	2.39423	0.645455	1.79464	1.61144	0.888665	0.513071	v3_OD(0.01)_6h
SB39	1315	0.01	6	1600	93	2.37037	1.53061	0.614706	1.50523	0.878107	0.506976	v3_OD(0.01)_6h
SB39	1316	0.01	6	1600	2	1.08264	1.85119	0.984962	1.30627	0.474439	0.273918	v3_OD(0.01)_6h
SB39	1264	0.05	4	0	100000	100	100	100	100	0	0	v4_OD(0.05)_4h
SB39	1263	0.05	4	0	5300	100	100	100	100	0	0	v4_OD(0.05)_4h
SB39	1287	0.05	4	0	310	100	100	100	100	0	0	v4_OD(0.05)_4h
SB39	1262	0.05	4	0	93	100	100	100	100	0	0	v4_OD(0.05)_4h
SB39	1852	0.05	4	0	2	100	100	100	100	0	0	v4_OD(0.05)_4h
SB39	1264	0.05	4	12.5	100000	96.0265	100.645	96.1783	97.6167	2.62385	1.51488	v4_OD(0.05)_4h
SB39	1263	0.05	4	12.5	5300	100	102.484	102.516	101.667	1.44352	0.833415	v4_OD(0.05)_4h
SB39	1287	0.05	4	12.5	310							v4_OD(0.05)_4h
SB39	1262	0.05	4	12.5	93							v4_OD(0.05)_4h
SB39	1852	0.05	4	12.5	2							v4_OD(0.05)_4h
SB39	1264	0.05	4	25	100000	94.702	93.5484	88.535	92.2618	3.27861	1.89291	v4_OD(0.05)_4h
SB39	1263	0.05	4	25	5300	94.702	100.621	95.5975	96.9735	3.19048	1.84202	v4_OD(0.05)_4h
SB39	1287	0.05	4	25	310	102.837	101.974	105.625	103.479	1.90835	1.10179	v4_OD(0.05)_4h
SB39	1262	0.05	4	25	93	99.3056	96.988	101.818	99.3706	2.41577	1.39475	v4_OD(0.05)_4h
SB39	1852	0.05	4	25	2	100.68	97.5758	103.55	100.602	2.98804	1.72514	v4_OD(0.05)_4h
SB39	1264	0.05	4	50	100000	65.6954	67.7419	64.0127	65.8167	1.86756	1.07823	v4_OD(0.05)_4h
SB39	1263	0.05	4	50	5300	79.4702	77.0186	83.0189	79.8359	3.01679	1.74174	v4_OD(0.05)_4h
SB39	1287	0.05	4	50	310	98.5816	101.316	99.375	99.7574	1.40666	0.812138	v4_OD(0.05)_4h
SB39	1262	0.05	4	50	93	99.3056	93.9759	98.1818	97.1544	2.80944	1.62203	v4_OD(0.05)_4h
SB39	1852	0.05	4	50	2	98.6395	92.7273	96.4497	95.9388	2.98902	1.72571	v4_OD(0.05)_4h
SB39	1264	0.05	4	100	100000	25.3642	25.4839	22.4204	24.4228	1.7352	1.00182	v4_OD(0.05)_4h
SB39	1263	0.05	4	100	5300	38.8079	37.2671	36.7296	37.6015	1.0788	0.622847	v4_OD(0.05)_4h
SB39	1287	0.05	4	100	310	87.234	85.5263	88.125	86.9618	1.32056	0.762427	v4_OD(0.05)_4h
SB39	1262	0.05	4	100	93	86.8056	83.7349	88.4848	86.3418	2.40868	1.39065	v4_OD(0.05)_4h
SB39	1852	0.05	4	100	2	88.4354	83.0303	88.7574	86.741	3.21761	1.85769	v4_OD(0.05)_4h
SB39	1264	0.05	4	200	100000	9.53642	9.03226	7.70701	8.75856	0.94492	0.54555	v4_OD(0.05)_4h
SB39	1263	0.05	4	200	5300	12.3841	11.1801	10	11.1881	1.19207	0.688244	v4_OD(0.05)_4h
SB39	1287	0.05	4	200	310	35.6028	33.9474	30.4375	33.3292	2.63756	1.5228	v4_OD(0.05)_4h
SB39	1262	0.05	4	200	93	45.0694	39.6386	38.1212	40.9431	3.65319	2.10917	v4_OD(0.05)_4h
SB39	1852	0.05	4	200	2	44.2177	36.7879	36.568	39.1912	4.35445	2.51404	v4_OD(0.05)_4h
SB39	1264	0.05	4	400	100000	4.92053	4.64516	4.43312	4.66627	0.244389	0.141098	v4_OD(0.05)_4h
SB39	1263	0.05	4	400	5300	5.39073	5.24845	4.62264	5.08727	0.408623	0.235918	v4_OD(0.05)_4h
SB39	1287	0.05	4	400	310	10.2837	8.15789	7.25	8.56386	1.55706	0.898966	v4_OD(0.05)_4h
SB39	1262	0.05	4	400	93	12.5	10.4217	10.1212	11.0143	1.2954	0.747897	v4_OD(0.05)_4h
SB39	1852	0.05	4	400	2	11.9728	8.84848	8.69822	9.83983	1.84872	1.06736	v4_OD(0.05)_4h
SB39	1264	0.05	4	800	100000							v4_OD(0.05)_4h
SB39	1263	0.05	4	800	5300							v4_OD(0.05)_4h
SB39	1287	0.05	4	800	310	3.96053	3.8125	3.8125	3.86184	0.085463	0.0493421	v4_OD(0.05)_4h
SB39	1262	0.05	4	800	93	4.33735	4.55152	4.55152	4.48013	0.123649	0.0713886	v4_OD(0.05)_4h
SB39	1852	0.05	4	800	2	4.07879	4.34911	4.34911	4.259	0.156072	0.0901082	v4_OD(0.05)_4h
SB39	1264	0.05	4	1600	100000							v4_OD(0.05)_4h
SB39	1263	0.05	4	1600	5300							v4_OD(0.05)_4h
SB39	1287	0.05	4	1600	310							v4_OD(0.05)_4h
SB39	1262	0.05	4	1600	93							v4_OD(0.05)_4h
SB39	1852	0.05	4	1600	2							v4_OD(0.05)_4h
SB39	1264	0.05	6	0	100000	100	100	100	100	0	0	v4_OD(0.05)_6h
SB39	1263	0.05	6	0	5300	100	100	100	100	0	0	v4_OD(0.05)_6h
SB39	1287	0.05	6	0	310	100	100	100	100	0	0	v4_OD(0.05)_6h
SB39	1262	0.05	6	0	93	100	100	100	100	0	0	v4_OD(0.05)_6h
SB39	1852	0.05	6	0	2	100	100	100	100	0	0	v4_OD(0.05)_6h
SB39	1264	0.05	6	12.5	100000	94.8052	98.6928	94.5392	96.0124	2.32509	1.34239	v4_OD(0.05)_6h
SB39	1263	0.05	6	12.5	5300	99.0415	97.5684	96.7846	97.7982	1.14589	0.661582	v4_OD(0.05)_6h
SB39	1287	0.05	6	12.5	310							v4_OD(0.05)_6h
SB39	1262	0.05	6	12.5	93							v4_OD(0.05)_6h
SB39	1852	0.05	6	12.5	2							v4_OD(0.05)_6h
SB39	1264	0.05	6	25	100000	81.8182	84.3137	80.5461	82.226	1.91665	1.10658	v4_OD(0.05)_6h
SB39	1263	0.05	6	25	5300	94.8882	89.9696	90.9968	91.9515	2.59456	1.49797	v4_OD(0.05)_6h
SB39	1287	0.05	6	25	310	100.651	103.448	102.167	102.089	1.40004	0.808316	v4_OD(0.05)_6h
SB39	1262	0.05	6	25	93	97.2973	97.1989	94.7977	96.4313	1.41559	0.817294	v4_OD(0.05)_6h
SB39	1852	0.05	6	25	2	103.604	105.655	97.9943	102.418	3.96558	2.28953	v4_OD(0.05)_6h
SB39	1264	0.05	6	50	100000	39.2857	42.1569	35.8362	39.0929	3.16475	1.82717	v4_OD(0.05)_6h
SB39	1263	0.05	6	50	5300	60.7029	55.9271	56.2701	57.6333	2.66382	1.53796	v4_OD(0.05)_6h
SB39	1287	0.05	6	50	310	94.7883	100	94.4272	96.4052	3.11844	1.80043	v4_OD(0.05)_6h
SB39	1262	0.05	6	50	93	92.7928	89.916	95.6647	92.7912	2.87439	1.65953	v4_OD(0.05)_6h
SB39	1852	0.05	6	50	2	99.6997	98.8095	97.4212	98.6435	1.14829	0.662964	v4_OD(0.05)_6h
SB39	1264	0.05	6	100	100000	11.2662	15.098	18.8737	15.0793	3.80378	2.19611	v4_OD(0.05)_6h
SB39	1263	0.05	6	100	5300	19.0096	23.2219	19.6463	20.6259	2.2706	1.31093	v4_OD(0.05)_6h
SB39	1287	0.05	6	100	310	69.7068	70.2194	66.8731	68.9331	1.80237	1.0406	v4_OD(0.05)_6h
SB39	1262	0.05	6	100	93	72.6727	74.2297	70.2312	72.3779	2.01548	1.16364	v4_OD(0.05)_6h
SB39	1852	0.05	6	100	2	81.3814	80.3571	73.9255	78.5547	4.04156	2.3334	v4_OD(0.05)_6h
SB39	1264	0.05	6	200	100000	3.66883	6.27451	3.68601	4.54312	1.49946	0.865711	v4_OD(0.05)_6h
SB39	1263	0.05	6	200	5300	4.2492	6.231	4.56592	5.01537	1.06461	0.614653	v4_OD(0.05)_6h
SB39	1287	0.05	6	200	310	18.8925	18.1505	17.3684	18.1371	0.762131	0.440017	v4_OD(0.05)_6h
SB39	1262	0.05	6	200	93	21.982	22.437	21.0405	21.8198	0.712241	0.411213	v4_OD(0.05)_6h
SB39	1852	0.05	6	200	2	22.0721	23.9583	22.1203	22.7169	1.07537	0.620865	v4_OD(0.05)_6h
SB39	1264	0.05	6	400	100000	2.38636	2.48039	2.34812	2.40496	0.0680672	0.0392986	v4_OD(0.05)_6h
SB39	1263	0.05	6	400	5300	2.22364	2.37994	2.36334	2.32231	0.0858495	0.0495652	v4_OD(0.05)_6h
SB39	1287	0.05	6	400	310	3.48534	3.47962	3.00619	3.32372	0.275002	0.158772	v4_OD(0.05)_6h
SB39	1262	0.05	6	400	93	3.87387	4.5098	4.13295	4.17221	0.319778	0.184624	v4_OD(0.05)_6h
SB39	1852	0.05	6	400	2	3.57357	5.68452	4.06877	4.44229	1.10393	0.637355	v4_OD(0.05)_6h
SB39	1264	0.05	6	800	100000							v4_OD(0.05)_6h
SB39	1263	0.05	6	800	5300							v4_OD(0.05)_6h
SB39	1287	0.05	6	800	310	2.39414	2.08464	1.88854	2.12244	0.254907	0.147171	v4_OD(0.05)_6h
SB39	1262	0.05	6	800	93	2.3964	1.70868	1.5578	1.88763	0.447018	0.258086	v4_OD(0.05)_6h
SB39	1852	0.05	6	800	2	2.13814	2.44643	1.79083	2.12513	0.327992	0.189366	v4_OD(0.05)_6h
SB39	1264	0.05	6	1600	100000							v4_OD(0.05)_6h
SB39	1263	0.05	6	1600	5300							v4_OD(0.05)_6h
SB39	1287	0.05	6	1600	310							v4_OD(0.05)_6h
SB39	1262	0.05	6	1600	93							v4_OD(0.05)_6h
SB39	1852	0.05	6	1600	2							v4_OD(0.05)_6h
SB39	1264	0.01	6	0	100000	100	100	100	100	0	0	v4_OD(0.01)_6h
SB39	1263	0.01	6	0	5300	100	100	100	100	0	0	v4_OD(0.01)_6h
SB39	1287	0.01	6	0	310	100	100	100	100	0	0	v4_OD(0.01)_6h
SB39	1262	0.01	6	0	93	100	100	100	100	0	0	v4_OD(0.01)_6h
SB39	1852	0.01	6	0	2	100	100	100	100	0	0	v4_OD(0.01)_6h
SB39	1264	0.01	6	12.5	100000	94.2643	94.2149	96.4912	94.9901	1.30021	0.750676	v4_OD(0.01)_6h
SB39	1263	0.01	6	12.5	5300	82.0755	96.1538	112.821	97.0166	15.3907	8.88581	v4_OD(0.01)_6h
SB39	1287	0.01	6	12.5	310							v4_OD(0.01)_6h
SB39	1262	0.01	6	12.5	93							v4_OD(0.01)_6h
SB39	1852	0.01	6	12.5	2							v4_OD(0.01)_6h
SB39	1264	0.01	6	25	100000	60.8479	57.6033	45.614	54.6884	8.02434	4.63285	v4_OD(0.01)_6h
SB39	1263	0.01	6	25	5300	62.3585	73.6154	73.5897	69.8545	6.49178	3.74803	v4_OD(0.01)_6h
SB39	1287	0.01	6	25	310	106.076	105.839	104.032	105.316	1.11801	0.645481	v4_OD(0.01)_6h
SB39	1262	0.01	6	25	93	96.4286	98.7805	109.286	101.498	6.84589	3.95248	v4_OD(0.01)_6h
SB39	1852	0.01	6	25	2	89.9295	102.055	94.2308	95.405	6.14734	3.54917	v4_OD(0.01)_6h
SB39	1264	0.01	6	50	100000	7.20698	6.33884	5.00877	6.18487	1.10716	0.639222	v4_OD(0.01)_6h
SB39	1263	0.01	6	50	5300	10.7547	11.3846	9.40171	10.5137	1.01319	0.584965	v4_OD(0.01)_6h
SB39	1287	0.01	6	50	310	88.2595	90.5109	99.1935	92.6547	5.77364	3.33341	v4_OD(0.01)_6h
SB39	1262	0.01	6	50	93	87.2321	87.8049	92.8571	89.2981	3.09554	1.78721	v4_OD(0.01)_6h
SB39	1852	0.01	6	50	2	90.9366	92.4658	85.8974	89.7666	3.43691	1.9843	v4_OD(0.01)_6h
SB39	1264	0.01	6	100	100000	3.39152	2.90083	1.97368	2.75534	0.720027	0.415708	v4_OD(0.01)_6h
SB39	1263	0.01	6	100	5300	3.08491	2.93846	4	3.34112	0.575284	0.33214	v4_OD(0.01)_6h
SB39	1287	0.01	6	100	310	56.7456	47.8832	42.5	49.0429	7.19327	4.15304	v4_OD(0.01)_6h
SB39	1262	0.01	6	100	93	68.3036	55.7927	59.7143	61.2702	6.39892	3.69442	v4_OD(0.01)_6h
SB39	1852	0.01	6	100	2	67.9758	61.2329	50.7051	59.9713	8.7042	5.02537	v4_OD(0.01)_6h
SB39	1264	0.01	6	200	100000	2.70574	1.99174	1.90351	2.20033	0.439914	0.253985	v4_OD(0.01)_6h
SB39	1263	0.01	6	200	5300	2.19811	1.36923	1.11966	1.56233	0.564564	0.325951	v4_OD(0.01)_6h
SB39	1287	0.01	6	200	310	4.18126	2.78832	3.39516	3.45491	0.698387	0.403214	v4_OD(0.01)_6h
SB39	1262	0.01	6	200	93	7.83036	4.77439	4.52143	5.70873	1.84174	1.06333	v4_OD(0.01)_6h
SB39	1852	0.01	6	200	2	7.40181	6.4863	3.75641	5.88151	1.89646	1.09492	v4_OD(0.01)_6h
SB39	1264	0.01	6	400	100000	2.60599	2.44628	1.76316	2.27181	0.447683	0.25847	v4_OD(0.01)_6h
SB39	1263	0.01	6	400	5300	2.12264	1.85385	1.38462	1.78703	0.373522	0.215653	v4_OD(0.01)_6h
SB39	1287	0.01	6	400	310	1.99794	1.18248	0.801613	1.32734	0.611178	0.352864	v4_OD(0.01)_6h
SB39	1262	0.01	6	400	93	2.00893	0.987805	1.38571	1.46082	0.514688	0.297155	v4_OD(0.01)_6h
SB39	1852	0.01	6	400	2	2.10473	1	1.08974	1.39816	0.613554	0.354236	v4_OD(0.01)_6h
SB39	1264	0.01	6	800	100000							v4_OD(0.01)_6h
SB39	1263	0.01	6	800	5300							v4_OD(0.01)_6h
SB39	1287	0.01	6	800	310	2.3172	1.86861	0.862903	1.68291	0.744721	0.429965	v4_OD(0.01)_6h
SB39	1262	0.01	6	800	93	1.44643	1.03659	1.1	1.19434	0.220607	0.127368	v4_OD(0.01)_6h
SB39	1852	0.01	6	800	2	2.10473	1.16438	0.839744	1.36962	0.656994	0.379316	v4_OD(0.01)_6h
SB39	1264	0.01	6	1600	100000							v4_OD(0.01)_6h
SB39	1263	0.01	6	1600	5300							v4_OD(0.01)_6h
SB39	1287	0.01	6	1600	310							v4_OD(0.01)_6h
SB39	1262	0.01	6	1600	93							v4_OD(0.01)_6h
SB39	1852	0.01	6	1600	2							v4_OD(0.01)_6h

### Sheet: MIC50_results
Features	Condition	Kd (nM)	Exp.1	Exp.2	Exp.3	Mean	SD
v3_OD 0.05_4h	v3_ip3_mut3A_OD0.05_4h	100000	57.5955	61.2388	56.4738	58.44	2.03
v3_OD 0.05_4h	v3_ip1_OD0.05_4h	5300	82.1605	80.8346	76.4936	79.83	2.42
v3_OD 0.05_4h	v3_ip2_OD0.05_4h	310	262.409	253.259	242.339	252.67	8.2
v3_OD 0.05_4h	v3_ip3_OD0.05_4h	93	283.463	273.789	268.508	275.25	6.19
v3_OD 0.05_4h	v3_ip4_OD0.05_4h	2	281.666	246.62	235.767	254.68	19.59
v3_OD 0.05_6h	v3_ip3_mut3A_OD0.05_6h	100000	38.5695	40.3945	35.7553	38.24	1.91
v3_OD 0.05_6h	v3_ip1_OD0.05_6h	5300	60.0189	60.8035	53.5915	58.14	3.23
v3_OD 0.05_6h	v3_ip2_OD0.05_6h	310	214.932	227.226	207.146	216.43	8.27
v3_OD 0.05_6h	v3_ip3_OD0.05_6h	93	223.154	236.246	222.661	227.35	6.29
v3_OD 0.05_6h	v3_ip4_OD0.05_6h	2	212.994	231.345	200.946	215.1	12.5
v3_OD 0.01_6h	v3_ip3_mut3A_OD0.01_6h	100000	21.2776	23.7673	24.2666	23.1	1.31
v3_OD 0.01_6h	v3_ip1_OD0.01_6h	5300	30.748	30.1328	29.4089	30.1	0.55
v3_OD 0.01_6h	v3_ip2_OD0.01_6h	310	156.322	141.799	133.968	144.03	9.26
v3_OD 0.01_6h	v3_ip3_OD0.01_6h	93	187.174	168.355	156.477	170.67	12.64
v3_OD 0.01_6h	v3_ip4_OD0.01_6h	2	159.156	150.518	143.125	150.93	6.55
v4_OD 0.05_4h	v4_ip3_mut3A_OD0.05_4h	100000	62.4801	63.1786	60.5671	62.08	1.1
v4_OD 0.05_4h	v4_ip1_OD0.05_4h	5300	81.0366	76.5085	80.6765	79.41	2.05
v4_OD 0.05_4h	v4_ip2_OD0.05_4h	310	162.765	158.956	155.689	159.14	2.89
v4_OD 0.05_4h	v4_ip3_OD0.05_4h	93	182.556	171.531	168.573	174.22	6.02
v4_OD 0.05_4h	v4_ip4_OD0.05_4h	2	181.327	165.94	166.68	171.32	7.09
v4_OD 0.05_6h	v4_ip3_mut3A_OD0.05_6h	100000	42.3003	43.4857	40.5411	42.11	1.21
v4_OD 0.05_6h	v4_ip1_OD0.05_6h	5300	57.6322	55.8442	55.2379	56.24	1.02
v4_OD 0.05_6h	v4_ip2_OD0.05_6h	310	126.377	124.288	121.575	124.08	1.97
v4_OD 0.05_6h	v4_ip3_OD0.05_6h	93	134.972	138.431	131.805	135.07	2.71
v4_OD 0.05_6h	v4_ip4_OD0.05_6h	2	141.13	140.378	135.595	139.03	2.45
v4_OD 0.01_6h	v4_ip3_mut3A_OD0.01_6h	100000	27.3709	26.6108	23.8923	25.96	1.49
v4_OD 0.01_6h	v4_ip1_OD0.01_6h	5300	28.8528	31.2427	28.989	29.69	1.1
v4_OD 0.01_6h	v4_ip2_OD0.01_6h	310	103.882	95.1288	93.5648	97.53	4.54
v4_OD 0.01_6h	v4_ip3_OD0.01_6h	93	120.404	105.818	106.862	111.03	6.64
v4_OD 0.01_6h	v4_ip4_OD0.01_6h	2	119.43	110.707	101.111	110.42	7.48

### Sheet: signal-to-noise
B2H system	High/Low	Mean sign-to-noise ratio
v3_OD 0.05_4h	ip3/ip3_mut3A	4.71567
v3_OD 0.05_6h	ip3/ip3_mut3A	5.95387
v3_OD 0.01_6h	ip3/ip3_mut3A	7.44282
v4_OD 0.05_4h	ip3/ip3_mut3A	2.80669
v4_OD 0.05_6h	ip3/ip3_mut3A	3.20843
v4_OD 0.01_6h	ip3/ip3_mut3A	4.28272

### Sheet: Kd_vs_MIC50
B2H system	Coefficient of determination (R2) Kd vs Norm.Enrich (ip1-ip4)
v3_OD 0.05_4h	0.988405
v3_OD 0.05_6h	0.993811
v3_OD 0.01_6h	0.974178
v4_OD 0.05_4h	0.989201
v4_OD 0.05_6h	0.987074
v4_OD 0.01_6h	0.986847
Mean	0.986586
Standard error	0.00268709
Median	0.98774
1st quartile	0.986904
3rd quartile	0.989002
Variance	4.33228e-05
Standard deviation	0.006582
Kurtosis	3.62879
Range	0.0196329
Minimum	0.974178
Maximum	0.993811
Sum	5.91952
Count	6

### Sheet: Inter_Exp._corr
B2H system	Coefficient of determination (R2) Kd vs Norm.Enrich (ip1-ip4)
v3_OD 0.05_4h	4.9661
v3_OD 0.05_6h	5.49729
v3_OD 0.01_6h	6.12188
v4_OD 0.05_4h	3.67243
v4_OD 0.05_6h	2.19163
v4_OD 0.01_6h	6.46217

### Sheet: t-test
	p level <	0.05
	Kd (nM)	> 100 000	5300	310	93	2
v3_OD(0.05)_4h	> 100 000		0.000383279	0.000238634	5.92727e-05	0.00229246
	5300	0.000383279		0.000244791	4.85542e-05	0.00281344
	310	0.000238634	0.000244791		0.0198358	0.451338
	93	5.92727e-05	4.85542e-05	0.0198358		0.1364
	2	0.00229246	0.00281344	0.451338	0.1364
v3_OD 0.05_6h	> 100 000		0.00186513	0.000318187	0.000101053	0.00102537
	5300	0.00186513		0.000177226	2.93983e-05	0.000948154
	310	0.000318187	0.000177226		0.108108	0.453195
	93	0.000101053	2.93983e-05	0.108108		0.152374
	2	0.00102537	0.000948154	0.453195	0.152374
v3_OD 0.01_6h	> 100 000		0.00431598	0.00124501	0.00168163	0.000449024
	5300	0.00431598		0.00159939	0.0019809	0.000686561
	310	0.00124501	0.00159939		0.039918	0.221474
	93	0.00168163	0.0019809	0.039918		0.0723491
	2	0.000449024	0.000686561	0.221474	0.0723491
v4_OD 0.05_4h	> 100 000		0.000836371	4.43739e-05	0.000524359	0.00085034
	5300	0.000836371		7.47609e-06	0.000383165	0.000776335
	310	4.43739e-05	7.47609e-06		0.0262317	0.0608049
	93	0.000524359	0.000383165	0.0262317		0.341003
	2	0.00085034	0.000776335	0.0608049	0.341003
v4_OD 0.05_6h	> 100 000		0.00013358	3.3042e-06	2.47178e-05	1.11276e-05
	5300	0.00013358		1.35772e-05	6.677e-05	3.37228e-05
	310	3.3042e-06	1.35772e-05		0.00601065	0.0014951
	93	2.47178e-05	6.677e-05	0.00601065		0.100017
	2	1.11276e-05	3.37228e-05	0.0014951	0.100017
v4_OD 0.01_6h	> 100 000		0.0255925	0.000408596	0.00102456	0.00145637
	5300	0.0255925		0.000686376	0.00134571	0.00182708
	310	0.000408596	0.000686376		0.0425604	0.0601978
	93	0.00102456	0.00134571	0.0425604		0.467627
	2	0.00145637	0.00182708	0.0601978	0.467627
