## Supplementary material for "Optimized quantitative bacterial two-hybrid (qB2H) for protein-protein interaction assessment": Stochasticity data

### Sheet: Stochasticity
cI fusion	rpoA fusion	Kd (nM)	Mean enrichment	SD	CV	Mean SD	Mean CV	Outliers removal	[Kan] (µg/ml)	%_of_MIC50	Features
ASF1B	ip3_mut3A	100000	0.8933	0.1393	15.5939	0.1617	14.769	No	4.7	40	XL1-Blue_v2_40% MIC50_No
ASF1B	ip1	5300	1.1933	0.1856	15.5535	0.1617	14.769	No	4.7	40	XL1-Blue_v2_40% MIC50_No
ASF1B	ip2	310	1.0192	0.1517	14.8842	0.1617	14.769	No	4.7	40	XL1-Blue_v2_40% MIC50_No
ASF1B	ip3	93	1.1933	0.1463	12.2601	0.1617	14.769	No	4.7	40	XL1-Blue_v2_40% MIC50_No
ASF1B	ip4	2	1.1933	0.1856	15.5535	0.1617	14.769	No	4.7	40	XL1-Blue_v2_40% MIC50_No
ASF1B	ip3_mut3A	100000	0.9532	0.035	3.67184	0.05906	5.31743	Yes	4.7	40	XL1-Blue_v2_40% MIC50_Yes
ASF1B	ip1	5300	1.2737	0.0436	3.4231	0.05906	5.31743	Yes	4.7	40	XL1-Blue_v2_40% MIC50_Yes
ASF1B	ip2	310	1.0617	0.0741	6.97937	0.05906	5.31743	Yes	4.7	40	XL1-Blue_v2_40% MIC50_Yes
ASF1B	ip3	93	1.0869	0.065	5.98031	0.05906	5.31743	Yes	4.7	40	XL1-Blue_v2_40% MIC50_Yes
ASF1B	ip4	2	1.1879	0.0776	6.53254	0.05906	5.31743	Yes	4.7	40	XL1-Blue_v2_40% MIC50_Yes
ASF1B	ip3_mut3A	100000	0.5297	0.078	14.7253	0.14388	12.6425	No	8.23	70	XL1-Blue_v2_70% MIC50_No
ASF1B	ip1	5300	0.734	0.0949	12.9292	0.14388	12.6425	No	8.23	70	XL1-Blue_v2_70% MIC50_No
ASF1B	ip2	310	1.7139	0.2128	12.4161	0.14388	12.6425	No	8.23	70	XL1-Blue_v2_70% MIC50_No
ASF1B	ip3	93	1.4752	0.1733	11.7476	0.14388	12.6425	No	8.23	70	XL1-Blue_v2_70% MIC50_No
ASF1B	ip4	2	1.4077	0.1604	11.3945	0.14388	12.6425	No	8.23	70	XL1-Blue_v2_70% MIC50_No
ASF1B	ip3_mut3A	100000	0.5533	0.0194	3.50624	0.06234	4.96934	Yes	8.23	70	XL1-Blue_v2_70% MIC50_Yes
ASF1B	ip1	5300	0.7612	0.0422	5.54388	0.06234	4.96934	Yes	8.23	70	XL1-Blue_v2_70% MIC50_Yes
ASF1B	ip2	310	1.7755	0.0912	5.13658	0.06234	4.96934	Yes	8.23	70	XL1-Blue_v2_70% MIC50_Yes
ASF1B	ip3	93	1.5236	0.086	5.64453	0.06234	4.96934	Yes	8.23	70	XL1-Blue_v2_70% MIC50_Yes
ASF1B	ip4	2	1.4535	0.0729	5.01548	0.06234	4.96934	Yes	8.23	70	XL1-Blue_v2_70% MIC50_Yes
ASF1B	ip3_mut3A	100000	0.3934	0.0151	3.83833	0.03302	2.85991	No	9.41	80	XL1-Blue_v2_80% MIC50_No
ASF1B	ip1	5300	0.316	0.0092	2.91139	0.03302	2.85991	No	9.41	80	XL1-Blue_v2_80% MIC50_No
ASF1B	ip2	310	1.8434	0.0368	1.99631	0.03302	2.85991	No	9.41	80	XL1-Blue_v2_80% MIC50_No
ASF1B	ip3	93	2.0055	0.0607	3.02668	0.03302	2.85991	No	9.41	80	XL1-Blue_v2_80% MIC50_No
ASF1B	ip4	2	1.7136	0.0433	2.52684	0.03302	2.85991	No	9.41	80	XL1-Blue_v2_80% MIC50_No
ASF1B	ip3_mut3A	100000	0.3909	0.0082	2.09772	0.01694	1.56796	Yes	9.41	80	XL1-Blue_v2_80% MIC50_Yes
ASF1B	ip1	5300	0.3151	0.0062	1.96763	0.01694	1.56796	Yes	9.41	80	XL1-Blue_v2_80% MIC50_Yes
ASF1B	ip2	310	1.8368	0.0195	1.06163	0.01694	1.56796	Yes	9.41	80	XL1-Blue_v2_80% MIC50_Yes
ASF1B	ip3	93	2.0048	0.0295	1.47147	0.01694	1.56796	Yes	9.41	80	XL1-Blue_v2_80% MIC50_Yes
ASF1B	ip4	2	1.7159	0.0213	1.24133	0.01694	1.56796	Yes	9.41	80	XL1-Blue_v2_80% MIC50_Yes
ASF1B	ip3_mut3A	100000	0.3802	0.0253	6.65439	0.03494	3.51264	No	11.76	100	XL1-Blue_v2_100% MIC50_No
ASF1B	ip1	5300	0.4213	0.0137	3.25184	0.03494	3.51264	No	11.76	100	XL1-Blue_v2_100% MIC50_No
ASF1B	ip2	310	1.9301	0.0484	2.50764	0.03494	3.51264	No	11.76	100	XL1-Blue_v2_100% MIC50_No
ASF1B	ip3	93	1.7784	0.0527	2.96334	0.03494	3.51264	No	11.76	100	XL1-Blue_v2_100% MIC50_No
ASF1B	ip4	2	1.5828	0.0346	2.186	0.03494	3.51264	No	11.76	100	XL1-Blue_v2_100% MIC50_No
ASF1B	ip3_mut3A	100000	0.3824	0.0102	2.66736	0.01724	1.65338	Yes	11.76	100	XL1-Blue_v2_100% MIC50_Yes
ASF1B	ip1	5300	0.4196	0.0071	1.69209	0.01724	1.65338	Yes	11.76	100	XL1-Blue_v2_100% MIC50_Yes
ASF1B	ip2	310	1.9457	0.0193	0.991931	0.01724	1.65338	Yes	11.76	100	XL1-Blue_v2_100% MIC50_Yes
ASF1B	ip3	93	1.7823	0.0309	1.73371	0.01724	1.65338	Yes	11.76	100	XL1-Blue_v2_100% MIC50_Yes
ASF1B	ip4	2	1.5823	0.0187	1.18182	0.01724	1.65338	Yes	11.76	100	XL1-Blue_v2_100% MIC50_Yes
ASF1B	ip3_mut3A	100000	0.6003	0.0873	14.5427	0.17208	13.1103	No	70	40	SB39_v4_40% MIC50_No
ASF1B	ip1	5300	0.8548	0.1222	14.2957	0.17208	13.1103	No	70	40	SB39_v4_40% MIC50_No
ASF1B	ip2	310	1.7819	0.2187	12.2734	0.17208	13.1103	No	70	40	SB39_v4_40% MIC50_No
ASF1B	ip3	93	1.6854	0.1983	11.7658	0.17208	13.1103	No	70	40	SB39_v4_40% MIC50_No
ASF1B	ip4	2	1.8455	0.2339	12.6741	0.17208	13.1103	No	70	40	SB39_v4_40% MIC50_No
ASF1B	ip3_mut3A	100000	0.6239	0.0479	7.67751	0.08056	6.11371	Yes	70	40	SB39_v4_40% MIC50_Yes
ASF1B	ip1	5300	0.8779	0.0597	6.80032	0.08056	6.11371	Yes	70	40	SB39_v4_40% MIC50_Yes
ASF1B	ip2	310	1.8442	0.1005	5.44952	0.08056	6.11371	Yes	70	40	SB39_v4_40% MIC50_Yes
ASF1B	ip3	93	1.742	0.0901	5.17222	0.08056	6.11371	Yes	70	40	SB39_v4_40% MIC50_Yes
ASF1B	ip4	2	1.9126	0.1046	5.469	0.08056	6.11371	Yes	70	40	SB39_v4_40% MIC50_Yes
ASF1B	ip3_mut3A	100000	0.2418	0.0313	12.9446	0.15668	10.2203	No	122	70	SB39_v4_70% MIC50_No
ASF1B	ip1	5300	0.3368	0.0391	11.6093	0.15668	10.2203	No	122	70	SB39_v4_70% MIC50_No
ASF1B	ip2	310	2.532	0.2238	8.83886	0.15668	10.2203	No	122	70	SB39_v4_70% MIC50_No
ASF1B	ip3	93	2.8313	0.2423	8.55791	0.15668	10.2203	No	122	70	SB39_v4_70% MIC50_No
ASF1B	ip4	2	2.6981	0.2469	9.15088	0.15668	10.2203	No	122	70	SB39_v4_70% MIC50_No
ASF1B	ip3_mut3A	100000	0.2466	0.0109	4.42011	0.07528	4.67622	Yes	122	70	SB39_v4_70% MIC50_Yes
ASF1B	ip1	5300	0.3472	0.0226	6.50922	0.07528	4.67622	Yes	122	70	SB39_v4_70% MIC50_Yes
ASF1B	ip2	310	2.5948	0.1092	4.20842	0.07528	4.67622	Yes	122	70	SB39_v4_70% MIC50_Yes
ASF1B	ip3	93	2.8988	0.1218	4.20174	0.07528	4.67622	Yes	122	70	SB39_v4_70% MIC50_Yes
ASF1B	ip4	2	2.7687	0.1119	4.04161	0.07528	4.67622	Yes	122	70	SB39_v4_70% MIC50_Yes
ASF1B	ip3_mut3A	100000	0.211	0.011	5.21327	0.09474	5.08034	No	139.2	80	SB39_v4_80% MIC50_No
ASF1B	ip1	5300	0.2464	0.0092	3.73377	0.09474	5.08034	No	139.2	80	SB39_v4_80% MIC50_No
ASF1B	ip2	310	2.346	0.1421	6.05712	0.09474	5.08034	No	139.2	80	SB39_v4_80% MIC50_No
ASF1B	ip3	93	3.099	0.1724	5.56308	0.09474	5.08034	No	139.2	80	SB39_v4_80% MIC50_No
ASF1B	ip4	2	2.8752	0.139	4.83445	0.09474	5.08034	No	139.2	80	SB39_v4_80% MIC50_No
ASF1B	ip3_mut3A	100000	0.2108	0.0053	2.51423	0.03196	2.06855	Yes	139.2	80	SB39_v4_80% MIC50_Yes
ASF1B	ip1	5300	0.2474	0.0056	2.26354	0.03196	2.06855	Yes	139.2	80	SB39_v4_80% MIC50_Yes
ASF1B	ip2	310	2.3541	0.065	2.76114	0.03196	2.06855	Yes	139.2	80	SB39_v4_80% MIC50_Yes
ASF1B	ip3	93	3.1382	0.0349	1.1121	0.03196	2.06855	Yes	139.2	80	SB39_v4_80% MIC50_Yes
ASF1B	ip4	2	2.8964	0.049	1.69176	0.03196	2.06855	Yes	139.2	80	SB39_v4_80% MIC50_Yes
ASF1B	ip3_mut3A	100000	0.269	0.0153	5.68773	0.08352	4.76922	No	174	100	SB39_v4_100% MIC50_No
ASF1B	ip1	5300	0.3483	0.0113	3.24433	0.08352	4.76922	No	174	100	SB39_v4_100% MIC50_No
ASF1B	ip2	310	2.2366	0.12	5.36529	0.08352	4.76922	No	174	100	SB39_v4_100% MIC50_No
ASF1B	ip3	93	2.8887	0.1684	5.82961	0.08352	4.76922	No	174	100	SB39_v4_100% MIC50_No
ASF1B	ip4	2	2.7587	0.1026	3.71914	0.08352	4.76922	No	174	100	SB39_v4_100% MIC50_No
ASF1B	ip3_mut3A	100000	0.2669	0.0108	4.04646	0.03922	2.53998	Yes	174	100	SB39_v4_100% MIC50_Yes
ASF1B	ip1	5300	0.3451	0.0057	1.6517	0.03922	2.53998	Yes	174	100	SB39_v4_100% MIC50_Yes
ASF1B	ip2	310	2.249	0.072	3.20142	0.03922	2.53998	Yes	174	100	SB39_v4_100% MIC50_Yes
ASF1B	ip3	93	2.8956	0.0442	1.52645	0.03922	2.53998	Yes	174	100	SB39_v4_100% MIC50_Yes
ASF1B	ip4	2	2.7882	0.0634	2.27387	0.03922	2.53998	Yes	174	100	SB39_v4_100% MIC50_Yes

### Sheet: Kd_vs_Enrichment
Condition	R2 (ip1-ip4)
XL1-Blue_v2_40% MIC50_No	0.0828274
XL1-Blue_v2_40% MIC50_Yes	0.646652
XL1-Blue_v2_70% MIC50_No	0.870722
XL1-Blue_v2_70% MIC50_Yes	0.866536
XL1-Blue_v2_80% MIC50_No	0.970608
XL1-Blue_v2_80% MIC50_Yes	0.971412
XL1-Blue_v2_100% MIC50_No	0.935479
XL1-Blue_v2_100% MIC50_Yes	0.931452
SB39_v4_40% MIC50_No	0.979753
SB39_v4_40% MIC50_Yes	0.978997
SB39_v4_70% MIC50_No	0.99432
SB39_v4_70% MIC50_Yes	0.994549
SB39_v4_80% MIC50_No	0.958548
SB39_v4_80% MIC50_Yes	0.955602
SB39_v4_100% MIC50_No	0.960773
SB39_v4_100% MIC50_Yes	0.961537
