## Supplementary material for "Optimized quantitative bacterial two-hybrid (qB2H) for protein-protein interaction assessment": Oligonucleotides

### Sheet: qB2H_engineering
Primer_name	Sequence	Description	Destination vector
OR131	AGAAAAATGAACTTGGCTTATCCCAGCCGTCTGTCGCAGA	Antisense oligonicleotide for l cI mutattion (E34P)	VN550
OR132	CCCCATCTTGTCTGCGACAGACGGCTGGGATAAGC	Sense oligonicleotide for l cI mutattion (E34P)	VN550
OR716	TAACCAACACCGCCAGAGATACATTAGGCACCCCAGGCTTGACACTTTATGCTTCCGGCTCGGATACTGTGTGGAATTGAAAGAGGAAC	Hybridizing sense oligonucleotide for pOL2-62_L promoter	VN550
OR717	GTACGTTCCTCTTTCAATTCCACACAGTATCCGAGCCGGAAGCATAAAGTGTCAAGCCTGGGGTGCCTAATGTATCTCTGGCGGTGTTGGTTAAT	Hybridizing antisense oligonucleotide for pOL2-62_L promoter	VN550
OR2680	TAACTAACACCGTGCGTGTTGCATTAGGCACCCCAGGCTTTACACTTTATGCTTCCGGCTCGTATGTTGTGTGGAATTGAAAGAGGAAC	Hybridizing sense oligonucleotide for pOR2-62_Lac promoter	VN1809
OR2681	GTACGTTCCTCTTTCAATTCCACACAACATACGAGCCGGAAGCATAAAGTGTAAAGCCTGGGGTGCCTAATGCAACACGCACGGTGTTAGTTAAT	Hybridizing antisense oligonucleotide for pOR2-62_Lac promoter	VN1809
OR2682	TAACTATCACCGCCAGAGGTACATTAGGCACCCCAGGCTTGACACTTTATGCTTCCGGCTCGGATACTGTGTGGAATTGAAAGAGGAAC	Hybridizing sense oligonucleotide for pOR1-62_L promoter	VN1810
OR2683	GTACGTTCCTCTTTCAATTCCACACAGTATCCGAGCCGGAAGCATAAAGTGTCAAGCCTGGGGTGCCTAATGTACCTCTGGCGGTGATAGTTAAT	Hybridizing antisense oligonucleotide for pOR1-62_L promoter	VN1810
OR2684	TAACTAACACCGTGCGTGTTGCATTAGGCACCCCAGGCTTGACACTTTATGCTTCCGGCTCGGATACTGTGTGGAATTGAAAGAGGAAC	Hybridizing sense oligonucleotide for pOR2-62_L promoter	VN1811
OR2685	GTACGTTCCTCTTTCAATTCCACACAGTATCCGAGCCGGAAGCATAAAGTGTCAAGCCTGGGGTGCCTAATGCAACACGCACGGTGTTAGTTAAT	Hybridizing antisense oligonucleotide for pOR2-62_L promoter	VN1811
OR2686	TAACTATCACCGCAAGGGATACATTAGGCACCCCAGGCTTGACACTTTATGCTTCCGGCTCGGATACTGTGTGGAATTGAAAGAGGAAC	Hybridizing sense oligonucleotide for pOR3-62_L promoter	VN1812
OR2687	GTACGTTCCTCTTTCAATTCCACACAGTATCCGAGCCGGAAGCATAAAGTGTCAAGCCTGGGGTGCCTAATGTATCCCTTGCGGTGATAGTTAAT	Hybridizing antisense oligonucleotide for pOR3-62_L promoter	VN1812
OR2688	TAACTATCACCGCCAGTGGTACATTAGGCACCCCAGGCTTGACACTTTATGCTTCCGGCTCGGATACTGTGTGGAATTGAAAGAGGAAC	Hybridizing sense oligonucleotide for pOL1-62_L promoter	VN1813
OR2689	GTACGTTCCTCTTTCAATTCCACACAGTATCCGAGCCGGAAGCATAAAGTGTCAAGCCTGGGGTGCCTAATGTACCACTGGCGGTGATAGTTAAT	Hybridizing antisense oligonucleotide for pOL1-62_L promoter	VN1813
OR2690	TAACTATCACCGCAGATGGTTCATTAGGCACCCCAGGCTTGACACTTTATGCTTCCGGCTCGGATACTGTGTGGAATTGAAAGAGGAAC	Hybridizing sense oligonucleotide for pOL3-62_L promoter	VN1814
OR2691	GTACGTTCCTCTTTCAATTCCACACAGTATCCGAGCCGGAAGCATAAAGTGTCAAGCCTGGGGTGCCTAATGAACCATCTGCGGTGATAGTTAAT	Hybridizing antisense oligonucleotide for pOL3-62_L promoter	VN1814
OR2692	TAACTATCACCGCCAGTGGTAACAAACCCAACACCGCCAGAGATACATTAGGCACCCCAGGCTTGACACTTTATGCTTCCGGCTCGGATACTGTGTGGAATTGAAAGAGGAAC	Hybridizing sense oligonucleotide for pOL1-OL2-62_L promoter	VN1815
OR2693	GTACGTTCCTCTTTCAATTCCACACAGTATCCGAGCCGGAAGCATAAAGTGTCAAGCCTGGGGTGCCTAATGTATCTCTGGCGGTGTTGGGTTTGTTACCACTGGCGGTGATAGTTAAT	Hybridizing antisense oligonucleotide for pOL1-OL2-62_L promoter	VN1815
OR2694	TAACCAACACCGCCAGAGATACCTGAGGCACCCCGGGCTTTACACTTTATGCTTCCGGCTCGTATGTTGTGTCGAATTGAAAGAGGAAC	Hybridizing sense oligonucleotide for pOL2-62_Lacv2 promoter	VN1816
OR2695	GTACGTTCCTCTTTCAATTCGACACAACATACGAGCCGGAAGCATAAAGTGTAAAGCCCGGGGTGCCTCAGGTATCTCTGGCGGTGTTGGTTAAT	Hybridizing antisense oligonucleotide for pOL2-62_Lacv2 promoter	VN1816
OR2696	TAACTATCACCGCCAGAGGTAAAATAGTCAACACGCACGGTGTTAGATATTTATCCCTTGTGGTGATAGATTTAACGTAATTGAAAGAGGAAC	Hybridizing sense oligonucleotide for pRM promoter	VN1817
OR2697	GTACGTTCCTCTTTCAATTACGTTAAATCTATCACCACAAGGGATAAATATCTAACACCGTGCGTGTTGACTATTTTACCTCTGGCGGTGATAGTTAAT	Hybridizing antisense oligonucleotide for pRM promoter	VN1817
OR2698	TAACTATCACCGCCAGAGGTAAAATAGTCAACACGCACGGTGTTACATTAGGCACCCCAGGCTAGATATTTATCCCTTGTGGTGATAGATTTAACGTAATTGAAAGAGGAAC	Hybridizing sense oligonucleotide for pRMv2 promoter	VN1818
OR2699	GTACGTTCCTCTTTCAATTACGTTAAATCTATCACCACAAGGGATAAATATCTAGCCTGGGGTGCCTAATGTAACACCGTGCGTGTTGACTATTTTACCTCTGGCGGTGATAGTTAAT	Hybridizing antisense oligonucleotide for pRMv2 promoter	VN1818
OR2700	TAACTATCACCGCCAGAGGTAAAATAGTCAACACGCACGGTGTTACCCCAGGCTAGATATTTATCCCTTGTGGTGATAGATTTAACGTAATTGAAAGAGGAAC	Hybridizing sense oligonucleotide for pRMv3 promoter	VN1819
OR2701	GTACGTTCCTCTTTCAATTACGTTAAATCTATCACCACAAGGGATAAATATCTAGCCTGGGGTAACACCGTGCGTGTTGACTATTTTACCTCTGGCGGTGATAGTTAAT	Hybridizing antisense oligonucleotide for pRMv3 promoter	VN1819
OR564	AAGAGACGTTTGGCGCGGCCGCAGCAAAGGTTCAGGTGAACAATG	Sense oligonucleotide for PCR amplification of ASF1A	VN550
OR565	AGATCTGTAAGGTAAGGATCCTTATCAGTTATCTTCCCAATTAATGTGGA	Antisense oligonucleotide for PCR amplification of ASF1An	VN550
OR566	GGCCGCAGGCGCGATGGGCACCATCATGCCGAAAGATATCCAGCTGGCGCGTCGTATCCGTGGCTGAG	Hybridizing sense oligonucleotide for ecoding IP1 peptide	VN515, VN1313, VN1262
OR567	GATCCTCAGCCACGGATACGACGCGCCAGCTGGATATCTTTCGGCATGATGGTGCCCATCGCGCCTGC	Hybridizing antisense oligonucleotide for ecoding IP1 peptide	VN515, VN1313, VN1262
OR568	GGCCGCAGGCGCGATGGGCACCATCATGCCGAAAGATATCCAGCTGGCGCGTCGTATCCGTGGCGCGGGCGGCCGTACCCTGTACGGCTTTGGCTGAG	Hybridizing sense oligonucleotide for ecoding IP2 peptide	VN516, VN1043, VN1314, VN1287
OR569	GATCCTCAGCCAAAGCCGTACAGGGTACGGCCGCCCGCGCCACGGATACGACGCGCCAGCTGGATATCTTTCGGCATGATGGTGCCCATCGCGCCTGC	Hybridizing antisense oligonucleotide for ecoding IP2 peptide	VN516, VN1043, VN1314, VN1287
OR570	GGCCGCAGCAAGCACCGAACGCAAATGGGCAGAACTGGCACGTCGTATTCGTGGTGCAGGCGGTGTTACCCTCAATGGTTTTGGTTGAG	Hybridizing sense oligonucleotide for ecoding ip3 peptide	VN517, VN990
OR571	GATCCTCAACCAAAACCATTGAGGGTAACACCGCCTGCACCACGAATACGACGTGCCAGTTCTGCCCATTTGCGTTCGGTGCTTGCTGC	Hybridizing antisense oligonucleotide for ecoding ip3 peptide	VN517, VN990
OR572	GGCCGCAGCAAGCACCGAAGAAAAATGGGCACGTCTGGCACGTCGTATTGCAGGCGCAGGCGGTGTTACCCTGGATGGTTTTGGTTGAG	Hybridizing sense oligonucleotide for ecoding ip4 peptide	VN518, VN1335, VN1316, VN1852
OR573	GATCCTCAACCAAAACCATCCAGGGTAACACCGCCTGCGCCTGCAATACGACGTGCCAGACGTGCCCATTTTTCTTCGGTGCTTGCTGC	Hybridizing antisense oligonucleotide for ecoding ip4 peptide	VN518, VN1335, VN1316, VN1852
OR574	GGCCGCAGCAAGCACCGAAAGAAAATGGGCAGAAGCAGCACGTCGTGCACGTGGTGCCGGTGGTGTTACCCTCAATGGTGCAGGTTGAG	Hybridizing sense oligonucleotide for ecoding ip3mut3A peptide	VN519, VN999, VN1312, VN1264
OR575	GATCCTCAACCTGCACCATTGAGGGTAACACCACCGGCACCACGTGCACGACGTGCTGCTTCTGCCCATTTTCTTTCGGTGCTTGCTGC	Hybridizing antisense oligonucleotide for ecoding ip3mut3A peptide	VN519, VN999, VN1312, VN1264
OR865	AAGAGACGTTTGGCGCGGCCGCAATGGCGAAAGTCTCGGTG	Sense oligonucleotide for PCR amplification of ASF1-B	VN627
OR866	AGATCTGTAAGGTAAGGATCCTTATCAGTTATCCCAATTGATATGGAAGCGG	Antisense oligonucleotide for PCR amplification of ASF1-B	VN627
OR466	GAATTAATTCATGAGCGGATACATATTTGAATG	Sense oligonucleotide for PCR amplification of VN627 fragment	VN627 derivative
OR467	TTGGACTTCTGTTTCCTGTTTAACG	Antisense oligonucleotide for PCR amplification of VN627 fragment	VN627 derivative
OR1593	GTATGGATGAACTGTATAAGTGAAATTCCTGGTCCAGGAATTTCACATATTCAACGGGAAACGTCTTG	Sense oligonucleotide for PCR amplification from VN627 fragment	VN627 derivative
OR1624	GCTCATGAATTAATTCACTAGTCTTAGAAAAACTCATCGAGCATCAAATG	Antisense oligonucleotide for PCR amplification from VN627 fragment	VN627 derivative
OR340	CACTGACTCGCTACGCTCGGTCGTTCGACTGCGG	Sense oligonucleotide for PCR amplification of a VN627 derivative fragment	VN991
OR337	CCACTGGAGCACCTCAAAAACACCATCATACACTAATCAGTAAGT	Antisense oligonucleotide for PCR amplification of a VN627 derivative fragment	VN991
OR339	CGAACGATCAAAAATAAGTGCCTTC	Sense oligonucleotide for PCR amplification of rpoA-IP1 fusion from VN515	VN991
OR869	TGCGTCCGGCGTAGAG	Antisense oligonucleotide for PCR amplification of rpoA-IP1 fusion from VN515	VN991
OR1024	CTCTACGCCGGACGCACTCGGTTCCAAAAAAAAAAAAAAAGACGCTGAAAAGCGTCTTTTTTTTTTTTGGTCCCCACTGGAGCACCTCAAAAAC	Hybridizing sense oligonucleotide including L3S2P21 terminator	VN991
OR1025	GTTTTTGAGGTGCTCCAGTGGGGACCAAAAAAAAAAAAGACGCTTTTCAGCGTCTTTTTTTTTTTTTTTGGAACCGAGTGCGTCCGGCGTAGAG	Hybridizing antisense oligonucleotide including L3S2P21 terminator	VN991
OR1040	GAAGAGACGTTTGGCGGTACCGCAATGGCGAAAGTCTCGG	Sense oligonucleotide for PCR amplification of ASF1-B (replacement of NotI site by an Acc65I site)	VN991
OR1041	CAGATCTGTAAGGTAAGAGCTCTTATCAGTTATCCCAATTGATATGGAAGC	Antisense oligonucleotide for PCR amplification of ASF1-B (replacement of BamI site by an SacI site)	VN991
OR213	TCGAGAGCGAGGCTCTTCAAGCTCGCAAAATTGCTCTTCAAGCT	Sense oligonucleotide for PCR opening of VN990 upstream l cI ORF	VN1170
OR1449	ATGAGCACAAAAAAGAAACCATTAACACAAGAGCAGC	Antisense oligonucleotide for PCR opening of VN990 upstream l cI ORF	VN1170
OR1903	GTGTTAATGGTTTCTTTTTTGTGCTCATTGAGACCTCTATCACTGATGGTCTCGCGCGCTTGAAGAGATAAATTGCACTG	Complementary sense oligo for PCR filling in order to create a BsaI based Golden Gate cassette upstream l cI fusion	VN1170
OR1904	CTTGAAGAGCCTCGCTCTCGAGACATGGACTCGTCTACTAGCGGTCTGGAGACATCTAGATTTCAGTGCAATTTATCTCTTCAAGCG	Complementary antisense oligo for PCR filling in order to create a a BsaI based Golden Gate cassette upstream l cI fusion	VN1170
OR1910	GCGTATGGTCTCGCGCGCTTGACATCCCTATCAGTGATAGAGATACTGCTAGCACTTAAGTAGWCCARCTCGCHAGSTCATATAATGATGAGACCCGCATACCCACGTTCGT	Complementary sense oligo for PCR filling in order to create an RBS library coupled to pLTetO promoter upstream the l cI fusion	VN1171
OR1911	ACGAACGTGGGTATGCGG	Complementary antisense oligo for PCR filling in order to create an RBS library coupled to pLTetO promoter upstream the l cI fusion	VN1171
OR1917	TAACCAACACCGCCAGAGATACATTAGGCACCGGCGGCTTGACACTTTATGCTTCCGGCTCGGATACTGTGTGGAATTGAAAGAGGAAC	Hybridizing sense oligonucleotide corresponding to pOL2-62_L promoter with an invalidated dcm site	VN1315
OR1918	GTACGTTCCTCTTTCAATTCCACACAGTATCCGAGCCGGAAGCATAAAGTGTCAAGCCGCCGGTGCCTAATGTATCTCTGGCGGTGTTGGTTAAT	Hybridizing antisense oligonucleotide corresponding to pOL2-62_L promoter with an invalidated dcm site	VN1315
OR1861	CTCGGATACTGTGTGGATTTGASAGSGGSASGTACDATGAGCCATATTCAACGGGA	Sense oligonucleotide for PCR amplification of “weak RBS library + KanR” fragment	VN1265
OR1865	GCTCATGAATTAATTCACTAGTCTTAGAAAAAC	Antisense oligonucleotide for PCR amplification of “weak RBS library + KanR” fragment	VN1265

### Sheet: qB2H_stochasticity_test
Primer_name	Sequence (index, template hybridization, BsaI, overhang)	Template	Description
OR2823	AAAGAAGAGAAACCAGAGGCAGCATGAGACCATCGATCGATGGTCTCGAATAGATCCTCTACGCCGGACGCACTCGG	OR2824	Construction of VN1896 and VN1897 GG acceptor plasmids (complementary to OR2824)
OR2824	CCGAGTGCGTCCGGCGTAGAGGATCTATTCGAGACCATCGATCGATGGTCTCATGCTGCCTCTGGTTTCTCTTCTTT	OR2823	Construction of VN1896 and VN1897 GG acceptor plasmids (complementary to OR2823)
OR2825	ACACGGTCTCAAGCAGCAGCAAGCACCGAAAGAAAATGGGCAGAAGCAGCACGTCGTGCACGTGGTGCCGGTGGTGTTACCCTCAATGGTGCAGGCTGATAAAGGGCAGTGGAGAGTGG	OR2830 to OR2839	Coupling of ip3_mut3A sequence to barcodes 1 to 10.
OR2826	ACACGGTCTCAAGCAGCAGGCGCGATGGGCACCATCATGCCGAAAGATATCCAGCTGGCGCGTCGTATCCGTGGCTGATAAAGGGCAGTGGAGAGTGG	OR2830 to OR2839	Coupling of ip1 sequence to barcodes 1 to 10.
OR2827	ACACGGTCTCAAGCAGCAGGCGCGATGGGCACCATCATGCCGAAAGATATCCAGCTGGCGCGTCGTATCCGTGGCGCGGGCGGCCGTACCCTGTACGGCTTTGGCTGATAAAGGGCAGTGGAGAGTGG	OR2830 to OR2839	Coupling of ip2 sequence to barcodes 1 to 10.
OR2828	ACACGGTCTCAAGCAGCAGCAAGCACCGAACGCAAATGGGCAGAACTGGCACGTCGTATTCGTGGTGCAGGCGGTGTTACCCTCAATGGTTTTGGCTGATAAAGGGCAGTGGAGAGTGG	OR2830 to OR2839	Coupling of ip3 sequence to barcodes 1 to 10.
OR2829	ACACGGTCTCAAGCAGCAGCAAGCACCGAAGAAAAATGGGCACGTCTGGCACGTCGTATTGCAGGCGCAGGCGGTGTTACCCTGGATGGTTTTGGCTGATAAAGGGCAGTGGAGAGTGG	OR2830 to OR2839	Coupling of ip4 sequence to barcodes 1 to 10.
OR2830	GTAGAGGGTCTCCTATTGACTCCCACCTCTCCACTCTCCACTGCCCTTTATCAGCC	OR2825 to OR2829	Barcode 1 (BC1)
OR2831	GTAGAGGGTCTCCTATTACGTGCCACCTCTCCACTCTCCACTGCCCTTTATCAGCC	OR2825 to OR2829	Barcode 2 (BC2)
OR2832	GTAGAGGGTCTCCTATTCCCCTCCACCTCTCCACTCTCCACTGCCCTTTATCAGCC	OR2825 to OR2829	Barcode 3 (BC3)
OR2833	GTAGAGGGTCTCCTATTTCAGCCCACCTCTCCACTCTCCACTGCCCTTTATCAGCC	OR2825 to OR2829	Barcode 4 (BC4)
OR2834	GTAGAGGGTCTCCTATTGGGGTCCACCTCTCCACTCTCCACTGCCCTTTATCAGCC	OR2825 to OR2829	Barcode 5 (BC5)
OR2835	GTAGAGGGTCTCCTATTTGCAGCCACCTCTCCACTCTCCACTGCCCTTTATCAGCC	OR2825 to OR2829	Barcode 6 (BC6)
OR2836	GTAGAGGGTCTCCTATTCATGGCCACCTCTCCACTCTCCACTGCCCTTTATCAGCC	OR2825 to OR2829	Barcode 7 (BC7)
OR2837	GTAGAGGGTCTCCTATTGTACGCCACCTCTCCACTCTCCACTGCCCTTTATCAGCC	OR2825 to OR2829	Barcode 8 (BC8)
OR2838	GTAGAGGGTCTCCTATTTTTTTCCACCTCTCCACTCTCCACTGCCCTTTATCAGCC	OR2825 to OR2829	Barcode 9 (BC9)
OR2839	GTAGAGGGTCTCCTATTAAAATCCACCTCTCCACTCTCCACTGCCCTTTATCAGCC	OR2825 to OR2829	Barcode 10 (BC10)
OR2889	AATGATACGGCGACCACCGAGATCTACACTAATCTTAACACTCTTTCCCTACACGACGCTCTTCCGATCTGAGAAACCAGAGGCAGCAGC	VN1898 to VN1907	Sense oligonucleotide fused to Illumina adaptor (PAGE purified)
OR2890	CAAGCAGAAGACGGCATACGAGATAAGCACTGGTGACTGGAGTTCAGACGTGTGCTCTTCCGATCTGCGTCCGGCGTAGAGG	VN1898 to VN1902	Antisense oligonucleotide fused to Illumina adaptor (PAGE purified)
OR2891	CAAGCAGAAGACGGCATACGAGATCTAGCAAGGTGACTGGAGTTCAGACGTGTGCTCTTCCGATCTGCGTCCGGCGTAGAGG	VN1898 to VN1902	Antisense oligonucleotide fused to Illumina adaptor (PAGE purified)
OR2892	CAAGCAGAAGACGGCATACGAGATGTTACGCAGTGACTGGAGTTCAGACGTGTGCTCTTCCGATCTGCGTCCGGCGTAGAGG	VN1903 to VN1907	Antisense oligonucleotide fused to Illumina adaptor (PAGE purified)
OR2893	CAAGCAGAAGACGGCATACGAGATATTGCGTGGTGACTGGAGTTCAGACGTGTGCTCTTCCGATCTGCGTCCGGCGTAGAGG	VN1903 to VN1907	Antisense oligonucleotide fused to Illumina adaptor (PAGE purified)
OR2894	CAAGCAGAAGACGGCATACGAGATACCTGGAAGTGACTGGAGTTCAGACGTGTGCTCTTCCGATCTGCGTCCGGCGTAGAGG	VN1903 to VN1907	Antisense oligonucleotide fused to Illumina adaptor (PAGE purified)

### Sheet: qB2H_interface_mapping
Primer_name	Sequence ( Index; UMI; Dephaser; BsaI; Overhang )	Template	Description
OR1588	CAAGCAGAAGACGGCATACGAGATAAGCACTGGTGACTGGAGTTCAGACGTGTGCTCTTCCGATCT	OR1766,OR1767,OR1768	Preparation of 5’ Illumina GG ready dsDNA adaptor (i7 index) by equimolar pooling PCR filling products independently prepared with template oligonucleotides
OR1589	CAAGCAGAAGACGGCATACGAGATCTAGCAAGGTGACTGGAGTTCAGACGTGTGCTCTTCCGATCT	OR1766,OR1767,OR1768	Preparation of 5’ Illumina GG ready dsDNA adaptor (i7 index) by equimolar pooling PCR filling products independently prepared with template oligonucleotides
OR1766	GGGAAAGGTCTCAACCTDNDDNDDTAGATCGGAAGAGCACACG	OR1588, OR1589	Preparation of 5’ Illumina GG ready dsDNA adaptor with UMI_1 by equimolar pooling PCR filling products independently prepared with template oligonucleotides
OR1767	GGGAAAGGTCTCAACCTDNDDNDDAGAGATCGGAAGAGCACACG	OR1588, OR1589	Preparation of 5’ Illumina GG ready dsDNA adaptor with UMI_1 by equimolar pooling PCR filling products independently prepared with template oligonucleotides
OR1768	GGGAAAGGTCTCAACCTDNDDNDDGCGAGATCGGAAGAGCACACG	OR1588, OR1589	Preparation of 5’ Illumina GG ready dsDNA adaptor with UMI_1 by equimolar pooling PCR filling products independently prepared with template oligonucleotides
OR1705	AATGATACGGCGACCACCGAGATCTACACTAATCTTAACACTCTTTCCCTACACGACGCTCTTCCGATCT	OR1769, OR1770, OR1771	Preparation of 3’ Illumina GG ready dsDNA adaptor (i5 index, #3) by equimolar pooling PCR filling products independently prepared with template oligonucleotides
OR1769	GGGAAAGGTCTCAGAATDNDDNDDTAGATCGGAAGAGCGTCG	OR1705	Preparation of 3’ Illumina GG ready dsDNA adaptor with UMI_2 by equimolar pooling PCR filling products independently prepared with template oligonucleotides
OR1770	GGGAAAGGTCTCAGAATDNDDNDDAGAGATCGGAAGAGCGTCG	OR1705	Preparation of 3’ Illumina GG ready dsDNA adaptor with UMI_2 by equimolar pooling PCR filling products independently prepared with template oligonucleotides
OR1771	GGGAAAGGTCTCAGAATDNDDNDDGCGAGATCGGAAGAGCGTCG	OR1705	Preparation of 3’ Illumina GG ready dsDNA adaptor with UMI_2 by equimolar pooling PCR filling products independently prepared with template oligonucleotides
OR1772	GGGAAAGGTCTCAATTCCGGAAACCGACG	VN1296	Primer for amplifying ASF1 C-term region (positions V90-D154) before GG assembly with Illumina adaptors
OR1773	GGGAAAGGTCTCAAGGTAAGAGCTCTTATCAAGATCC	VN1296	Primer for amplifying ASF1 C-term region (positions V90-D154) before GG assembly with Illumina adaptors
OR1774	AATGATACGGCGACCACC	Assembled GG products	Forward primer for amplification of fully assembled GG products intended for Illumina NGS sequencing
OR1775	CAAGCAGAAGACGGCATACG	Assembled GG products	Reverse primer for amplification of fully assembled GG products intended for Illumina NGS sequencing
OR1793	GGGAAAGGTCTCAATTCTCCGAAGCGCTGGC	VN1297	Primer for amplifying Middle region of ASF1 (positions A35-L96) before GG assembly with Illumina adaptors
OR1794	GGGAAAGGTCTCAAGGTGAATTCCTGGCCGTGATACG	VN1297	Primer for amplifying Middle region of ASF1 (positions A35-L96) before GG assembly with Illumina adaptors
OR2109	GGGAAAGGTCTCAATTCCGGGTCTTCCATGGCG	VN1382, VN1383	Primer for amplifying ASF1 N-term region (amino acid positions K3-V62) before GG assembly with Illumina adaptors
OR2110	GGGAAAGGTCTCAAGGTCGGGACCGGGCC	VN1382, VN1383	Primer for amplifying ASF1 N-term region (amino acid positions K3-V62) before GG assembly with Illumina adaptors

### Sheet: qB2H_binder_selection
Oligos Pool (oPool, IDT)	Primer_name	Sequence (BsaI; Overhang, PCR filling hybridization, ip4_mutG coding, Homology for gibson cloning, Illumina index, template hybridation)	Description	Destination vector
No	OR2880	GTGAAAGAAGAGAAACCAGAGGCGGCTGCGAAGAGACCTTGAATGGGGGTCTCAGGCTCAGAAGCAAAATGGGCACGTCTGGCACGTCG	dsDNA generated by PCR filling with OR2883 (linker=GSEAK)
No	OR2881	GTGAAAGAAGAGAAACCAGAGGCGGCTGCGAAGAGACCTTGAATGGGGGTCTCAGGCTCAGAAAAATGGGCACGTCTGGCACGTCG	dsDNA generated by PCR filling with OR2883 (linker=GSEK)
No	OR2882	GTGAAAGAAGAGAAACCAGAGGCGGCTGCGAAGAGACCTTGAATGGGGGTCTCAGGCTCAAAATGGGCACGTCTGGCACGTCG	dsDNA generated by PCR filling with OR2883 (linker=GSK)
No	OR2883	CGAGTGCGTCCGGCGTAGAGGATCCTCAACCGGCACCATTCAGGGTAACACCGCCTGCGCCTGCGGTACGACGTGCCAGACGTGCCC	dsDNA generated by PCR filling with one of following oligonucleotides: OR2880-OR2882 (respectively,
Yes	OR2928	AGATCGGGTCTCAGCGAGCAGCAGCGAACTGGCGGCGGTGCGCGCGACCCTGGCGGCGCGCGCGGATGGCTAGAGACCGTACGC AGATCGGGTCTCAGCGAGCGCGGCGGAACTGGCGAAAGTGAAAGCGATTCTGGCGGCGCGCGAAAACGGCTAGAGACCGTACGC AGATCGGGTCTCAGCGAGCAGCGCGGAACTGGCGGAAGTGCGCGCGATTCTGGCGAAAGATGAAAACGGCTAGAGACCGTACGC AGATCGGGTCTCAGCGAGCAGCAGCGAACTGGCGGAAGTGCGCGCGATTCTGGCGAAAGATGAAAACGGCTAGAGACCGTACGC AGATCGGGTCTCAGCGAGCAGCGCGGAACTGGAAAAAGTGAAAGCGATTCTGGCGGCGG…	Pool of 378 oligonucleotides (oPool, IDT). The corresponding dsDNAs were created by PCR filling using OR2933.
No	OR2933	GCGTACGGTCTCTAGCC	Used to create the corresponding dsDNAs from OR2928 by PCR filling.
No	OR2890	CAAGCAGAAGACGGCATACGAGATAAGCACTGGTGACTGGAGTTCAGACGTGTGCTCTTCCGATCTGCGTCCGGCGTAGAGG	PCR generation of amplicons for Illumina sequencing
No	OR2891	CAAGCAGAAGACGGCATACGAGATCTAGCAAGGTGACTGGAGTTCAGACGTGTGCTCTTCCGATCTGCGTCCGGCGTAGAGG	PCR generation of amplicons for Illumina sequencing
No	OR2892	CAAGCAGAAGACGGCATACGAGATGTTACGCAGTGACTGGAGTTCAGACGTGTGCTCTTCCGATCTGCGTCCGGCGTAGAGG	PCR generation of amplicons for Illumina sequencing
No	OR2893	CAAGCAGAAGACGGCATACGAGATATTGCGTGGTGACTGGAGTTCAGACGTGTGCTCTTCCGATCTGCGTCCGGCGTAGAGG	PCR generation of amplicons for Illumina sequencing
No	OR2894	CAAGCAGAAGACGGCATACGAGATACCTGGAAGTGACTGGAGTTCAGACGTGTGCTCTTCCGATCTGCGTCCGGCGTAGAGG	PCR generation of amplicons for Illumina sequencing
No	OR2895	AATGATACGGCGACCACCGAGATCTACACGGCTCTGAACACTCTTTCCCTACACGACGCTCTTCCGATCTCGTCAGCCTGAAGTGAAAGAAGAG	PCR generation of amplicons for Illumina sequencing
