## Supplementary material for "Optimized quantitative bacterial two-hybrid (qB2H) for protein-protein interaction assessment": Fitness data from interface mapping experiment

### Sheet: ASF1+ip3_fitness
mutation	mean_enrichment	log2_enrichment
K3D	1.09	0.124328
K3I	0.97	-0.0439433
K3R	0.95	-0.0740006
S5A	0.77	-0.37707
S5E	1.055	0.077243
S5F	1.075	0.104337
S5G	1.125	0.169925
S5I	1.02	0.0285692
S5K	1.09	0.124328
S5L	0.99	-0.0144996
S5N	1.11	0.15056
S5R	0.975	-0.0365259
S5S	1	0
S5T	0.89	-0.168123
L7A	1.275	0.350497
L7E	1.075	0.104337
L7F	1.205	0.269033
L7G	1.025	0.0356239
L7I	0.95	-0.0740006
L7K	1	0
L7N	0.98	-0.0291463
L7R	1.16	0.214125
L7S	1.07	0.0976108
L7T	0.96	-0.0588937
N8E	0.96	-0.0588937
N8F	1.065	0.0908534
N8L	1.13	0.176323
A10D	0.93	-0.104697
A10E	0.78	-0.358454
A10F	1.01	0.0143553
A10G	0.87	-0.200913
A10K	0.87	-0.200913
A10R	1.16	0.214125
L12A	1	0
L12E	1.305	0.38405
L12F	1.175	0.232661
L12G	1.085	0.117695
L12I	1.19	0.250962
L12K	1.15	0.201634
L12N	1.03	0.0426443
L12R	1.115	0.157044
L12S	1.01	0.0143553
L12T	1.19	0.250962
E13A	0.72	-0.473931
E13F	0.945	-0.0816138
E13G	1.2	0.263034
E13L	0.78	-0.358454
E13R	0.81	-0.304006
E13S	0.92	-0.120294
E13T	0.94	-0.0892673
N14A	0.765	-0.386468
N14D	1.4	0.485427
N14E	1.095	0.130931
N14F	0.45	-1.152
N14G	1	0
N14L	0.44	-1.18442
N14Q	0.965	-0.0513992
N14R	0.865	-0.209228
N14S	0.99	-0.0144996
N14T	1	0
P15A	0.88	-0.184425
P15E	0.885	-0.176251
P15F	1.115	0.157044
P15G	1.195	0.257011
P15I	1.1	0.137504
P15K	1.13	0.176323
P15L	1.09	0.124328
P15N	1.005	0.0071955
P15R	1.13	0.176323
P15S	0.92	-0.120294
P15T	1.01	0.0143553
S16E	1.045	0.0635029
S16F	0.73	-0.454032
S16G	0.9	-0.152003
S16K	1.03	0.0426443
S16L	1.26	0.333424
S16N	0.97	-0.0439433
S16R	0.95	-0.0740006
P17A	1.25	0.321928
P17E	0.93	-0.104697
P17F	1.12	0.163499
P17G	1.075	0.104337
P17I	0.94	-0.0892673
P17K	0.96	-0.0588937
P17L	1.11	0.15056
P17N	0.885	-0.176251
P17R	1.26	0.333424
P17S	0.97	-0.0439433
P17T	1.16	0.214125
H19A	1	0
H19D	0.79	-0.340075
H19E	0.69	-0.535332
H19G	0.685	-0.545824
H19K	0.9	-0.152003
H19L	0.89	-0.168123
S20A	0.955	-0.0664274
S20E	1.02	0.0285692
S20F	1.17	0.226509
S20G	0.81	-0.304006
S20K	1.13	0.176323
S20L	1.195	0.257011
S20N	1.17	0.226509
S20Q	0.92	-0.120294
S20R	0.95	-0.0740006
S20T	0.75	-0.415037
P21A	1.04	0.0565835
P21E	0.77	-0.37707
P21F	1.04	0.0565835
P21G	0.83	-0.268817
P21I	0.98	-0.0291463
P21K	1.04	0.0565835
P21L	0.98	-0.0291463
P21N	0.915	-0.128156
P21R	1.035	0.0496308
P21S	1.02	0.0285692
P21T	1.21	0.275007
R23A	1.095	0.130931
R23D	1.15	0.201634
R23E	1.265	0.339137
R23F	1.075	0.104337
R23G	0.8	-0.321928
R23K	0.81	-0.304006
R23L	0.95	-0.0740006
R23N	0.89	-0.168123
R23T	0.88	-0.184425
E25A	1	0
E25F	1.045	0.0635029
E25G	1	0
E25K	1.15	0.201634
E25L	1.015	0.0214797
E25Q	1.05	0.0703893
E25R	1.075	0.104337
E25S	1.12	0.163499
E25T	1.24	0.31034
S27E	1.15	0.201634
S27G	0.83	-0.268817
S27K	0.87	-0.200913
E29A	0.62	-0.68966
E29F	1.41	0.495695
E29G	1.1	0.137504
E29K	0.96	-0.0588937
E29L	0.885	-0.176251
E29Q	0.7	-0.514573
E29R	0.72	-0.473931
E29S	1.17	0.226509
E29T	0.89	-0.168123
S31E	1.03	0.0426443
S31F	1	0
S31G	0.63	-0.666576
S31K	1.28	0.356144
S31R	0.85	-0.234465
E32A	1.01	0.0143553
E32F	0.885	-0.176251
E32G	0.855	-0.226004
E32K	0.72	-0.473931
E32L	1.01	0.0143553
E32Q	1.08	0.111031
E32R	0.91	-0.136062
E32S	1.08	0.111031
E32T	0.88	-0.184425
A33D	0.835	-0.260152
A33E	0.79	-0.340075
A33F	0.81	-0.304006
A33G	0.99	-0.0144996
A33K	1.29	0.367371
A33L	0.81	-0.304006
A33N	1.015	0.0214797
A33R	0.94	-0.0892673
A33S	0.78	-0.358454
A33T	1.22	0.286881
A35D	1.06	0.0840643
A35E	1.125	0.169925
A35F	1.03	0.0426443
A35G	1.19	0.250962
A35K	0.92	-0.120294
A35L	0.85	-0.234465
A35N	1.02	0.0285692
A35R	0.89	-0.168123
A35S	0.72	-0.473931
A35T	0.89	-0.168123
D36A	1.03	0.0426443
D36F	0.95	-0.0740006
D36G	1.06	0.0840643
D36K	0.86	-0.217591
D36L	0.99	-0.0144996
D36N	1.1	0.137504
D36Q	1.02	0.0285692
D36R	0.865	-0.209228
D36S	0.89	-0.168123
D36T	0.88	-0.184425
D37F	0.985	-0.0218044
D37G	1.01	0.0143553
D37K	1.07	0.0976108
D37Q	0.76	-0.395929
D37R	0.94	-0.0892673
D37S	1.11	0.15056
D37T	1.12	0.163499
E39D	0.49	-1.02915
E39F	0.885	-0.176251
E39G	0.76	-0.395929
E39K	1.32	0.400538
E39L	0.91	-0.136062
E39Q	1.08	0.111031
E39R	0.79	-0.340075
E39S	1.01	0.0143553
K41A	0.86	-0.217591
K41D	1	0
K41F	0.94	-0.0892673
K41G	1.095	0.130931
K41L	0.79	-0.340075
K41Q	1.06	0.0840643
K41R	0.69	-0.535332
K41S	0.86	-0.217591
I43A	0.84	-0.251539
I43E	0.795	-0.330973
I43G	0.395	-1.34008
I43K	0.88	-0.184425
I43R	0.96	-0.0588937
I43V	0.715	-0.483985
V45A	0.9	-0.152003
V45D	0.14	-2.8365
V45E	0.13	-2.94342
V45F	1.085	0.117695
V45G	0.45	-1.152
V45I	0.91	-0.136062
V45K	0.12	-3.05889
V45N	0.2	-2.32193
V45R	0.15	-2.73697
V45S	0.44	-1.18442
V45T	0.58	-0.785875
E49A	0.83	-0.268817
E49F	1.05	0.0703893
E49L	0.71	-0.494109
E49Q	0.82	-0.286304
E49T	1.11	0.15056
E51A	0.875	-0.192645
E51F	1.135	0.182692
E51G	0.935	-0.0969617
E51K	1.18	0.238787
E51L	1.055	0.077243
E51Q	0.92	-0.120294
E51R	0.8	-0.321928
E51S	0.99	-0.0144996
E51T	1.27	0.344828
E52K	1.27	0.344828
E52L	1.145	0.195348
E52Q	0.89	-0.168123
E52T	0.92	-0.120294
F53E	0.78	-0.358454
F53G	0.89	-0.168123
F53I	0.78	-0.358454
F53M	0.79	-0.340075
F53R	0.55	-0.862496
F53S	0.52	-0.943416
D54A	0.115	-3.12029
D54G	0.25	-2
D54K	0.14	-2.8365
D54N	0.28	-1.8365
D54Q	0.24	-2.05889
D54R	0.12	-3.05889
D54S	0.11	-3.18442
Q55A	0.6	-0.736966
Q55D	0.44	-1.18442
Q55E	0.87	-0.200913
Q55F	1.11	0.15056
Q55G	0.225	-2.152
Q55I	1.01	0.0143553
Q55K	0.92	-0.120294
Q55L	0.97	-0.0439433
Q55N	0.585	-0.773491
Q55R	0.67	-0.577767
Q55S	0.79	-0.340075
Q55T	1.35	0.432959
I56G	0.65	-0.621488
I56N	1.07	0.0976108
I56R	1.06	0.0840643
I56V	0.66	-0.599462
D58F	0.745	-0.424688
D58L	0.83	-0.268817
S59A	0.955	-0.0664274
S59E	1.1	0.137504
S59F	0.995	-0.00723157
S59G	0.71	-0.494109
S59K	0.84	-0.251539
S59L	1.12	0.163499
S59N	1.06	0.0840643
S59R	0.99	-0.0144996
V60F	0.8	-0.321928
V60G	0.72	-0.473931
V60K	0.57	-0.810966
V60L	0.785	-0.349235
V60N	0.945	-0.0816138
V60R	0.83	-0.268817
V60S	0.8	-0.321928
V60T	0.85	-0.234465
V60Z	0.19	-2.39593
L61A	0.62	-0.68966
L61E	0.765	-0.386468
L61F	0.81	-0.304006
L61G	0.82	-0.286304
L61I	0.78	-0.358454
L61K	0.67	-0.577767
L61N	0.65	-0.621488
L61R	0.81	-0.304006
L61T	0.74	-0.434403
V62G	0.71	-0.494109
V62R	0.59	-0.761213
V62S	0.64	-0.643856
V90E	1.165	0.22033
V90R	0.89	-0.168123
V90T	1.07	0.0976108
G91K	0.89	-0.168123
G91L	1.21	0.275007
V92G	1.02	0.0285692
V92K	1.05	0.0703893
V92L	1.15	0.201634
L96A	0.83	-0.268817
L96R	0.19	-2.39593
L96T	0.88	-0.184425
T100A	1.02	0.0285692
T100E	1.065	0.0908534
T100F	1.145	0.195348
T100G	1.11	0.15056
T100L	1	0
T100N	1.01	0.0143553
T100R	1.085	0.117695
T100S	1.02	0.0285692
H102A	1.1	0.137504
H102D	1.05	0.0703893
H102E	1.045	0.0635029
H102F	1.135	0.182692
H102G	1.045	0.0635029
H102K	0.99	-0.0144996
H102L	1.175	0.232661
H102R	1	0
H102S	1.18	0.238787
H102T	1.11	0.15056
G103E	1.245	0.316146
G103F	1.12	0.163499
G103K	1.105	0.144046
G103L	1.145	0.195348
G103N	1.13	0.176323
G103R	1.07	0.0976108
G103T	1.17	0.226509
Q104A	1.125	0.169925
Q104D	0.96	-0.0588937
Q104E	1.01	0.0143553
Q104F	0.995	-0.00723157
Q104G	0.94	-0.0892673
Q104I	1.14	0.189034
Q104L	1.16	0.214125
Q104N	1.025	0.0356239
Q104R	0.97	-0.0439433
Q104S	0.86	-0.217591
Q104T	0.96	-0.0588937
E105A	1.015	0.0214797
E105F	0.26	-1.94342
E105G	0.47	-1.08927
E105K	0.36	-1.47393
E105L	0.98	-0.0291463
E105Q	1.11	0.15056
E105R	0.345	-1.53533
E105S	0.91	-0.136062
E105T	1	0
R108A	0.53	-0.915936
R108D	0.27	-1.88897
R108E	0.23	-2.12029
R108F	0.235	-2.08927
R108G	0.24	-2.05889
R108K	1.03	0.0426443
R108L	0.245	-2.02915
R108N	0.82	-0.286304
R108T	1	0
G110A	0.87	-0.200913
G110E	0.22	-2.18442
G110F	0.34	-1.55639
G110K	0.2	-2.32193
G110L	0.275	-1.8625
G110N	0.37	-1.4344
G110R	0.2	-2.32193
G110S	0.8	-0.321928
G110T	0.47	-1.08927
Y112A	0.78	-0.358454
Y112E	0.625	-0.678072
Y112F	1.06	0.0840643
Y112G	0.82	-0.286304
Y112K	0.59	-0.761213
Y112L	0.95	-0.0740006
Y112N	0.42	-1.25154
Y112R	0.675	-0.567041
Y112S	0.38	-1.39593
Y112T	0.65	-0.621488
N114A	1.04	0.0565835
N114D	0.98	-0.0291463
N114E	1.265	0.339137
N114F	1.255	0.327687
N114G	1.105	0.144046
N114L	1.25	0.321928
N114Q	0.99	-0.0144996
N114R	1.19	0.250962
N114T	0.92	-0.120294
E116A	0.875	-0.192645
E116F	0.72	-0.473931
E116G	0.845	-0.242977
E116K	1.16	0.214125
E116L	0.93	-0.104697
E116Q	1.14	0.189034
E116R	1.245	0.316146
E116S	1.03	0.0426443
E116T	1.17	0.226509
L118A	1.105	0.144046
L118E	1.045	0.0635029
L118F	1.06	0.0840643
L118G	1.13	0.176323
L118I	1.015	0.0214797
L118K	1.08	0.111031
L118N	1.055	0.077243
L118R	1.07	0.0976108
L118S	1.07	0.0976108
L118T	1.1	0.137504
N119A	1.135	0.182692
N119D	1.05	0.0703893
N119E	1.09	0.124328
N119F	1.23	0.298658
N119G	1.04	0.0565835
N119L	1.115	0.157044
N119Q	1.075	0.104337
N119R	1.02	0.0285692
N119T	1.06	0.0840643
P120A	1	0
P120E	1.155	0.207893
P120F	1.2	0.263034
P120G	1.13	0.176323
P120I	1.31	0.389567
P120K	1.01	0.0143553
P120L	1.32	0.400538
P120N	1.165	0.22033
P120R	1.09	0.124328
P120S	1.21	0.275007
P120T	1.23	0.298658
E121A	1.12	0.163499
E121F	1.18	0.238787
E121G	1.135	0.182692
E121K	1.25	0.321928
E121L	0.99	-0.0144996
E121Q	1.07	0.0976108
E121R	1.23	0.298658
E121S	0.86	-0.217591
E121T	1.09	0.124328
E121Z	0.31	-1.68966
L122A	1.015	0.0214797
L122E	1.04	0.0565835
L122F	0.98	-0.0291463
L122G	1.11	0.15056
L122I	1.07	0.0976108
L122K	1.21	0.275007
L122N	1.12	0.163499
L122R	1.05	0.0703893
L122S	1.02	0.0285692
L122T	0.96	-0.0588937
R123A	1.325	0.405992
R123D	1.195	0.257011
R123E	1.28	0.356144
R123F	1.175	0.232661
R123G	1.15	0.201634
R123K	1.11	0.15056
R123L	1.08	0.111031
R123N	1.21	0.275007
R123S	1.31	0.389567
R123T	1.16	0.214125
E124A	1.18	0.238787
E124F	1.045	0.0635029
E124G	1.065	0.0908534
E124K	1.11	0.15056
E124L	1.105	0.144046
E124Q	1.21	0.275007
E124R	1.28	0.356144
E124S	1.23	0.298658
E124T	1.03	0.0426443
N125A	0.99	-0.0144996
N125D	1.19	0.250962
N125E	1.05	0.0703893
N125F	1.08	0.111031
N125G	1.095	0.130931
N125L	1.21	0.275007
N125Q	1.09	0.124328
N125R	0.99	-0.0144996
N125S	1.14	0.189034
N125T	1.01	0.0143553
P126A	1.05	0.0703893
P126E	1.215	0.280956
P126F	1.11	0.15056
P126G	1.215	0.280956
P126I	1.11	0.15056
P126K	0.94	-0.0892673
P126L	0.97	-0.0439433
P126N	1.1	0.137504
P126R	1	0
P126S	1.11	0.15056
P126T	0.97	-0.0439433
P127A	1.07	0.0976108
P127E	1.07	0.0976108
P127F	1.13	0.176323
P127G	1.18	0.238787
P127I	1.04	0.0565835
P127K	1	0
P127L	1.09	0.124328
P127N	1.11	0.15056
P127R	1.03	0.0426443
P127S	0.94	-0.0892673
P127T	1.15	0.201634
K129A	1.24	0.31034
K129D	1.145	0.195348
K129E	1.25	0.321928
K129F	1.15	0.201634
K129G	1.15	0.201634
K129L	1.2	0.263034
K129R	1.105	0.144046
K129S	1.03	0.0426443
K129T	1.06	0.0840643
D131A	1.245	0.316146
D131F	1.09	0.124328
D131G	1.08	0.111031
D131K	1.13	0.176323
D131L	1.245	0.316146
D131N	1.44	0.526069
D131Q	1.07	0.0976108
D131R	1.31	0.389567
D131S	0.99	-0.0144996
D131T	0.93	-0.104697
F132A	1.08	0.111031
F132E	0.58	-0.785875
F132G	0.87	-0.200913
F132I	1.2	0.263034
F132K	0.52	-0.943416
F132L	0.99	-0.0144996
F132M	1.17	0.226509
F132N	0.655	-0.610433
F132R	0.555	-0.84944
F132S	1.05	0.0703893
F132T	1.24	0.31034
S133E	1.105	0.144046
S133F	1.16	0.214125
S133G	1.33	0.411426
S133K	1.14	0.189034
S133L	1.18	0.238787
S133Q	1.27	0.344828
S133R	1.17	0.226509
S133T	1.06	0.0840643
Q134A	0.97	-0.0439433
Q134D	1.06	0.0840643
Q134E	1.2	0.263034
Q134F	1.085	0.117695
Q134G	1.11	0.15056
Q134I	1.2	0.263034
Q134L	0.93	-0.104697
Q134N	1.045	0.0635029
Q134R	1.28	0.356144
Q134S	1.01	0.0143553
Q134T	1.33	0.411426
Q136A	1.25	0.321928
Q136D	1.29	0.367371
Q136E	1.04	0.0565835
Q136F	1.295	0.372952
Q136G	1.115	0.157044
Q136K	1.3	0.378512
Q136L	1.235	0.304511
Q136N	1.21	0.275007
Q136R	1.215	0.280956
Q136S	1.13	0.176323
Q136T	1.11	0.15056
N138A	1.27	0.344828
N138D	1.17	0.226509
N138E	1.045	0.0635029
N138F	1.34	0.422233
N138G	1.21	0.275007
N138L	1.35	0.432959
N138Q	1.06	0.0840643
N138R	1.09	0.124328
N138T	1.19	0.250962
L140A	0.995	-0.00723157
L140E	0.95	-0.0740006
L140F	0.97	-0.0439433
L140G	1.175	0.232661
L140I	0.87	-0.200913
L140K	1.24	0.31034
L140N	1.365	0.448901
L140S	1.27	0.344828
L140T	1.1	0.137504
A141D	1.22	0.286881
A141E	1.07	0.0976108
A141F	1.14	0.189034
A141G	1.13	0.176323
A141K	1.09	0.124328
A141L	1.03	0.0426443
A141N	1.31	0.389567
A141R	1.21	0.275007
A141S	1.26	0.333424
A141T	0.98	-0.0291463
N143A	1.02	0.0285692
N143D	1.02	0.0285692
N143E	1.09	0.124328
N143F	1.17	0.226509
N143G	0.955	-0.0664274
N143L	1.425	0.510962
N143Q	1.3	0.378512
N143R	1.515	0.599318
N143S	1.23	0.298658
N143T	1.27	0.344828
P144A	1.01	0.0143553
P144E	1.17	0.226509
P144F	1.265	0.339137
P144G	1.315	0.395063
P144I	1.16	0.214125
P144K	1.25	0.321928
P144L	1.1	0.137504
P144N	1.155	0.207893
P144R	1.245	0.316146
P144S	1.03	0.0426443
P144T	1.29	0.367371
R145A	1.125	0.169925
R145D	1.065	0.0908534
R145E	1.145	0.195348
R145F	1.185	0.244887
R145G	1.06	0.0840643
R145K	1.11	0.15056
R145L	1.18	0.238787
R145N	1.125	0.169925
R145S	1.1	0.137504
R145T	1.13	0.176323
V146A	1.155	0.207893
V146D	0.84	-0.251539
V146E	1.13	0.176323
V146F	1	0
V146G	1.16	0.214125
V146K	1.19	0.250962
V146L	1.26	0.333424
V146N	1.195	0.257011
V146R	1.29	0.367371
V146S	0.9	-0.152003
V146T	1.01	0.0143553
T147A	1.15	0.201634
T147E	0.64	-0.643856
T147F	1.15	0.201634
T147G	1.135	0.182692
T147K	0.58	-0.785875
T147L	0.775	-0.367732
T147N	1.01	0.0143553
T147Q	0.82	-0.286304
T147R	0.75	-0.415037
T147Z	0.765	-0.386468
R148A	1.265	0.339137
R148D	1.105	0.144046
R148E	1.15	0.201634
R148F	1.04	0.0565835
R148G	1.24	0.31034
R148K	1.105	0.144046
R148L	1.08	0.111031
R148N	0.985	-0.0218044
R148T	0.995	-0.00723157
F149A	1.07	0.0976108
F149E	1.18	0.238787
F149I	0.8	-0.321928
F149K	0.88	-0.184425
F149L	0.72	-0.473931
F149M	0.92	-0.120294
F149N	0.91	-0.136062
F149R	0.985	-0.0218044
F149S	1.08	0.111031
F149T	0.9	-0.152003
H150D	1.06	0.0840643
H150E	1.2	0.263034
H150F	1.12	0.163499
H150G	1	0
H150K	0.685	-0.545824
H150L	1.045	0.0635029
H150R	0.7	-0.514573
H150S	1.13	0.176323
H150T	1.05	0.0703893
N152A	1.04	0.0565835
N152D	0.96	-0.0588937
N152E	1.11	0.15056
N152F	0.94	-0.0892673
N152L	1.06	0.0840643
N152T	1.06	0.0840643
W153A	0.71	-0.494109
W153E	0.775	-0.367732
W153F	0.805	-0.312939
W153G	0.825	-0.277534
W153I	0.72	-0.473931
W153L	0.66	-0.599462
W153N	0.72	-0.473931
W153R	0.8	-0.321928
W153S	0.76	-0.395929
W153T	0.69	-0.535332
D154A	1.155	0.207893
D154F	1.125	0.169925
D154G	1.05	0.0703893
D154L	1.065	0.0908534
D154N	0.9	-0.152003
D154R	1.08	0.111031
D154S	1.14	0.189034
D154T	1.1	0.137504

### Sheet: ASF1+HIRA_fitness
mutation	mean_enrichment	log2_enrichment
K3A	0.92	-0.120294
K3D	1.045	0.0635029
K3F	1.25	0.321928
K3G	1.05	0.0703893
K3I	1.135	0.182692
K3R	1.16	0.214125
K3S	1.13	0.176323
S5A	1.35	0.432959
S5E	1.055	0.077243
S5F	1.14	0.189034
S5G	1.125	0.169925
S5I	1.31	0.389567
S5K	1.07	0.0976108
S5L	1	0
S5N	1.15	0.201634
S5R	0.94	-0.0892673
S5S	1	0
S5T	1.19	0.250962
L7A	1.22	0.286881
L7E	1.09	0.124328
L7F	0.93	-0.104697
L7G	1.145	0.195348
L7I	0.97	-0.0439433
L7K	1.14	0.189034
L7N	1.055	0.077243
L7R	0.955	-0.0664274
L7S	0.97	-0.0439433
L7T	1.27	0.344828
N8A	1.085	0.117695
N8D	1	0
N8E	1.09	0.124328
N8F	1.16	0.214125
N8G	1.065	0.0908534
N8L	1.155	0.207893
N8Q	1.215	0.280956
N8S	0.92	-0.120294
N8T	1.19	0.250962
A10D	0.84	-0.251539
A10E	1.12	0.163499
A10F	1.465	0.550901
A10G	0.935	-0.0969617
A10K	1.01	0.0143553
A10L	1.17	0.226509
A10N	1.26	0.333424
A10R	0.98	-0.0291463
A10S	0.78	-0.358454
A10T	1.33	0.411426
L12A	1.175	0.232661
L12E	1.115	0.157044
L12F	1.12	0.163499
L12G	0.95	-0.0740006
L12I	1.195	0.257011
L12K	1.11	0.15056
L12N	1.195	0.257011
L12R	1.14	0.189034
L12S	1.06	0.0840643
L12T	1.18	0.238787
E13A	1.145	0.195348
E13F	1.28	0.356144
E13G	1.08	0.111031
E13K	1.03	0.0426443
E13L	1.2	0.263034
E13Q	1.31	0.389567
E13R	1.08	0.111031
E13S	1.52	0.604071
E13T	0.87	-0.200913
N14A	1.09	0.124328
N14D	0.73	-0.454032
N14E	1.195	0.257011
N14F	0.635	-0.655172
N14G	1.165	0.22033
N14L	0.695	-0.524915
N14Q	1.005	0.0071955
N14R	0.955	-0.0664274
N14S	1.03	0.0426443
N14T	0.9	-0.152003
P15A	1.15	0.201634
P15E	0.945	-0.0816138
P15F	1.06	0.0840643
P15G	1.035	0.0496308
P15I	1.11	0.15056
P15K	1.03	0.0426443
P15L	0.95	-0.0740006
P15N	1.005	0.0071955
P15R	1.095	0.130931
P15S	0.96	-0.0588937
P15T	0.83	-0.268817
S16A	1.11	0.15056
S16E	1.13	0.176323
S16F	0.92	-0.120294
S16G	0.995	-0.00723157
S16K	1.1	0.137504
S16L	1.155	0.207893
S16N	1.035	0.0496308
S16R	1.09	0.124328
S16T	1	0
P17A	1.22	0.286881
P17E	0.89	-0.168123
P17F	1.1	0.137504
P17G	1.095	0.130931
P17I	1.15	0.201634
P17K	1.46	0.545968
P17L	1.01	0.0143553
P17N	1.135	0.182692
P17R	1.06	0.0840643
P17S	1.24	0.31034
P17T	0.99	-0.0144996
H19A	1.23	0.298658
H19D	1.15	0.201634
H19E	1.12	0.163499
H19F	1.18	0.238787
H19G	1.115	0.157044
H19K	0.905	-0.14401
H19L	0.985	-0.0218044
H19S	0.92	-0.120294
H19T	1.05	0.0703893
S20A	0.94	-0.0892673
S20E	0.905	-0.14401
S20F	0.875	-0.192645
S20G	1.3	0.378512
S20K	0.965	-0.0513992
S20L	0.835	-0.260152
S20N	0.87	-0.200913
S20Q	1.06	0.0840643
S20R	0.99	-0.0144996
S20T	1.08	0.111031
P21A	1.11	0.15056
P21E	1.005	0.0071955
P21F	1	0
P21G	0.895	-0.16004
P21I	1.01	0.0143553
P21K	1.17	0.226509
P21L	0.9	-0.152003
P21N	0.96	-0.0588937
P21R	0.915	-0.128156
P21S	1.12	0.163499
P21T	1.12	0.163499
R23A	1.005	0.0071955
R23D	0.86	-0.217591
R23E	0.885	-0.176251
R23F	1.015	0.0214797
R23G	0.87	-0.200913
R23K	1.035	0.0496308
R23L	0.9	-0.152003
R23N	0.865	-0.209228
R23T	0.895	-0.16004
E25A	1.275	0.350497
E25F	0.76	-0.395929
E25G	0.965	-0.0513992
E25K	1.01	0.0143553
E25L	0.88	-0.184425
E25Q	1	0
E25R	0.915	-0.128156
E25S	1.09	0.124328
E25T	0.85	-0.234465
S27A	1.5	0.584963
S27E	0.875	-0.192645
S27G	1.06	0.0840643
S27K	0.8	-0.321928
S27L	1.06	0.0840643
S27N	1	0
S27R	0.965	-0.0513992
S27T	0.8	-0.321928
E29A	1.09	0.124328
E29F	1.23	0.298658
E29G	1.24	0.31034
E29K	1.07	0.0976108
E29L	1.03	0.0426443
E29Q	1.07	0.0976108
E29R	1.22	0.286881
E29S	1.09	0.124328
E29T	1.12	0.163499
S31A	1.21	0.275007
S31E	0.95	-0.0740006
S31F	0.98	-0.0291463
S31G	0.97	-0.0439433
S31K	1.01	0.0143553
S31L	0.81	-0.304006
S31N	0.8	-0.321928
S31R	0.83	-0.268817
E32A	1.03	0.0426443
E32F	0.945	-0.0816138
E32G	1.2	0.263034
E32K	1.11	0.15056
E32L	0.91	-0.136062
E32Q	1.1	0.137504
E32R	1.16	0.214125
E32S	1.55	0.632268
E32T	0.92	-0.120294
A33D	1.115	0.157044
A33E	0.91	-0.136062
A33F	1.155	0.207893
A33G	0.895	-0.16004
A33K	1.17	0.226509
A33L	1.025	0.0356239
A33N	0.93	-0.104697
A33R	1.215	0.280956
A33S	1.09	0.124328
A33T	1.18	0.238787
A35D	1.1	0.137504
A35E	1.175	0.232661
A35F	1.035	0.0496308
A35G	0.94	-0.0892673
A35K	0.84	-0.251539
A35L	1.15	0.201634
A35N	1.08	0.111031
A35R	1.075	0.104337
A35S	1.19	0.250962
A35T	1.14	0.189034
D36A	0.92	-0.120294
D36F	0.885	-0.176251
D36G	0.935	-0.0969617
D36K	1.015	0.0214797
D36L	1.075	0.104337
D36N	1.08	0.111031
D36Q	0.98	-0.0291463
D36R	1.06333	0.0885939
D36S	0.88	-0.184425
D36T	1.095	0.130931
D37A	0.88	-0.184425
D37F	0.9975	-0.00361125
D37G	0.795	-0.330973
D37K	0.445	-1.16812
D37L	0.91	-0.136062
D37N	1.105	0.144046
D37Q	0.84	-0.251539
D37R	0.4125	-1.27753
D37S	0.98	-0.0291463
D37T	0.92	-0.120294
E39D	1.23	0.298658
E39F	1.03	0.0426443
E39G	0.965	-0.0513992
E39K	0.9	-0.152003
E39L	1.1	0.137504
E39Q	1.015	0.0214797
E39R	1.04667	0.0658021
E39S	0.865	-0.209228
E39T	0.8	-0.321928
K41A	1.05667	0.0795203
K41D	1.085	0.117695
K41E	1.31	0.389567
K41F	1.02	0.0285692
K41G	1.105	0.144046
K41L	1.0475	0.0669502
K41R	1.0125	0.0179219
K41S	1.195	0.257011
K41T	0.825	-0.277534
I43A	1.03667	0.0519521
I43E	1.23	0.298658
I43G	0.9325	-0.100824
I43K	1.025	0.0356239
I43Q	0.905	-0.14401
I43R	1.0425	0.0600474
I43T	0.965	-0.0513992
I43V	1.035	0.0496308
V45D	1.055	0.077243
V45E	1.085	0.117695
V45F	1.0275	0.0391384
V45G	1.09	0.124328
V45I	0.975	-0.0365259
V45K	0.97	-0.0439433
V45N	0.9325	-0.100824
V45R	0.905	-0.14401
V45S	1.02	0.0285692
V45T	1.15	0.201634
E49A	1.1475	0.198494
E49F	0.92	-0.120294
E49K	1.015	0.0214797
E49L	1.19	0.250962
E49Q	0.88	-0.184425
E49R	1.05667	0.0795203
E49S	0.85	-0.234465
E49T	1.03	0.0426443
E51A	1.05667	0.0795203
E51F	1.065	0.0908534
E51G	0.99	-0.0144996
E51K	1.06	0.0840643
E51L	0.973333	-0.0389941
E51Q	1.085	0.117695
E51R	0.915	-0.128156
E51S	1.26	0.333424
E51T	1.06	0.0840643
E52F	1.0225	0.0321008
E52G	1.1875	0.247928
E52K	0.925	-0.112475
E52L	1.135	0.182692
E52Q	1.28	0.356144
E52R	0.9625	-0.0551416
E52T	1.12	0.163499
F53E	1.0075	0.0107798
F53G	1.0675	0.0942361
F53L	1.06	0.0840643
F53N	0.993333	-0.00965017
D54A	0.946667	-0.0790716
D54Q	0.99	-0.0144996
D54S	1.02	0.0285692
Q55A	1.02333	0.0332762
Q55D	0.965	-0.0513992
Q55E	1.1	0.137504
Q55F	1.1075	0.147307
Q55G	1.2375	0.307429
Q55I	1.31	0.389567
Q55K	0.44	-1.18442
Q55L	1.215	0.280956
Q55N	1.265	0.339137
Q55R	1.0475	0.0669502
Q55S	1.065	0.0908534
Q55T	1.11	0.15056
I56A	1.01667	0.0238467
I56G	1.06	0.0840643
I56N	0.955	-0.0664274
I56R	1.065	0.0908534
I56V	1.07333	0.102098
D58A	1	0
D58F	0.2775	-1.84944
D58G	0.97	-0.0439433
D58K	0.885	-0.176251
D58L	0.385	-1.37707
D58N	0.905	-0.14401
D58Q	0.99	-0.0144996
D58R	1.035	0.0496308
D58T	1	0
S59A	1.14	0.189034
S59E	1.185	0.244887
S59F	1.21	0.275007
S59G	0.85	-0.234465
S59K	1.095	0.130931
S59L	1.19	0.250962
S59N	1.12	0.163499
S59Q	1.055	0.077243
S59R	1.31	0.389567
S59T	0.94	-0.0892673
V60A	0.9	-0.152003
V60E	0.275	-1.8625
V60F	1.175	0.232661
V60G	0.655	-0.610433
V60K	0.305	-1.71312
V60L	1	0
V60N	0.65	-0.621488
V60R	0.345	-1.53533
V60S	1.25	0.321928
V60T	0.975	-0.0365259
V60Z	0.33	-1.59946
L61A	1.0925	0.127633
L61E	1.0625	0.0874628
L61F	0.9175	-0.12422
L61G	1.055	0.077243
L61I	1.0275	0.0391384
L61K	0.995	-0.00723157
L61N	1.1125	0.153805
L61R	1.06	0.0840643
L61T	0.99	-0.0144996
V62F	1.175	0.232661
V62G	0.3675	-1.44418
V62N	0.916667	-0.125531
V62R	0.2575	-1.95736
V62S	0.89	-0.168123
E39A	0.83	-0.268817
K41Q	1.09	0.124328
I43F	1.08	0.111031
I43N	0.9	-0.152003
E49G	1.1	0.137504
E52A	1.04	0.0565835
E52S	1.02	0.0285692
F53A	1.05	0.0703893
F53I	1	0
F53K	1.05	0.0703893
F53M	1.03	0.0426443
F53R	1.03	0.0426443
F53S	1.01	0.0143553
F53T	1.23	0.298658
D54F	0.975	-0.0365259
D54G	1.07	0.0976108
D54K	0.98	-0.0291463
D54L	1.11	0.15056
D54N	0.93	-0.104697
D54R	0.94	-0.0892673
D54T	1.02	0.0285692
I56E	1.125	0.169925
I56F	1.02	0.0285692
I56K	1.14	0.189034
I56Q	1.08	0.111031
I56T	1.05	0.0703893
D58S	0.99	-0.0144996
L61S	0.93	-0.104697
V62A	1.19	0.250962
V62D	0.26	-1.94342
V62E	0.24	-2.05889
V62I	1	0
V62K	0.21	-2.25154
V62T	1.08	0.111031
P64A	1.1	0.137504
P64E	1.03	0.0426443
P64F	1.25	0.321928
P64G	1.155	0.207893
P64I	1.13	0.176323
P64K	1.1	0.137504
P64L	1.17	0.226509
P64N	1.045	0.0635029
P64R	1.27	0.344828
P64S	1.18	0.238787
P64T	1.24	0.31034
P66A	1.05	0.0703893
P66E	1.145	0.195348
P66F	1.205	0.269033
P66G	1.13	0.176323
P66I	1.16	0.214125
P66K	1.05	0.0703893
P66L	1.08	0.111031
P66N	1.19	0.250962
P66R	1.14	0.189034
P66S	1.15	0.201634
P66T	1.15	0.201634
A67D	1.14	0.189034
A67E	1.12	0.163499
A67F	1.12	0.163499
A67G	1.14	0.189034
A67K	1	0
A67L	1.16	0.214125
A67N	1.175	0.232661
A67R	1.105	0.144046
A67S	1.15	0.201634
A67T	1.11	0.15056
G68A	1.035	0.0496308
G68E	0.985	-0.0218044
G68F	0.335	-1.57777
G68K	1.1	0.137504
G68L	0.485	-1.04394
G68N	0.99	-0.0144996
G68R	0.93	-0.104697
G68S	1.07	0.0976108
G68T	0.91	-0.136062
R69A	1.27	0.344828
R69D	0.99	-0.0144996
R69E	1.08	0.111031
R69F	0.9	-0.152003
R69G	1.16	0.214125
R69K	1.135	0.182692
R69L	1.195	0.257011
R69N	1.065	0.0908534
R69S	1.32	0.400538
R69T	1.07	0.0976108
H70A	1.035	0.0496308
H70D	0.57	-0.810966
H70E	0.975	-0.0365259
H70F	1.14	0.189034
H70G	1.14	0.189034
H70K	1.075	0.104337
H70L	1.015	0.0214797
H70R	1.05	0.0703893
H70S	1.07	0.0976108
H70T	0.98	-0.0291463
M71A	0.875	-0.192645
M71E	1.01	0.0143553
M71F	1.065	0.0908534
M71G	1.07	0.0976108
M71N	0.995	-0.00723157
M71R	1.04	0.0565835
M71S	0.86	-0.217591
M71T	0.95	-0.0740006
F72A	0.89	-0.168123
F72E	0.275	-1.8625
F72G	0.315	-1.66658
F72I	0.97	-0.0439433
F72K	0.28	-1.8365
F72L	1.12	0.163499
F72M	1.2	0.263034
F72N	0.295	-1.76121
F72R	0.28	-1.8365
F72S	0.26	-1.94342
F72T	0.38	-1.39593
V73A	1.08	0.111031
V73E	1.025	0.0356239
V73F	0.91	-0.136062
V73G	1	0
V73K	1.24	0.31034
V73L	1.06	0.0840643
V73N	1.025	0.0356239
V73R	1.07	0.0976108
V73S	1.1	0.137504
V73T	1.06	0.0840643
Q75A	1.07	0.0976108
Q75D	1.24	0.31034
Q75E	1.05	0.0703893
Q75F	1.215	0.280956
Q75G	1.11	0.15056
Q75K	1.09	0.124328
Q75L	1.055	0.077243
Q75N	1.11	0.15056
Q75R	1.08	0.111031
Q75S	1.15	0.201634
Q75T	1.06	0.0840643
D77A	1.03	0.0426443
D77F	1.06	0.0840643
D77G	1.04	0.0565835
D77K	1.14	0.189034
D77L	1.22	0.286881
D77N	1.04	0.0565835
D77Q	1.02	0.0285692
D77R	0.995	-0.00723157
D77S	1.07	0.0976108
D77T	1.05	0.0703893
N80A	1.065	0.0908534
N80D	1.08	0.111031
N80E	1.06	0.0840643
N80F	1.35	0.432959
N80G	1.105	0.144046
N80L	1.125	0.169925
N80Q	1.07	0.0976108
N80R	1.295	0.372952
N80T	1.06	0.0840643
P81A	0.92	-0.120294
P81E	1.07	0.0976108
P81F	1.05	0.0703893
P81G	1.18	0.238787
P81I	1.01	0.0143553
P81K	1.07	0.0976108
P81L	1.29	0.367371
P81N	1.235	0.304511
P81R	1.205	0.269033
P81S	0.95	-0.0740006
P81T	1.09	0.124328
S82A	0.96	-0.0588937
S82E	1.07	0.0976108
S82F	1.115	0.157044
S82G	1.12	0.163499
S82I	1.11	0.15056
S82K	1.08	0.111031
S82L	1.02	0.0285692
S82N	1.08	0.111031
S82R	1.19	0.250962
S82S	1.12	0.163499
S82T	1.02	0.0285692
L83A	1.235	0.304511
L83E	1.225	0.292782
L83F	1.055	0.077243
L83G	1.14	0.189034
L83I	1.11	0.15056
L83K	0.9	-0.152003
L83N	1.005	0.0071955
L83R	1.03	0.0426443
L83S	0.99	-0.0144996
L83T	1.18	0.238787
P85A	1.14	0.189034
P85G	1.175	0.232661
P85L	1.01	0.0143553
P85N	1.04	0.0565835
P85R	1.105	0.144046
P85T	1.11	0.15056
E86A	0.9	-0.152003
E86F	1.005	0.0071955
E86G	1.06	0.0840643
E86K	0.96	-0.0588937
E86L	1.125	0.169925
E86Q	1.06	0.0840643
E86R	1.09	0.124328
E86S	1.13	0.176323
E86T	1.14	0.189034
D88A	0.92	-0.120294
D88F	0.91	-0.136062
D88G	0.94	-0.0892673
D88K	1.08	0.111031
D88L	1.14	0.189034
D88N	1.12	0.163499
D88Q	0.97	-0.0439433
D88R	1.08	0.111031
D88S	0.88	-0.184425
D88T	0.91	-0.136062
D88Z	0.28	-1.8365
V90A	1.125	0.169925
V90E	1.095	0.130931
V90F	0.99	-0.0144996
V90G	1.21	0.275007
V90K	1.2	0.263034
V90L	1.04	0.0565835
V90N	1.075	0.104337
V90R	1.05	0.0703893
V90S	1.08	0.111031
V90T	0.97	-0.0439433
G91A	1.03	0.0426443
G91E	1.035	0.0496308
G91F	1.025	0.0356239
G91K	0.98	-0.0291463
G91L	0.98	-0.0291463
G91N	1.085	0.117695
G91R	1.15	0.201634
G91T	0.93	-0.104697
V92E	1.03	0.0426443
V92F	1.06	0.0840643
V92G	1.04	0.0565835
V92K	0.98	-0.0291463
V92L	1.045	0.0635029
V92N	1	0
V92R	0.975	-0.0365259
V92S	1.01	0.0143553
V92T	1.07	0.0976108
T93E	1.21	0.275007
T93F	1.175	0.232661
T93L	1.2	0.263034
T93S	0.87	-0.200913
V94D	1.01	0.0143553
V94E	1.11	0.15056
V94F	1.025	0.0356239
V94G	1.055	0.077243
V94I	0.92	-0.120294
V94K	0.98	-0.0291463
V94S	1.02	0.0285692
V94T	1.17	0.226509
L96A	0.965	-0.0513992
L96E	0.99	-0.0144996
L96F	0.85	-0.234465
L96G	1.115	0.157044
L96I	0.95	-0.0740006
L96K	1	0
L96R	0.96	-0.0588937
L96T	1	0
