## Supplementary material for "Optimized quantitative bacterial two-hybrid (qB2H) for protein-protein interaction assessment": Strain description

### Sheet: Strains
Addgene ID	Strain	Derived from	Obs.	Genotype	Modification
-	XL1-Blue	K12	Commercialized by Agilent	recA1 endA1 gyrA96 thi-1 hsdR17 supE44 relA1 lac [F proAB lacIqZΔM15 Tn10 (Tetr)]	See genotype
108251	Marionette Clo	DH10B	Constructed by Voigt and cols. (DOI: 10.1038/s41589-018-0168-3)	F- mcrA Δ(mrr-hsdRMS-mcrBC) Φ80dlacZΔM15 ΔlacX74 endA1 recA1 deoR Δ(ara,leu)7697 araD139 galU galK nupG rpsL λ- DglvC::(phlFAM, cymRAM, luxR, vanRAM, lacIAM, tetR, araCAME, betIAM, ttgRAM, pcaUAM, nahRAM, cinRAM)	Introduction of a 12 repressors cluster into the glvC locus
235121	SB39	BL21(DE3) derivative	Constructed by a bacterial implementation of DICE (DOI: 10.1007/978-1-4939-7169-5_5)	E. coli B F- ompT gal dcm lon hsdSB(rB–mB–) λ(DE3 [lacI lacUV5-T7p07 ind1 sam7 nin5]) [malB+]K-12(λS) ΔendA ΔrecA glvC ::[ phlFAM, cymRAM, luxR, vanRAM, lacIAM, tetR ]	DglvC::(phlFAM, cymRAM, luxR, vanRAM, lacIAM, tetR)
