## Supplementary material for "Optimized quantitative bacterial two-hybrid (qB2H) for protein-protein interaction assessment": Results from additional tests

### Sheet: Other_tests
Strain	qB2H version	Plasmid 1	cI fusion	Code/Ref.	Region	Species	Plasmid 2	rpoA fusion	Code/Ref.	Region	Species	Norm. MFI (%)	Inducer	Interaction type	Observations
BL21(DE3)	1	VN594	SMT3	UNIPROT: Q12306	2-97	Saccharomyces cerevisiae	VN609	-	-	-		0	IPTG(20µM)	-	Background noise (no interaction)
BL21(DE3)	1	VN594	SMT3	UNIPROT: Q12306	2-97	:	VN617	RuvB2_SIM	Q12464	Q12464	Saccharomyces cerevisiae	3.17719	IPTG(20µM)	Small Ubiquitin-like MOdifier (SUMO) vs SUMO-interacting motif, SIM (peptide)	Probably very weak interaction (~ 100 µM) and/or dependent of other partners
BL21(DE3)	1	VN594	SMT3	UNIPROT: Q12306	2-97	Saccharomyces cerevisiae	VN685	CDC48	P25694	431-450	Saccharomyces cerevisiae	9.91	IPTG(20µM)	Interaction type: Small Ubiquitin-like MOdifier (SUMO) vs SUMO-interacting motif, SIM (peptide)
BL21(DE3)	1	VN594	SMT3	UNIPROT: Q12306	2-97	Saccharomyces cerevisiae	VN686	CDC48	P25694	72-91	Saccharomyces cerevisiae	46.16	IPTG(20µM)	Small Ubiquitin-like MOdifier (SUMO) vs SUMO-interacting motif, SIM (peptide)
BL21(DE3)	1	VN594	SMT3	UNIPROT: Q12306	2-97	Saccharomyces cerevisiae	VN614	MCAF1_SIM	Q6VMQ6	957-981	Homo sapiens	60.82	IPTG(20µM)	Small Ubiquitin-like MOdifier (SUMO) vs SUMO-interacting motif, SIM (peptide)	Kd = 5.49 ± 0.8 μM (DOI: 10.1074/jbc.M802528200; PDB: 2RPQ)
BL21(DE3)	1	VN594	SMT3	UNIPROT: Q12306	2-97	Saccharomyces cerevisiae	VN615	Srs2_SIM	P12954	1164-1174	Saccharomyces cerevisiae	62.95	IPTG(20µM)	Small Ubiquitin-like MOdifier (SUMO) vs SUMO-interacting motif, SIM (peptide)	DOI: 10.1093/nar/gks484
BL21(DE3)	1	VN594	SMT3	UNIPROT: Q12306	2-97	Saccharomyces cerevisiae	VN610	3 SIMs (MCAF1_SIM + Ruvb2_SIM + Srs2_SIM)	Q6VMQ6, Q12464, P12954	957-981, 139-152, 1164-1174	Saccharomyces cerevisiae	70.15	IPTG(20µM)	Small Ubiquitin-like MOdifier (SUMO) vs multiple SIMs (peptide)
Acella	2	VN1110	MMP14	UNIPROT: P53690	112-288	Homo sapiens	-	3A2_SCFV	DOI: 10.18632/oncotarget.25654	VH (1-129), Linker (1-15) VL (1-106)	Synthetic	9.2	IPTG(20µM)	Matrix matalloprotease catalytic domain vs multiple single-chain fragment variable (ScFv)	DOI: 10.1073/pnas.1609375114
Acella	3	VN1341	Spo22p	UNIPROT: H0GHW5	786-886	Saccharomyces cerevisiae	-	ECM11	Q04110	1-302	Saccharomyces cerevisiae	7.7	ATC (200ng/mL) + IPTG(200µM)	Meiosis synaptonemal complex (SC) partners	DOI: 10.1101/gad.348973.121
SB39	3	VN1680	IgG1_CH3	DOI: science.287.5456.1279 (PDB: 1DN2_A)	343-443	Homo sapiens	-	IgG1_CH3	DOI: science.287.5456.1279 (PDB: 1DN2_A)	343-443	Homo sapiens	-0.6	ATC(0ng/mL) + IPTG(0µM)	Complex between Ig fold domains	DOI: science.287.5456.1279 (PDB: 1DN2_A)
SB39	3	VN1680	IgG1_CH3	DOI: science.287.5456.1279 (PDB: 1DN2_A)	343-443	Homo sapiens	-	IgG1_CH3	DOI: science.287.5456.1279 (PDB: 1DN2_A)	343-443	Homo sapiens	0	ATC(0ng/mL) + IPTG(1000µM)	Complex between Ig fold domains	DOI: science.287.5456.1279 (PDB: 1DN2_A)
SB39	3	VN1680	IgG1_CH3	DOI: science.287.5456.1279 (PDB: 1DN2_A)	343-443	Homo sapiens	-	IgG1_CH3	DOI: science.287.5456.1279 (PDB: 1DN2_A)	343-443	Homo sapiens	2.7	ATC(2ng/mL) + IPTG(200µM)	Complex between Ig fold domains	DOI: science.287.5456.1279 (PDB: 1DN2_A)
SB39	3	VN1680	IgG1_CH3	DOI: science.287.5456.1279 (PDB: 1DN2_A)	343-443	Homo sapiens	-	IgG1_CH3	DOI: science.287.5456.1279 (PDB: 1DN2_A)	343-443	Homo sapiens	3.2	ATC(2ng/mL) + IPTG(1000µM)	Complex between Ig fold domains	DOI: science.287.5456.1279 (PDB: 1DN2_A)
SB39	3	VN1680	IgG1_CH3	DOI: science.287.5456.1279 (PDB: 1DN2_A)	343-443	Homo sapiens	-	IgG1_CH3	DOI: science.287.5456.1279 (PDB: 1DN2_A)	343-443	Homo sapiens	8	ATC(200ng/mL) + IPTG(0µM)	Complex between Ig fold domains	DOI: science.287.5456.1279 (PDB: 1DN2_A)
SB39	3	VN1680	IgG1_CH3	DOI: science.287.5456.1279 (PDB: 1DN2_A)	343-443	Homo sapiens	-	IgG1_CH3	DOI: science.287.5456.1279 (PDB: 1DN2_A)	343-443	Homo sapiens	9.5	ATC(200ng/mL) + IPTG(20µM)	Complex between Ig fold domains	DOI: science.287.5456.1279 (PDB: 1DN2_A)
SB39	3	VN1680	IgG1_CH3	DOI: science.287.5456.1279 (PDB: 1DN2_A)	343-443	Homo sapiens	-	IgG1_CH3	DOI: science.287.5456.1279 (PDB: 1DN2_A)	343-443	Homo sapiens	11.4	ATC(200ng/mL) + IPTG(200µM)	Complex between Ig fold domains	DOI: science.287.5456.1279 (PDB: 1DN2_A)
SB39	3	VN1680	IgG1_CH3	DOI: science.287.5456.1279 (PDB: 1DN2_A)	343-443	Homo sapiens	-	IgG1_CH3	DOI: science.287.5456.1279 (PDB: 1DN2_A)	343-443	Homo sapiens	11.7	ATC(200ng/mL) + IPTG(1000µM)	Complex between Ig fold domains	DOI: science.287.5456.1279 (PDB: 1DN2_A)
SB39	3	VN1437	TNFa	UNIPROT: P01375	77-233	Homo sapiens	-	VHH1	DOI: 10.3389/fimmu.2017.00867 (PDB: 5M2I_G)	1-122	Lama glama	16.5	ATC(200ng/mL) + IPTG(200µM)	Cytokine (trimeric TNF) vs VHH	DOI: 10.3389/fimmu.2017.00867 (PDB: 5M2I_G)
SB39	3	VN1449	TNFa	UNIPROT: P01375	77-233	Homo sapiens	-	VHH2	DOI: 10.3389/fimmu.2017.00867 (PDB: 5M2J_D)	1-115	Lama glama	17.6	ATC(200ng/mL) + IPTG(200µM)	Cytokine (trimeric TNF) vs VHH	DOI: 10.3389/fimmu.2017.00867 (PDB: 5M2I_G)
SB39	3	VN1450	TNFa	UNIPROT: P01375	77-233	Homo sapiens	-	VHH3	DOI: 10.3389/fimmu.2017.00867 (PDB: 5M2M_D)	1-129	Lama glama	10.4	ATC(200ng/mL) + IPTG(200µM)	Cytokine (trimeric TNF) vs VHH	DOI: 10.3389/fimmu.2017.00867 (PDB: 5M2I_G)
SB39	3	VN1851	TNFa	UNIPROT: P01375	77-233	Homo sapiens	-	ScFv (D2E7)	WIPO: WO2011084714A2	VH (1-121), Linker (1-15) VL(1-110)	Synthetic	8.76	ATC(200ng/mL) + IPTG(200µM)	Cytokine (trimeric TNF) vs ScFV	Adalimumab ScFV; WIPO: WO2011084714A2
SB39	3	VN1976	ASF1BN	UNIPROT: Q9NVP2	1-154	Homo sapiens	-	T32_Kan[209]_top1	This work	1-39	Synthetic	74.74	ATC(200ng/mL) + IPTG(200µM)	ASF1 vs selected binder	This work
SB39	3	VN1980	ASF1BN	UNIPROT: Q9NVP2	1-154	Homo sapiens	-	Kan[348]_top1	This work	1-37	Synthetic	67.68	ATC(200ng/mL) + IPTG(200µM)	ASF1 vs selected binder	This work
